# Genomic Characterisation of the Irish Traditional BóRiabhach Cattle Breed

**DOI:** 10.64898/2026.11.21.768272

**Authors:** Darren McLoughlin, Gillian P. McHugo, Paul Flynn, Patrick Sullivan, Sam S. Browett, David E. MacHugh, James A. Ward

**Affiliations:** UCD School of Agriculture and Food Science, University College Dublin, Belfield, Dublin D04 V1W8, Ireland; BóRiabach Cattle Society, Gurteen, Carrigallen, Leitrim H12 F895, Ireland; Irish Rare Breeds Society, Gurteen, Carrigallen, Leitrim H12 F895, Ireland; Weatherbys Scientific, Naas, Kildare, W91 VX86, Ireland; Department of Land Sciences, South East Technological University (SETU), Waterford, Waterford, X91 K0EK, Ireland; UCD Conway Institute of Biomolecular and Biomedical Research, University College Dublin, Belfield, Dublin D04 V1W8, Ireland; UCD One Health Centre, University College Dublin, Belfield, Dublin D04 V1W8, Ireland; Chair of Animal Systems Genomics, Faculty of Veterinary Medicine, Ludwig-Maximilians-Universität, 80539 Munich, Germany

**Keywords:** cattle, conservation genomics, endangered breed, inbreeding, genetic diversity, population genomics, selection signature, single nucleotide polymorphism

## Abstract

The BóRiabhach is a highly endangered traditional landrace cattle breed in Ireland with a culturally significant history. The Irish Gaelic word “*riabhach*” means “streaked”, “striped”, or “brindled”, and a distinctive brindle coat colour pattern is characteristic of the BóRiabhach breed. The breed had declined to about 20 animals by 2016 and has no systematic pedigree. Despite conservation efforts that have increased the population to an estimated 70 animals, the breed remains one of Europe’s most critically endangered livestock genetic resources. We present the first genomic characterisation of the BóRiabhach breed, using Illumina BovineSNP50 genotypes of 84 BóRiabhach animals and 688 cattle from 28 European comparator breeds. Using model-based clustering, we identified a BóRiabhach-specific ancestry component. Only 28 animals carried more than 50% of this component, which we term “*high*-BRBH”; the remaining 56 showed extensive introgression, chiefly from Limousin and Holstein, which explains the breed’s high observed heterozygosity. Phylogenetic analysis placed the *high*-BRBH cohort with British Shorthorn and Lincoln Red within a British-Irish clade, distinct from Kerry and Dexter, and recovered a Limousin-to-BóRiabhach migration edge. This *high*-BRBH core group exhibited the lowest effective population size (*N*_e_) of any adequately sampled breed and consists of closely related animals: 34% of pairs within the core were second-degree relatives or closer. Conservation of the BóRiabhach must therefore balance breed distinctiveness with genetic diversity. We recommend genotyping all extant animals, recording genomic ancestry at registration, managing mating based on genomic relatedness as well as ancestry, and cryopreserving germplasm from the *high*-BRBH core population.
