## Supplementary Table 3 for "Genomic Characterisation of the Irish Traditional BóRiabhach Cattle Breed"

### Sheet: Supplementary Table 3
Supplementary Table 3: Ancestry components (K = 1–9) for the 84 BóRiabhach (BRBH) cattle analysed in this study, with the BRBH ancestry component highlighted
FID	IID	Breed	BRBH_component	Group	BRBH_comp_K9	BRBH_comp_K10	BRBH_comp_K11	BRBH_comp_K12	BRBH_comp_K13	BRBH_comp_K14	K1	K2	K3	K4	K5	K6_BRBH	K7	K8	K9
BRBH	BRBH003	BRBH	0.9999	high-BRBH	0.9999	0.9999	0.9999	0.9999	0.2526	0.2525	0	0	0	0	0	0.9999	0	0	0
BRBH	BRBH007	BRBH	0.9999	high-BRBH	0.9999	0.9999	0.972	0.9711	0.4465	0.4466	0	0	0	0	0	0.9999	0	0	0
BRBH	BRBH015	BRBH	0.9999	high-BRBH	0.9999	0.9999	0.9999	0.9999	0.9999	0.9999	0	0	0	0	0	0.9999	0	0	0
BRBH	BRBH020	BRBH	0.9999	high-BRBH	0.9999	0.9999	0.9999	0.9999	0.9999	0.9999	0	0	0	0	0	0.9999	0	0	0
BRBH	BRBH021	BRBH	0.9999	high-BRBH	0.9999	0.9999	0.9999	0.9999	0.9999	0.9999	0	0	0	0	0	0.9999	0	0	0
BRBH	BRBH024	BRBH	0.9999	high-BRBH	0.9999	0.9959	0.9695	0.9695	0.9999	0.9999	0	0	0	0	0	0.9999	0	0	0
BRBH	BRBH025	BRBH	0.9999	high-BRBH	0.9999	0.9999	0.9999	0.9999	0.5083	0.5082	0	0	0	0	0	0.9999	0	0	0
BRBH	BRBH023	BRBH	0.9333	high-BRBH	0.9333	0.9234	0.8791	0.8793	0.9999	0.9999	0	0	0	0.0014	0	0.9333	0	0.0653	0
BRBH	BRBH030	BRBH	0.9209	high-BRBH	0.9209	0.9199	0.9165	0.9165	0.7021	0.702	0	0	0	0	0.0561	0.9209	0.0229	0	0
BRBH	BRBH076	BRBH	0.8659	high-BRBH	0.8659	0.8556	0.8313	0.8305	0	0	0	0	0	0	0.0491	0.8659	0	0.0849	0
BRBH	BRBH001	BRBH	0.8102	high-BRBH	0.8102	0.8096	0.8076	0.8073	0.1719	0.1719	0	0	0	0	0.1897	0.8102	0	0	0
BRBH	BRBH027	BRBH	0.7768	high-BRBH	0.7768	0.7713	0.7592	0.7592	0.4866	0.4866	0.042	0.056	0	0.009	0	0.7768	0.0446	0.0715	0
BRBH	BRBH013	BRBH	0.7434	high-BRBH	0.7434	0.7431	0.7421	0.7421	0.2262	0.2262	0	0	0	0	0.2565	0.7434	0	0	0
BRBH	BRBH019	BRBH	0.7259	high-BRBH	0.7259	0.7235	0.7132	0.7124	0.222	0.2219	0.0203	0.0094	0	0	0.0985	0.7259	0	0.146	0
BRBH	BRBH012	BRBH	0.7215	high-BRBH	0.7215	0.7207	0.7189	0.7189	0.1938	0.1939	0	0	0	0	0.2785	0.7215	0	0	0
BRBH	BRBH018	BRBH	0.6987	high-BRBH	0.6987	0.6929	0.68	0.6794	0.6874	0.6873	0.0057	0.0288	0.0166	0.0135	0.0809	0.6987	0	0.0171	0.1388
BRBH	BRBH011	BRBH	0.6679	high-BRBH	0.6679	0.6659	0.6626	0.6618	0.1911	0.1909	0	0	0	0	0.1369	0.6679	0.0327	0.1623	0
BRBH	BRBH002	BRBH	0.6597	high-BRBH	0.6597	0.6546	0.652	0.6517	0.1788	0.1786	0.1156	0.0156	0.032	0	0.1416	0.6597	0	0.0016	0.0338
BRBH	BRBH009	BRBH	0.6556	high-BRBH	0.6556	0.654	0.6492	0.6486	0.1733	0.1732	0	0.0773	0.0133	0	0.1438	0.6556	0.008	0.0371	0.0649
BRBH	BRBH010	BRBH	0.6522	high-BRBH	0.6522	0.6341	0.6269	0.6257	0.2258	0.2253	0.0156	0	0.1019	0.0017	0.2169	0.6522	0.0009	0.0108	0
BRBH	BRBH014	BRBH	0.6365	high-BRBH	0.6365	0.6333	0.63	0.6291	0.1841	0.1839	0	0	0.0149	0	0.3415	0.6365	0	0	0.007
BRBH	BRBH016	BRBH	0.6168	high-BRBH	0.6168	0.6121	0.6	0.5993	0.5998	0.5997	0.007	0.0177	0.0113	0.0277	0.2534	0.6168	0.0172	0.0489	0
BRBH	BRBH005	BRBH	0.6082	high-BRBH	0.6082	0.606	0.5974	0.5972	0.1276	0.1277	0	0.0059	0	0.0282	0.1708	0.6082	0	0.1869	0
BRBH	BRBH017	BRBH	0.589	high-BRBH	0.589	0.5848	0.573	0.5725	0.071	0.0708	0	0	0	0.0234	0.3003	0.589	0	0.0873	0
BRBH	BRBH008	BRBH	0.5715	high-BRBH	0.5715	0.5688	0.5575	0.5566	0.0508	0.0503	0.0218	0.0031	0.0043	0.0046	0.2516	0.5715	0	0.14	0.0031
BRBH	BRBH031	BRBH	0.5616	high-BRBH	0.5616	0.5603	0.5536	0.5523	0	0	0.0057	0	0	0.0301	0.1082	0.5616	0.0027	0.2916	0
BRBH	BRBH006	BRBH	0.5391	high-BRBH	0.5391	0.5338	0.525	0.5244	0.2623	0.2623	0.0193	0.0373	0.0152	0.0641	0.034	0.5391	0.0379	0.2491	0.004
BRBH	BRBH028	BRBH	0.51	high-BRBH	0.51	0.5082	0.5024	0.5018	0	0	0	0	0	0.0138	0.161	0.51	0	0.3152	0
BRBH	BRBH026	BRBH	0.499	low-BRBH	0.499	0.4948	0.488	0.4874	0	0	0.106	0.1577	0.0133	0.0129	0.0542	0.499	0.0878	0.0689	0
BRBH	BRBH022	BRBH	0.4875	low-BRBH	0.4875	0.4839	0.4734	0.4733	0.535	0.5348	0.0235	0.1073	0.0341	0.001	0.0062	0.4875	0	0.2351	0.1054
BRBH	BRBH077	BRBH	0.4831	low-BRBH	0.4831	0.4823	0.4781	0.4771	0	0	0.0102	0.0117	0.0052	0.0036	0.4601	0.4831	0	0.0164	0.0097
BRBH	BRBH062	BRBH	0.471	low-BRBH	0.471	0.462	0.4491	0.4494	0.5299	0.53	0.1621	0	0	0.0261	0	0.471	0.2349	0.0669	0.0389
BRBH	BRBH065	BRBH	0.4612	low-BRBH	0.4612	0.4583	0.4522	0.4512	0	0	0	0	0.01	0.0089	0.1358	0.4612	0	0.1067	0.2774
BRBH	BRBH078	BRBH	0.46	low-BRBH	0.46	0.46	0.4582	0.4582	0	0	0	0	0	0	0.5399	0.46	0	0	0
BRBH	BRBH081	BRBH	0.4384	low-BRBH	0.4384	0.4363	0.4309	0.4291	0	0	0.0374	0.0402	0.0004	0.0345	0.0429	0.4384	0	0.3468	0.0594
BRBH	BRBH060	BRBH	0.3758	low-BRBH	0.3758	0.3721	0.3662	0.3647	0	0	0.0348	0.0018	0.0054	0.0612	0.2563	0.3758	0.0128	0.2424	0.0095
BRBH	BRBH061	BRBH	0.3626	low-BRBH	0.3626	0.3584	0.352	0.3509	0	0	0.0321	0.0296	0.0059	0.0882	0.1819	0.3626	0.008	0.2587	0.033
BRBH	BRBH038	BRBH	0.3584	low-BRBH	0.3584	0.3558	0.3527	0.3515	0	0	0.0084	0.1149	0.0058	0.0352	0.1636	0.3584	0.0904	0.219	0.0044
BRBH	BRBH035	BRBH	0.3324	low-BRBH	0.3324	0.3291	0.3234	0.3225	0.0288	0.0289	0.0271	0.0557	0.0322	0.0156	0.4306	0.3324	0	0.0922	0.0142
BRBH	BRBH082	BRBH	0.3233	low-BRBH	0.3233	0.321	0.3185	0.3178	0.0065	0.0065	0.0775	0.0842	0.016	0.0268	0.2866	0.3233	0	0.0826	0.1029
BRBH	BRBH036	BRBH	0.3044	low-BRBH	0.3044	0.3005	0.2964	0.2957	0	0	0.0132	0.205	0.0199	0.0405	0.3304	0.3044	0.0038	0.0645	0.0183
BRBH	BRBH040	BRBH	0.3039	low-BRBH	0.3039	0.3008	0.2976	0.2966	0	0	0.0134	0.1873	0.0073	0.0204	0.2901	0.3039	0.0768	0.0635	0.0374
BRBH	BRBH063	BRBH	0.295	low-BRBH	0.295	0.2894	0.2881	0.2872	0.1814	0.1811	0.0158	0.0302	0.0232	0.0395	0.5421	0.295	0.0499	0	0.0043
BRBH	BRBH075	BRBH	0.2948	low-BRBH	0.2948	0.2898	0.2879	0.2871	0	0	0.0509	0.0551	0.0234	0.0571	0.438	0.2948	0.0089	0.0333	0.0385
BRBH	BRBH055	BRBH	0.2738	low-BRBH	0.2738	0.2723	0.271	0.2702	0.063	0.063	0.0253	0.0464	0.049	0.0254	0.5728	0.2738	0.0069	0	0.0004
BRBH	BRBH054	BRBH	0.2557	low-BRBH	0.2557	0.2534	0.2509	0.2494	0.0531	0.0528	0.0079	0.0177	0.0367	0.0122	0.6449	0.2557	0	0	0.0249
BRBH	BRBH057	BRBH	0.2429	low-BRBH	0.2429	0.2417	0.2405	0.2398	0.051	0.051	0.0081	0.0348	0.0283	0.0125	0.6185	0.2429	0.0023	0.014	0.0387
BRBH	BRBH059	BRBH	0.1988	low-BRBH	0.1988	0.1972	0.1942	0.1931	0.0251	0.025	0.001	0.0263	0.0328	0.0271	0.2975	0.1988	0.0166	0.3816	0.0183
BRBH	BRBH056	BRBH	0.1538	low-BRBH	0.1538	0.1525	0.1505	0.1491	0.0417	0.0415	0	0.1202	0.0212	0.0172	0.3588	0.1538	0.0186	0.1227	0.1874
BRBH	BRBH045	BRBH	0.1401	low-BRBH	0.1401	0.1353	0.1344	0.1329	0.0048	0.0041	0.0143	0.1032	0.0269	0.0288	0.5437	0.1401	0.0422	0.066	0.0346
BRBH	BRBH046	BRBH	0.1393	low-BRBH	0.1393	0.135	0.1337	0.1322	0	0	0.0651	0.1103	0.0326	0.0061	0.4727	0.1393	0.0663	0.0711	0.0365
BRBH	BRBH058	BRBH	0.1378	low-BRBH	0.1378	0.1299	0.1296	0.1284	0.0399	0.0396	0.0235	0.012	0.0319	0.0128	0.6824	0.1378	0.0155	0.0327	0.0515
BRBH	BRBH066	BRBH	0.1261	low-BRBH	0.1261	0.1231	0.12	0.1182	0.0232	0.0228	0.0001	0.0917	0.0203	0.0287	0.1734	0.1261	0.0221	0.4528	0.0849
BRBH	BRBH037	BRBH	0.1234	low-BRBH	0.1234	0.12	0.1195	0.1188	0.0192	0.0191	0.0324	0.252	0.0276	0.0351	0.2785	0.1234	0.1776	0.0329	0.0404
BRBH	BRBH047	BRBH	0.1168	low-BRBH	0.1168	0.1129	0.1116	0.11	0	0	0.0424	0.1129	0.0091	0.0169	0.61	0.1168	0.068	0.0116	0.0122
BRBH	BRBH080	BRBH	0.115	low-BRBH	0.115	0.1102	0.1083	0.1074	0	0	0.0612	0.056	0.0111	0.0191	0.5432	0.115	0.0653	0.1127	0.0164
BRBH	BRBH039	BRBH	0.1066	low-BRBH	0.1066	0.1006	0.1005	0.1001	0.0339	0.0335	0.031	0.2978	0.0502	0.0478	0.3511	0.1066	0.0247	0.0566	0.0342
BRBH	BRBH032	BRBH	0.1025	low-BRBH	0.1025	0.0745	0.0736	0.0727	0.0122	0.0118	0.0624	0.0182	0.1028	0.1011	0.0156	0.1025	0.0154	0.4871	0.095
BRBH	BRBH053	BRBH	0.1016	low-BRBH	0.1016	0.0789	0.0796	0.0778	0.0168	0.0162	0.0504	0.0225	0.2109	0.0744	0.3957	0.1016	0.0278	0.0647	0.052
BRBH	BRBH043	BRBH	0.0953	low-BRBH	0.0953	0.0931	0.0909	0.0889	0	0	0.0067	0.0302	0.5041	0	0.3243	0.0953	0.016	0.0233	0
BRBH	BRBH073	BRBH	0.0951	low-BRBH	0.0951	0.0871	0.0855	0.0851	0.0542	0.0539	0.0331	0.1434	0.0335	0.0651	0.0648	0.0951	0.0294	0.5022	0.0335
BRBH	BRBH044	BRBH	0.0936	low-BRBH	0.0936	0.0908	0.0891	0.0876	0	0	0.0351	0.2656	0.0486	0.0255	0.3869	0.0936	0.0513	0.0841	0.0093
BRBH	BRBH034	BRBH	0.0914	low-BRBH	0.0914	0.0662	0.0663	0.0655	0	0	0.0467	0.0415	0.0948	0.1113	0.0334	0.0914	0.0239	0.4782	0.0789
BRBH	BRBH072	BRBH	0.0815	low-BRBH	0.0815	0.0785	0.078	0.0777	0.0294	0.0294	0.0346	0.0031	0.0002	0.0185	0.507	0.0815	0.2755	0.0629	0.0167
BRBH	BRBH041	BRBH	0.0805	low-BRBH	0.0805	0.0713	0.0684	0.0675	0.0153	0.015	0.0459	0.0895	0.0521	0.0979	0.2044	0.0805	0.0371	0.3528	0.0397
BRBH	BRBH079	BRBH	0.0796	low-BRBH	0.0796	0.075	0.0758	0.0753	0	0	0.0166	0.103	0.0069	0.0195	0.6018	0.0796	0.0659	0.0504	0.0563
BRBH	BRBH042	BRBH	0.0784	low-BRBH	0.0784	0.0739	0.074	0.0734	0.0108	0.0108	0.0772	0.1543	0.0654	0.0486	0.3936	0.0784	0.0631	0.0645	0.0548
BRBH	BRBH085	BRBH	0.0703	low-BRBH	0.0703	0.0616	0.0611	0.0604	0.0148	0.0145	0.1134	0.1583	0.0686	0.0476	0.3397	0.0703	0.0509	0.0728	0.0785
BRBH	BRBH052	BRBH	0.0642	low-BRBH	0.0642	0.058	0.0586	0.0579	0.0104	0.0103	0.039	0.1599	0.0542	0.0585	0.4324	0.0642	0.0451	0.0784	0.0684
BRBH	BRBH074	BRBH	0.063	low-BRBH	0.063	0.0585	0.0577	0.0574	0.0325	0.0324	0.3715	0.1747	0.0288	0.0523	0.015	0.063	0.2582	0.0137	0.0228
BRBH	BRBH086	BRBH	0.0594	low-BRBH	0.0594	0.0506	0.0502	0.0495	0.0048	0.0045	0.1105	0.0883	0.0438	0.0356	0.5091	0.0594	0.0528	0.0631	0.0374
BRBH	BRBH069	BRBH	0.055	low-BRBH	0.055	0.0454	0.0453	0.0448	0.01	0.0097	0.3511	0.1111	0.0459	0.0282	0.2264	0.055	0.0179	0.106	0.0584
BRBH	BRBH064	BRBH	0.0496	low-BRBH	0.0496	0.0445	0.0428	0.0427	0.054	0.0541	0.343	0.0253	0.0426	0.0312	0.0165	0.0496	0.4205	0.0449	0.0263
BRBH	BRBH051	BRBH	0.0472	low-BRBH	0.0472	0.0381	0.0364	0.0358	0.0173	0.017	0.0551	0.2609	0.0494	0.0932	0.1021	0.0472	0.0415	0.2681	0.0824
BRBH	BRBH070	BRBH	0.0468	low-BRBH	0.0468	0.0291	0.0289	0.0283	0.0072	0.0067	0.0897	0.0954	0.1349	0.1057	0.2657	0.0468	0.0407	0.1276	0.0934
BRBH	BRBH067	BRBH	0.0449	low-BRBH	0.0449	0.0435	0.0418	0.0413	0.0318	0.0314	0.0602	0.2151	0.0529	0.0138	0.0233	0.0449	0	0.3554	0.2344
BRBH	BRBH049	BRBH	0.0387	low-BRBH	0.0387	0.0349	0.0336	0.0331	0.0153	0.015	0.0613	0.4897	0.061	0.0548	0.1409	0.0387	0.0416	0.0785	0.0336
BRBH	BRBH071	BRBH	0.0372	low-BRBH	0.0372	0.0294	0.0275	0.0272	0.0185	0.0183	0.109	0.21	0.0418	0.0652	0.0588	0.0372	0.041	0.2692	0.1678
BRBH	BRBH048	BRBH	0.0326	low-BRBH	0.0326	0.0271	0.0248	0.0247	0.0182	0.0172	0.0347	0.0706	0.4971	0.052	0.1512	0.0326	0.0137	0.1102	0.0379
BRBH	BRBH050	BRBH	0.0261	low-BRBH	0.0261	0.0214	0.0208	0.0195	0	0	0.0465	0.1011	0.4993	0.0324	0.1665	0.0261	0.0354	0.0541	0.0387
BRBH	BRBH083	BRBH	0.0251	low-BRBH	0.0251	0.0204	0.0184	0.0176	0.0057	0.0054	0.196	0.1892	0.0474	0.0437	0.0006	0.0251	0.114	0.236	0.148
BRBH	BRBH068	BRBH	0.022	low-BRBH	0.022	0.0184	0.0185	0.0182	0.0247	0.0244	0.197	0.1333	0.0564	0.0285	0.0624	0.022	0.0864	0.0319	0.3819
BRBH	BRBH084	BRBH	0.0093	low-BRBH	0.0093	0.0053	0.0029	0.0024	0.0097	0.0095	0.0665	0.1774	0.0347	0.0484	0.028	0.0093	0.0893	0.3872	0.1593
BRBH	BRBH033	BRBH	0	low-BRBH	0	0	0	0	0	0	0.0256	0.2261	0.0189	0.029	0.0409	0	0.1816	0.0391	0.4388
