## Supplementary Table 4 for "Genomic Characterisation of the Irish Traditional BóRiabhach Cattle Breed"

### Sheet: Supplementary Table 4
Supplementary Table 4: Modelled genetic effective population size (Ne) for 29 European production and traditional heritage cattle breeds
Generations ago	European cattle populations/breeds used in this study (numbers of SNPs used for Ne modelling shown in brackets)
	ANGU (19,637)	AUBR (22,298)	BGAL (19,307)	high-BRBH (18,741)	BSHN (17,889)	CHAR (20,761)	DEVN (19,127)	DXTR (18,361)	ELHN (13,467)	FAYR (22,408)	GALL (19,115)	GNSY (21,577)	HOLS (22,304)	HRFD (16,116)	JRSY (20,734)	KRRY (9,234)	LIMS (23,123)	LNCR (18,166)	PDMT (23,519)	PINZ (21,579)	RANG (22,158)	REDP (20,249)	SALR (21,387)	SCHL (19,684)	SDEV (21,574)	SIMM (16,400)	SUSX (18,633)	VOSG (20,842)	WHPK (15,698)
13	146	181	25	64	155	288	27	24	23	53	27	90	131	111	125	92	254	98	212	36	85	32	189	52	27	77	26	115	23
15	152	203	29	71	161	313	30	28	27	60	31	100	140	115	132	102	285	106	244	41	92	36	201	58	31	87	30	130	26
17	159	231	33	81	167	342	35	32	30	68	35	108	151	121	139	107	309	113	273	47	100	41	218	65	35	97	35	147	30
20	169	262	38	92	172	371	40	37	34	77	40	118	165	127	150	114	351	121	316	54	110	46	240	73	41	112	40	165	34
23	182	295	44	104	180	411	46	42	39	88	45	130	184	132	160	127	381	131	356	62	122	53	271	80	47	128	46	193	39
27	191	336	51	119	186	448	53	50	46	100	53	146	203	144	173	140	432	140	411	72	136	62	297	90	54	146	53	216	46
32	204	373	60	133	198	508	62	58	53	116	63	164	227	155	187	153	473	153	471	85	151	71	334	103	63	170	61	253	53
38	225	428	71	158	206	560	71	70	61	131	72	184	257	166	206	177	557	165	544	98	171	82	371	117	73	196	71	294	62
45	251	480	82	181	229	634	85	82	74	155	86	211	291	185	227	200	625	185	641	117	192	96	409	136	88	229	82	334	75
54	277	554	99	208	246	722	102	98	87	180	104	241	334	207	255	225	700	202	754	142	221	115	474	158	105	271	98	394	87
66	320	636	116	256	269	804	120	118	106	212	122	276	380	230	285	265	805	230	866	168	256	135	526	186	124	310	119	458	105
80	360	737	141	300	311	945	146	139	127	250	148	322	443	265	331	317	919	268	1038	200	294	161	612	218	152	375	144	539	129
98	406	844	174	355	350	1074	177	173	154	306	180	377	512	304	378	375	1061	304	1190	245	342	194	710	264	189	439	178	644	154
120	482	979	205	421	406	1218	216	208	184	369	222	438	586	349	434	431	1197	363	1380	301	399	246	789	313	229	528	215	763	198
150	560	1102	255	503	452	1388	268	250	243	452	266	522	699	414	506	511	1345	409	1643	370	477	290	875	372	268	625	259	917	244
187	684	1222	321	600	546	1568	334	318	281	537	335	594	815	483	593	597	1506	498	1840	440	586	357	994	450	349	747	320	1079	299
234	723	1367	402	720	629	1634	408	398	359	635	400	689	960	576	669	717	1575	590	1942	543	655	448	1129	557	418	872	395	1249	383
293	842	1468	487	863	750	1885	487	492	471	759	506	834	1103	641	775	850	1712	714	2100	663	788	554	1230	665	529	1041	503	1410	463
366	954	1547	599	983	806	1917	608	599	549	922	630	939	1123	745	878	893	1811	776	2191	785	900	700	1343	785	660	1168	609	1531	578
454	1057	1698	737	1108	924	2036	762	756	675	1045	742	1107	1278	859	1013	1020	1861	913	2202	970	1075	772	1481	973	783	1286	724	1679	689
552	1185	1820	925	1208	1060	2266	936	907	829	1273	952	1226	1402	951	1181	1070	2104	1069	2431	1154	1206	1003	1624	1082	922	1478	874	1939	830
659	1263	1868	1050	1343	1070	2220	1057	1154	ND	1393	1018	1363	1518	989	1240	ND	2011	1130	2486	1292	1362	1141	1606	1253	1088	1598	1084	1995	948
759	1393	2042	1172	1575	1244	2515	1190	1181	ND	1519	1343	1457	1582	1248	1379	ND	2343	1275	2619	1526	1439	1189	1996	1473	1212	1815	1250	2214	1055
846	1548	2318	1345	1664	1462	2636	1320	1368	ND	1703	1373	1725	1795	1376	1596	ND	2480	1475	2789	1621	1566	1486	1916	1598	ND	1840	1367	2569	ND
913	1589	2195	ND	1785	ND	2287	ND	ND	ND	1735	ND	1620	1803	ND	1581	ND	2237	ND	2957	1653	1668	ND	2182	ND	ND	1941	ND	2361	ND
"ND" Not done - SNeP could not compute these values.
