## Supplementary Table 5 for "Genomic Characterisation of the Irish Traditional BóRiabhach Cattle Breed"

### Sheet: Supplementary Table 5
Supplementary Table 5: Runs of homozygosity (ROH) detected in individual animals partitioned by length class. Also shown are the individual genomic inbreeding values (FROH)
Breed	Animal ID	Group	No. ROH	No. ROH > 16 Mb	Total ROH length (Mb)	FROH	FROH (< 8 Mb)	FROH (8–16 Mb)	FROH (> 16 Mb)
BRBH	BRBH025	high-BRBH	27	13	568.04	0.2311	0.0208	0.0302	0.18
BRBH	BRBH020	high-BRBH	19	14	525.81	0.2139	0.0073	0.0075	0.1992
BRBH	BRBH015	high-BRBH	22	7	449.08	0.1827	0.0144	0.0446	0.1237
BRBH	BRBH024	high-BRBH	13	5	219.58	0.0893	0.0102	0.0137	0.0654
BRBH	BRBH021	high-BRBH	9	4	210.36	0.0856	0.0099	0	0.0757
BRBH	BRBH012	high-BRBH	13	0	87.23	0.0355	0.0247	0.0108	0
BRBH	BRBH001	high-BRBH	10	0	80.7	0.0328	0.0124	0.0204	0
BRBH	BRBH018	high-BRBH	7	1	72.21	0.0294	0.0054	0.0163	0.0077
BRBH	BRBH008	high-BRBH	11	0	68.94	0.028	0.0206	0.0075	0
BRBH	BRBH010	high-BRBH	7	0	54.75	0.0223	0.0102	0.0121	0
BRBH	BRBH023	high-BRBH	4	1	48.81	0.0199	0.0068	0	0.013
BRBH	BRBH011	high-BRBH	8	0	47.87	0.0195	0.0157	0.0038	0
BRBH	BRBH013	high-BRBH	6	0	44.68	0.0182	0.0117	0.0064	0
BRBH	BRBH014	high-BRBH	7	0	42.94	0.0175	0.014	0.0035	0
BRBH	BRBH030	high-BRBH	6	0	35.55	0.0145	0.011	0.0035	0
BRBH	BRBH002	high-BRBH	2	1	33.23	0.0135	0.0023	0	0.0112
BRBH	BRBH017	high-BRBH	5	0	32.55	0.0132	0.0095	0.0038	0
BRBH	BRBH009	high-BRBH	5	0	23.16	0.0094	0.0094	0	0
BRBH	BRBH016	high-BRBH	3	0	22.62	0.0092	0.0049	0.0043	0
BRBH	BRBH019	high-BRBH	3	0	19.03	0.0077	0.0039	0.0038	0
BRBH	BRBH003	high-BRBH	3	0	15.76	0.0064	0.0064	0	0
BRBH	BRBH027	high-BRBH	1	0	5.17	0.0021	0.0021	0	0
BRBH	BRBH005	high-BRBH	0	0	0	0	0	0	0
BRBH	BRBH006	high-BRBH	0	0	0	0	0	0	0
BRBH	BRBH007	high-BRBH	0	0	0	0	0	0	0
BRBH	BRBH028	high-BRBH	0	0	0	0	0	0	0
BRBH	BRBH076	high-BRBH	0	0	0	0	0	0	0
BRBH	BRBH031	high-BRBH	0	0	0	0	0	0	0
BRBH	BRBH054	low-BRBH	19	3	194.43	0.0791	0.022	0.0265	0.0306
BRBH	BRBH084	low-BRBH	8	5	162.08	0.0659	0.0026	0.008	0.0554
BRBH	BRBH078	low-BRBH	16	0	129.26	0.0526	0.0212	0.0314	0
BRBH	BRBH058	low-BRBH	16	1	123.95	0.0504	0.0276	0.0122	0.0106
BRBH	BRBH057	low-BRBH	14	1	113.42	0.0461	0.0201	0.0175	0.0085
BRBH	BRBH060	low-BRBH	7	1	91.92	0.0374	0.0021	0.0269	0.0084
BRBH	BRBH077	low-BRBH	13	0	83.96	0.0342	0.0253	0.0088	0
BRBH	BRBH063	low-BRBH	12	1	82.91	0.0337	0.0192	0.0072	0.0074
BRBH	BRBH075	low-BRBH	9	1	81.35	0.0331	0.0104	0.0144	0.0083
BRBH	BRBH079	low-BRBH	12	0	76.84	0.0313	0.018	0.0133	0
BRBH	BRBH047	low-BRBH	10	1	75.54	0.0307	0.0194	0.0039	0.0075
BRBH	BRBH055	low-BRBH	8	1	72.8	0.0296	0.0135	0.0058	0.0103
BRBH	BRBH080	low-BRBH	9	0	70.46	0.0287	0.0105	0.0182	0
BRBH	BRBH061	low-BRBH	7	1	67.75	0.0276	0.0064	0.013	0.0081
BRBH	BRBH045	low-BRBH	7	0	52.39	0.0213	0.0089	0.0124	0
BRBH	BRBH035	low-BRBH	7	0	48.75	0.0198	0.0074	0.0124	0
BRBH	BRBH072	low-BRBH	4	1	48	0.0195	0.0066	0	0.0129
BRBH	BRBH044	low-BRBH	4	1	46.74	0.019	0.0037	0.005	0.0104
BRBH	BRBH086	low-BRBH	5	0	39.83	0.0162	0.0059	0.0103	0
BRBH	BRBH036	low-BRBH	4	0	35.27	0.0143	0.0081	0.0062	0
BRBH	BRBH085	low-BRBH	6	0	35.13	0.0143	0.0104	0.0038	0
BRBH	BRBH046	low-BRBH	6	0	31.83	0.013	0.013	0	0
BRBH	BRBH038	low-BRBH	5	0	28.01	0.0114	0.0114	0	0
BRBH	BRBH042	low-BRBH	4	0	25.59	0.0104	0.0059	0.0045	0
BRBH	BRBH040	low-BRBH	4	0	23.7	0.0096	0.0096	0	0
BRBH	BRBH056	low-BRBH	3	0	23.48	0.0096	0.0019	0.0076	0
BRBH	BRBH082	low-BRBH	3	0	21.28	0.0087	0.004	0.0047	0
BRBH	BRBH052	low-BRBH	4	0	20.18	0.0082	0.0082	0	0
BRBH	BRBH043	low-BRBH	2	0	12.81	0.0052	0.0052	0	0
BRBH	BRBH067	low-BRBH	2	0	12.43	0.0051	0.0051	0	0
BRBH	BRBH065	low-BRBH	2	0	11.38	0.0046	0.0046	0	0
BRBH	BRBH048	low-BRBH	2	0	11.23	0.0046	0.0046	0	0
BRBH	BRBH041	low-BRBH	1	0	8.4	0.0034	0	0.0034	0
BRBH	BRBH037	low-BRBH	1	0	7.08	0.0029	0.0029	0	0
BRBH	BRBH066	low-BRBH	1	0	4.32	0.0018	0.0018	0	0
BRBH	BRBH053	low-BRBH	1	0	3.98	0.0016	0.0016	0	0
BRBH	BRBH032	low-BRBH	0	0	0	0	0	0	0
BRBH	BRBH033	low-BRBH	0	0	0	0	0	0	0
BRBH	BRBH034	low-BRBH	0	0	0	0	0	0	0
BRBH	BRBH039	low-BRBH	0	0	0	0	0	0	0
BRBH	BRBH049	low-BRBH	0	0	0	0	0	0	0
BRBH	BRBH050	low-BRBH	0	0	0	0	0	0	0
BRBH	BRBH051	low-BRBH	0	0	0	0	0	0	0
BRBH	BRBH059	low-BRBH	0	0	0	0	0	0	0
BRBH	BRBH062	low-BRBH	0	0	0	0	0	0	0
BRBH	BRBH064	low-BRBH	0	0	0	0	0	0	0
BRBH	BRBH022	low-BRBH	0	0	0	0	0	0	0
BRBH	BRBH026	low-BRBH	0	0	0	0	0	0	0
BRBH	BRBH068	low-BRBH	0	0	0	0	0	0	0
BRBH	BRBH069	low-BRBH	0	0	0	0	0	0	0
BRBH	BRBH070	low-BRBH	0	0	0	0	0	0	0
BRBH	BRBH071	low-BRBH	0	0	0	0	0	0	0
BRBH	BRBH073	low-BRBH	0	0	0	0	0	0	0
BRBH	BRBH074	low-BRBH	0	0	0	0	0	0	0
BRBH	BRBH081	low-BRBH	0	0	0	0	0	0	0
BRBH	BRBH083	low-BRBH	0	0	0	0	0	0	0
ANGU	AN023780	ANGU	34	10	506.95	0.2063	0.0406	0.0428	0.1228
ANGU	AN046090	ANGU	21	6	372.65	0.1516	0.0276	0.014	0.11
ANGU	ANG000004	ANGU	25	5	357.2	0.1453	0.0357	0.0165	0.0931
ANGU	AN023990	ANGU	29	5	356.43	0.145	0.0489	0.0145	0.0816
ANGU	ANG000010	ANGU	26	7	309.71	0.126	0.0307	0.0259	0.0694
ANGU	AN024030	ANGU	28	5	286.62	0.1166	0.035	0.0382	0.0435
ANGU	AN023660	ANGU	27	3	286.45	0.1165	0.0281	0.0472	0.0412
ANGU	ANG001775	ANGU	19	5	284.08	0.1156	0.0187	0.0281	0.0688
ANGU	ANG000021	ANGU	28	2	272.46	0.1108	0.0317	0.0492	0.03
ANGU	ANG000022	ANGU	32	1	256.18	0.1042	0.0437	0.0526	0.0079
ANGU	AN023790	ANGU	29	1	250.88	0.1021	0.0442	0.0482	0.0097
ANGU	AN024040	ANGU	26	4	247.38	0.1006	0.0268	0.0424	0.0314
ANGU	AN023750	ANGU	18	5	238.13	0.0969	0.018	0.0231	0.0558
ANGU	AN331340	ANGU	22	4	231.38	0.0941	0.0318	0.0219	0.0405
ANGU	ANG001781	ANGU	26	3	230.23	0.0937	0.0371	0.0262	0.0304
ANGU	AN023850	ANGU	23	1	214.8	0.0874	0.0247	0.0523	0.0104
ANGU	ANG000013	ANGU	23	1	191.38	0.0779	0.0333	0.0344	0.0102
ANGU	AN044460	ANGU	21	2	188.81	0.0768	0.0338	0.0179	0.0251
ANGU	AN024050	ANGU	23	1	188.54	0.0767	0.0319	0.0369	0.008
ANGU	AN331300	ANGU	23	2	185.46	0.0755	0.0349	0.0262	0.0143
ANGU	ANG001802	ANGU	23	1	184.61	0.0751	0.0328	0.0355	0.0068
ANGU	AN208020	ANGU	23	2	182.08	0.0741	0.0397	0.0148	0.0196
ANGU	ANG000016	ANGU	16	3	181.69	0.0739	0.0283	0.0047	0.0409
ANGU	ANG000018	ANGU	21	3	179.66	0.0731	0.0294	0.0203	0.0235
ANGU	ANG000015	ANGU	24	2	176.36	0.0718	0.0381	0.0177	0.016
ANGU	ANG001776	ANGU	24	0	170.59	0.0694	0.0408	0.0286	0
ANGU	AN047800	ANGU	22	2	166.6	0.0678	0.0319	0.0224	0.0135
ANGU	ANG001805	ANGU	17	2	163.33	0.0664	0.0248	0.0203	0.0214
ANGU	ANG000017	ANGU	20	1	158.31	0.0644	0.0288	0.0287	0.007
ANGU	ANG000020	ANGU	20	0	154.99	0.0631	0.0208	0.0423	0
ANGU	ANG001792	ANGU	12	3	148.81	0.0605	0.0178	0.0081	0.0346
ANGU	AN331150	ANGU	19	0	142.45	0.058	0.0267	0.0313	0
ANGU	ANG000027	ANGU	19	2	142.02	0.0578	0.0314	0.0109	0.0154
ANGU	ANG001777	ANGU	21	1	141.02	0.0574	0.0356	0.0146	0.0071
ANGU	ANG001783	ANGU	22	0	137.49	0.0559	0.0356	0.0204	0
ANGU	ANG001780	ANGU	18	1	136.31	0.0555	0.0276	0.0196	0.0083
ANGU	ANG001782	ANGU	14	2	136.08	0.0554	0.0172	0.0192	0.019
ANGU	ANG001785	ANGU	15	2	128.61	0.0523	0.0264	0.0118	0.0141
ANGU	ANG001794	ANGU	19	0	127.12	0.0517	0.0328	0.0189	0
ANGU	AN018220	ANGU	15	1	125.87	0.0512	0.025	0.0146	0.0116
ANGU	ANG000007	ANGU	15	1	122.53	0.0499	0.0256	0.0164	0.0079
ANGU	ANG001778	ANGU	14	1	121.69	0.0495	0.0225	0.0164	0.0106
ANGU	ANG000002	ANGU	16	2	121.56	0.0495	0.0277	0.008	0.0137
ANGU	ANG001779	ANGU	17	1	120.75	0.0491	0.0241	0.0164	0.0086
ANGU	ANG000025	ANGU	18	0	116.35	0.0473	0.0295	0.0178	0
ANGU	ANG001798	ANGU	14	1	116.02	0.0472	0.0177	0.0209	0.0086
ANGU	ANG001796	ANGU	16	1	114.67	0.0467	0.0238	0.0124	0.0104
ANGU	ANG000011	ANGU	16	0	111.68	0.0454	0.0244	0.0211	0
ANGU	AN331040	ANGU	14	0	110.67	0.045	0.0186	0.0264	0
ANGU	ANG001788	ANGU	11	1	107.88	0.0439	0.0099	0.0273	0.0067
ANGU	ANG001786	ANGU	14	1	100.45	0.0409	0.024	0.0074	0.0094
ANGU	ANG001808	ANGU	16	0	99.15	0.0403	0.0251	0.0152	0
ANGU	ANG001784	ANGU	12	1	98.17	0.0399	0.0176	0.0147	0.0077
ANGU	ANG000006	ANGU	14	0	97.13	0.0395	0.0254	0.0141	0
ANGU	ANG000012	ANGU	11	1	95.15	0.0387	0.0119	0.017	0.0098
ANGU	ANG000009	ANGU	14	0	94.7	0.0385	0.0177	0.0209	0
ANGU	ANG001807	ANGU	13	1	94.41	0.0384	0.0233	0.0073	0.0078
ANGU	ANG000024	ANGU	11	1	92.31	0.0376	0.0115	0.0181	0.008
ANGU	ANG001801	ANGU	13	0	89.6	0.0365	0.0197	0.0168	0
ANGU	ANG001797	ANGU	10	0	84.85	0.0345	0.0116	0.0229	0
ANGU	ANG001793	ANGU	12	1	84.55	0.0344	0.019	0.0072	0.0082
ANGU	ANG001795	ANGU	10	0	80.07	0.0326	0.0183	0.0143	0
ANGU	ANG000026	ANGU	13	0	78.7	0.032	0.0207	0.0114	0
ANGU	ANG001799	ANGU	14	0	77	0.0313	0.0233	0.008	0
ANGU	ANG001791	ANGU	8	2	76.86	0.0313	0.0132	0	0.0181
ANGU	ANG001806	ANGU	10	0	74.18	0.0302	0.0159	0.0143	0
ANGU	ANG000003	ANGU	10	0	72.55	0.0295	0.0144	0.0152	0
ANGU	ANG001800	ANGU	7	1	70.96	0.0289	0.0076	0.0093	0.0119
ANGU	ANG000005	ANGU	11	0	59.27	0.0241	0.0208	0.0033	0
ANGU	AN331000	ANGU	8	0	45.53	0.0185	0.0185	0	0
ANGU	ANG000019	ANGU	7	0	40.61	0.0165	0.0132	0.0033	0
ANGU	ANG063100	ANGU	4	0	23.63	0.0096	0.0096	0	0
AUBR	AUB9235	AUBR	15	5	226.15	0.092	0.0143	0.0173	0.0604
AUBR	AUB9213	AUBR	8	3	109.55	0.0446	0.0081	0.0044	0.0321
AUBR	AUB9066	AUBR	5	2	78.76	0.032	0.0047	0.0043	0.0231
AUBR	AUB9074	AUBR	6	2	75.49	0.0307	0.0048	0.01	0.0159
AUBR	AUB9063	AUBR	7	1	65.08	0.0265	0.0088	0.0102	0.0075
AUBR	AUB9211	AUBR	5	1	65.04	0.0265	0.0048	0.0072	0.0145
AUBR	AUB9212	AUBR	9	0	62.77	0.0255	0.0158	0.0098	0
AUBR	AUB9208	AUBR	7	0	50.46	0.0205	0.0111	0.0094	0
AUBR	AUB9230	AUBR	5	1	45.91	0.0187	0.0073	0.0034	0.008
AUBR	AUB9069	AUBR	5	0	45.23	0.0184	0.0079	0.0105	0
AUBR	AUB9068	AUBR	5	0	41.21	0.0168	0.007	0.0098	0
AUBR	AUB9075	AUBR	3	1	36.01	0.0147	0.0027	0.0054	0.0065
AUBR	AUB9076	AUBR	4	0	29.55	0.012	0.004	0.008	0
AUBR	AUB9073	AUBR	4	0	28.66	0.0117	0.0069	0.0048	0
AUBR	AUB9215	AUBR	3	0	17.7	0.0072	0.0072	0	0
AUBR	AUB9067	AUBR	2	0	16.63	0.0068	0.0024	0.0044	0
AUBR	AUB9062	AUBR	3	0	15.67	0.0064	0.0064	0	0
AUBR	AUB9064	AUBR	3	0	13.58	0.0055	0.0055	0	0
AUBR	AUB9072	AUBR	1	0	8.3	0.0034	0	0.0034	0
AUBR	AUB9070	AUBR	1	0	5.15	0.0021	0.0021	0	0
AUBR	AUB9079	AUBR	0	0	0	0	0	0	0
AUBR	AUB9081	AUBR	0	0	0	0	0	0	0
BGAL	BGAL328220	BGAL	19	5	265.77	0.1081	0.0216	0.0276	0.0589
BGAL	BGAL328240	BGAL	19	2	190.02	0.0773	0.0339	0.0093	0.0342
BGAL	BGAL328210	BGAL	16	3	175.58	0.0714	0.0186	0.0235	0.0293
BGAL	BGAL328230	BGAL	20	1	152.21	0.0619	0.0298	0.023	0.0091
BSHN	124274540	BSHN	41	5	387.17	0.1575	0.0685	0.0318	0.0572
BSHN	124330840	BSHN	31	8	384.05	0.1562	0.0336	0.0428	0.0798
BSHN	124330830	BSHN	45	3	367.59	0.1496	0.0534	0.0684	0.0278
BSHN	124330780	BSHN	40	4	355.14	0.1445	0.0616	0.0394	0.0435
BSHN	124330850	BSHN	41	3	315.95	0.1285	0.0647	0.043	0.0209
BSHN	124274230	BSHN	33	3	315.68	0.1284	0.0501	0.04	0.0383
BSHN	124274920	BSHN	29	5	312.05	0.127	0.0305	0.0462	0.0503
BSHN	124330900	BSHN	39	3	308.72	0.1256	0.0606	0.0395	0.0255
BSHN	124330700	BSHN	34	4	288.07	0.1172	0.0495	0.0342	0.0335
BSHN	124274500	BSHN	35	4	287.81	0.1171	0.0479	0.0317	0.0374
BSHN	124330860	BSHN	32	2	287.6	0.117	0.0383	0.0595	0.0191
BSHN	124330650	BSHN	36	0	269.46	0.1096	0.06	0.0496	0
BSHN	124330980	BSHN	29	2	260.55	0.106	0.0505	0.0348	0.0206
BSHN	124330640	BSHN	33	2	260.36	0.1059	0.0514	0.0359	0.0186
BSHN	124330810	BSHN	33	4	254.59	0.1036	0.0543	0.0192	0.03
BSHN	124330770	BSHN	33	2	250.17	0.1018	0.0589	0.0258	0.0171
BSHN	124274220	BSHN	37	0	239.26	0.0973	0.0659	0.0315	0
BSHN	124274240	BSHN	28	2	234.68	0.0955	0.037	0.0391	0.0193
BSHN	124330880	BSHN	30	0	218.06	0.0887	0.0521	0.0366	0
BSHN	124274550	BSHN	28	2	204.78	0.0833	0.0552	0.0126	0.0155
BSHN	124274530	BSHN	28	0	201.81	0.0821	0.0436	0.0385	0
BSHN	124330670	BSHN	30	0	198.6	0.0808	0.0479	0.0329	0
BSHN	124274510	BSHN	22	2	187.37	0.0762	0.0309	0.025	0.0204
BSHN	124274710	BSHN	23	2	184.17	0.0749	0.028	0.0325	0.0144
BSHN	124330720	BSHN	24	2	183.5	0.0747	0.0331	0.0251	0.0164
BSHN	124330990	BSHN	25	1	179.62	0.0731	0.0342	0.0313	0.0075
BSHN	124330940	BSHN	22	1	154.13	0.0627	0.0352	0.0206	0.0069
BSHN	124330530	BSHN	18	1	151.1	0.0615	0.0294	0.0172	0.0149
BSHN	124274560	BSHN	22	1	140.97	0.0574	0.0405	0.0075	0.0094
BSHN	124330960	BSHN	20	0	130.3	0.053	0.0326	0.0204	0
BSHN	124330540	BSHN	20	0	126.41	0.0514	0.0364	0.015	0
BSHN	124330760	BSHN	18	1	121.95	0.0496	0.0329	0.0094	0.0073
BSHN	124330740	BSHN	17	1	114.84	0.0467	0.0339	0.0044	0.0084
BSHN	124274520	BSHN	8	0	57.29	0.0233	0.0136	0.0097	0
CHAR	CHL000007	CHAR	10	3	156.81	0.0638	0.0133	0.0073	0.0433
CHAR	CHL000001	CHAR	15	2	148.78	0.0605	0.0197	0.0204	0.0204
CHAR	CHL000009	CHAR	11	3	148.06	0.0602	0.0119	0.0137	0.0347
CHAR	CHA208130	CHAR	9	2	125.21	0.0509	0	0.0328	0.0182
CHAR	CHL000015	CHAR	8	1	108.73	0.0442	0.0086	0.0155	0.0201
CHAR	CHL000002	CHAR	9	3	104.08	0.0423	0.0064	0.0117	0.0243
CHAR	CHA3113	CHAR	10	1	102.3	0.0416	0.0172	0.0081	0.0163
CHAR	CHA2139	CHAR	8	1	97.71	0.0398	0.0019	0.0283	0.0096
CHAR	CHL000003	CHAR	4	2	94.13	0.0383	0.0018	0.0061	0.0304
CHAR	CHL000004	CHAR	10	1	84.88	0.0345	0.0169	0.0076	0.01
CHAR	CHA3130	CHAR	10	0	82.3	0.0335	0.0152	0.0183	0
CHAR	CHL000025	CHAR	6	1	81.02	0.033	0.0097	0.0045	0.0188
CHAR	CHA208190	CHAR	8	1	77.47	0.0315	0.0091	0.0147	0.0076
CHAR	CHL000024	CHAR	9	1	76.84	0.0313	0.0156	0.0091	0.0066
CHAR	CHA3116	CHAR	7	1	71.41	0.0291	0.0099	0.0084	0.0108
CHAR	CHA3123	CHAR	7	1	69.86	0.0284	0.0047	0.0172	0.0065
CHAR	CHA3122	CHAR	7	1	61.36	0.025	0.0092	0.0089	0.0068
CHAR	CHA2141	CHAR	9	0	60.31	0.0245	0.0154	0.0091	0
CHAR	CHL000026	CHAR	7	0	54.88	0.0223	0.0115	0.0108	0
CHAR	CHA208100	CHAR	5	1	47.44	0.0193	0.0042	0.0075	0.0076
CHAR	CHA3114	CHAR	7	0	45.6	0.0186	0.0102	0.0083	0
CHAR	CHA3128	CHAR	7	0	44.14	0.018	0.0103	0.0077	0
CHAR	CHL000022	CHAR	4	1	44.09	0.0179	0.002	0.0086	0.0073
CHAR	CHA3118	CHAR	7	0	43.2	0.0176	0.0127	0.0049	0
CHAR	CHL000008	CHAR	6	1	41.52	0.0169	0.0092	0	0.0077
CHAR	CHL000012	CHAR	7	0	41.46	0.0169	0.0134	0.0035	0
CHAR	CHA3129	CHAR	6	0	40.43	0.0164	0.0107	0.0058	0
CHAR	CHL000005	CHAR	5	0	37.33	0.0152	0.007	0.0082	0
CHAR	CHA3121	CHAR	6	0	36.78	0.015	0.0102	0.0048	0
CHAR	CHL000021	CHAR	5	0	34.93	0.0142	0.01	0.0042	0
CHAR	CHA3117	CHAR	3	0	27.65	0.0112	0.0025	0.0088	0
CHAR	CHL000010	CHAR	4	0	27.32	0.0111	0.0076	0.0035	0
CHAR	CHA3125	CHAR	4	0	25.16	0.0102	0.0061	0.0041	0
CHAR	CHA3119	CHAR	3	0	24.88	0.0101	0.0017	0.0084	0
CHAR	CHL000006	CHAR	4	0	24.11	0.0098	0.0098	0	0
CHAR	CHA208210	CHAR	3	0	22.58	0.0092	0.0059	0.0033	0
CHAR	CHL000011	CHAR	3	0	22.28	0.0091	0.0051	0.004	0
CHAR	CHA2140	CHAR	4	0	19.53	0.0079	0.0079	0	0
CHAR	CHL000014	CHAR	3	0	17.27	0.007	0.007	0	0
CHAR	CHL000013	CHAR	3	0	14.78	0.006	0.006	0	0
CHAR	CHA3111	CHAR	2	0	13.94	0.0057	0.0017	0.0039	0
CHAR	CHA2138	CHAR	2	0	13.39	0.0054	0.0016	0.0038	0
CHAR	CHA183250	CHAR	2	0	12.63	0.0051	0.0051	0	0
CHAR	CHL000016	CHAR	1	0	11.33	0.0046	0	0.0046	0
CHAR	CHL000019	CHAR	2	0	10.54	0.0043	0.0043	0	0
CHAR	CHA2142	CHAR	2	0	10.31	0.0042	0.0042	0	0
CHAR	CHL000018	CHAR	1	0	10.07	0.0041	0	0.0041	0
CHAR	CHA3106	CHAR	2	0	8.89	0.0036	0.0036	0	0
DEVN	DEV328260	DEVN	24	5	315.91	0.1285	0.0344	0.0144	0.0797
DEVN	DEV328250	DEVN	16	2	132.91	0.0541	0.0241	0.0136	0.0164
DEVN	DEV328270	DEVN	17	1	122.22	0.0497	0.0249	0.0183	0.0066
DEVN	DEV328280	DEVN	17	0	111.47	0.0454	0.0311	0.0143	0
DXTR	DEX328300	DXTR	33	18	785.74	0.3197	0.0177	0.0285	0.2735
DXTR	DEX328290	DXTR	36	10	522.06	0.2124	0.0239	0.0756	0.113
DXTR	DEX328320	DXTR	22	7	360.23	0.1466	0.027	0.0184	0.1011
DXTR	DEX328310	DXTR	13	5	168.54	0.0686	0.0043	0.0259	0.0383
ELHN	LH328450	ELHN	45	8	481.81	0.196	0.0542	0.0645	0.0773
ELHN	LH328440	ELHN	39	11	463.87	0.1887	0.0483	0.0341	0.1064
ELHN	LH328470	ELHN	36	7	382.13	0.1555	0.048	0.0369	0.0707
FAYR	AYR207260	FAYR	17	2	150.34	0.0612	0.0271	0.013	0.0211
FAYR	AYR197900	FAYR	12	2	134.71	0.0548	0.0122	0.024	0.0186
FAYR	AYR197170	FAYR	12	2	120.11	0.0489	0.0139	0.0133	0.0216
FAYR	AYR198960	FAYR	10	3	118.99	0.0484	0.0125	0.0089	0.027
FAYR	AYR331710	FAYR	12	2	106.17	0.0432	0.0168	0.0125	0.0139
FAYR	AYR207520	FAYR	13	1	104.36	0.0425	0.0165	0.0181	0.0078
FAYR	AYR198130	FAYR	12	0	78.96	0.0321	0.0243	0.0078	0
FAYR	AYR198070	FAYR	8	0	55.37	0.0225	0.0133	0.0092	0
FAYR	AYR331570	FAYR	8	0	44.07	0.0179	0.0139	0.004	0
GALL	GALL328350	GALL	25	2	203.81	0.0829	0.0364	0.0312	0.0154
GALL	GALL328330	GALL	19	1	175.85	0.0715	0.0279	0.0227	0.0209
GALL	GALL328360	GALL	20	2	172.16	0.07	0.0287	0.0204	0.021
GALL	GALL328340	GALL	10	0	69.28	0.0282	0.0157	0.0125	0
GNSY	GNS000008	GNSY	22	4	278.06	0.1131	0.0181	0.0485	0.0465
GNSY	GNS000005	GNSY	20	6	272.05	0.1107	0.0246	0.0195	0.0665
GNSY	GNS000007	GNSY	26	3	252.66	0.1028	0.027	0.0447	0.0311
GNSY	GNS000003	GNSY	20	3	247.98	0.1009	0.0279	0.0227	0.0502
GNSY	GNS000010	GNSY	24	3	241.37	0.0982	0.0313	0.0353	0.0315
GNSY	GNS000018	GNSY	24	2	232.13	0.0944	0.0254	0.0491	0.0199
GNSY	GNS000014	GNSY	19	4	224.67	0.0914	0.0115	0.0433	0.0367
GNSY	GNS000019	GNSY	17	5	207.5	0.0844	0.0211	0.013	0.0503
GNSY	GNS000002	GNSY	23	3	199.26	0.0811	0.0351	0.0172	0.0288
GNSY	GNS000016	GNSY	16	3	179.44	0.073	0.0196	0.0215	0.0319
GNSY	GNS000013	GNSY	17	2	133.81	0.0544	0.0259	0.0142	0.0144
GNSY	GNS000004	GNSY	17	2	133.67	0.0544	0.0359	0	0.0185
GNSY	GNS000017	GNSY	16	1	128.7	0.0524	0.0246	0.0135	0.0143
GNSY	GNS000012	GNSY	8	1	117.98	0.048	0.0067	0.0182	0.0231
GNSY	GNS000006	GNSY	14	2	112.57	0.0458	0.0202	0.0077	0.0179
GNSY	GNS000021	GNSY	14	1	103.93	0.0423	0.0274	0.0055	0.0094
GNSY	GNS000020	GNSY	13	1	103.46	0.0421	0.0239	0.01	0.0082
GNSY	GNS000001	GNSY	10	1	97.4	0.0396	0.0102	0.0217	0.0077
GNSY	GNS000011	GNSY	9	0	56.46	0.023	0.0151	0.0078	0
HOLS	HOLN4	HOLS	16	8	314.01	0.1278	0.0155	0.0043	0.108
HOLS	HOL000022	HOLS	21	5	305.13	0.1241	0.0204	0.0349	0.0689
HOLS	HOLN5	HOLS	26	5	293.73	0.1195	0.0269	0.0399	0.0527
HOLS	HO244459	HOLS	24	4	269.06	0.1095	0.0259	0.04	0.0435
HOLS	HOL000020	HOLS	17	6	256.89	0.1045	0.0119	0.0296	0.063
HOLS	HOLN18	HOLS	16	7	256.2	0.1042	0.0099	0.0233	0.071
HOLS	HOLN6	HOLS	17	5	246.68	0.1004	0.0144	0.0277	0.0582
HOLS	HOL000024	HOLS	17	6	236.88	0.0964	0.0148	0.0232	0.0584
HOLS	HOLN1	HOLS	17	4	236.78	0.0963	0.0151	0.032	0.0493
HOLS	HO242889	HOLS	19	3	209.01	0.085	0.0242	0.0286	0.0323
HOLS	HO242419	HOLS	20	1	192.73	0.0784	0.0222	0.0459	0.0103
HOLS	HOL000034	HOLS	10	3	174.97	0.0712	0.0112	0.0098	0.0502
HOLS	HOLN23	HOLS	16	2	172.42	0.0701	0.0154	0.031	0.0237
HOLS	HOL000013	HOLS	15	1	167.05	0.068	0.0168	0.0314	0.0198
HOLS	HOL000016	HOLS	14	2	164.61	0.067	0.0156	0.0209	0.0305
HOLS	HOL000018	HOLS	14	3	163.97	0.0667	0.0096	0.0281	0.029
HOLS	HOL000026	HOLS	15	2	163.82	0.0667	0.0215	0.0209	0.0243
HOLS	HOLN15	HOLS	15	3	158.76	0.0646	0.0154	0.0243	0.0249
HOLS	HOLN20	HOLS	13	2	150.99	0.0614	0.0127	0.0242	0.0245
HOLS	HOLN9	HOLS	9	2	149.76	0.0609	0.0099	0.0139	0.0371
HOLS	HOL000015	HOLS	12	2	145.61	0.0592	0.0091	0.0268	0.0233
HOLS	HOLN17	HOLS	12	2	144.3	0.0587	0.0143	0.0205	0.0238
HOLS	HOLN16	HOLS	12	3	143.89	0.0585	0.0151	0.0105	0.0329
HOLS	HOL000028	HOLS	13	2	138.79	0.0565	0.0076	0.0286	0.0203
HOLS	HOL000021	HOLS	12	2	136.36	0.0555	0.0149	0.0243	0.0163
HOLS	HO242909	HOLS	15	0	135.53	0.0551	0.0121	0.043	0
HOLS	HOL000006	HOLS	12	2	129.43	0.0527	0.0214	0.0042	0.0271
HOLS	HOLN12	HOLS	15	1	129.28	0.0526	0.0181	0.0261	0.0084
HOLS	HO242869	HOLS	10	4	123.9	0.0504	0.0083	0.0074	0.0347
HOLS	HOL001071	HOLS	12	1	123.14	0.0501	0.0108	0.0318	0.0075
HOLS	HO246909	HOLS	14	0	123.03	0.0501	0.0204	0.0296	0
HOLS	HOLN11	HOLS	13	2	122.21	0.0497	0.0187	0.0152	0.0158
HOLS	HOLN22	HOLS	11	3	122.15	0.0497	0.0162	0.0079	0.0257
HOLS	HO044959	HOLS	11	1	120.05	0.0488	0.0151	0.02	0.0137
HOLS	HO245109	HOLS	11	2	118.52	0.0482	0.0099	0.0202	0.0182
HOLS	HOL000014	HOLS	11	1	118.38	0.0482	0.0098	0.0266	0.0118
HOLS	HOL000027	HOLS	10	2	117.51	0.0478	0.0042	0.0262	0.0174
HOLS	HOL000048	HOLS	9	1	115.24	0.0469	0.006	0.0267	0.0141
HOLS	HOL001074	HOLS	13	0	114.26	0.0465	0.0176	0.0289	0
HOLS	HOL000017	HOLS	10	2	113.41	0.0461	0.013	0.0087	0.0245
HOLS	HOLN28	HOLS	12	1	112.39	0.0457	0.0188	0.0129	0.014
HOLS	HOL000023	HOLS	11	3	111	0.0452	0.0154	0.0079	0.0219
HOLS	HO245209	HOLS	13	1	110.76	0.0451	0.0171	0.0202	0.0078
HOLS	HOLN7	HOLS	10	3	110.26	0.0449	0.0071	0.0158	0.0219
HOLS	HOL000011	HOLS	10	3	106.65	0.0434	0.0125	0.0051	0.0258
HOLS	HOL000001	HOLS	12	2	105.83	0.0431	0.0153	0.013	0.0148
HOLS	HOL000046	HOLS	10	2	104.91	0.0427	0.0152	0.0095	0.018
HOLS	HOL000002	HOLS	10	2	103.93	0.0423	0.01	0.0183	0.014
HOLS	HOLN10	HOLS	12	1	101.7	0.0414	0.0156	0.0186	0.0072
HOLS	HOLN27	HOLS	13	0	100.48	0.0409	0.0204	0.0205	0
HOLS	HOL001078	HOLS	10	2	99.23	0.0404	0.014	0.0078	0.0185
HOLS	HO247949	HOLS	15	1	98.2	0.04	0.0267	0.0062	0.007
HOLS	HOL001077	HOLS	10	1	97.81	0.0398	0.018	0.0099	0.0119
HOLS	HOLN19	HOLS	10	2	94.49	0.0384	0.0121	0.0128	0.0136
HOLS	HOLN3	HOLS	14	0	94.36	0.0384	0.0249	0.0135	0
HOLS	HOL001072	HOLS	12	0	94.21	0.0383	0.0136	0.0248	0
HOLS	HOL001076	HOLS	10	1	92.78	0.0377	0.0097	0.0202	0.0079
HOLS	HOLN14	HOLS	10	1	92.22	0.0375	0.012	0.0173	0.0082
HOLS	HOL000019	HOLS	10	1	88.92	0.0362	0.0093	0.0185	0.0084
HOLS	HOL000008	HOLS	7	1	87.75	0.0357	0.0059	0.0219	0.008
HOLS	HOL000004	HOLS	9	1	84.65	0.0344	0.0109	0.0139	0.0096
HOLS	HOL000052	HOLS	8	1	83.46	0.034	0.0076	0.0172	0.0091
HOLS	HOL001075	HOLS	12	0	82.02	0.0334	0.0157	0.0177	0
HOLS	HOL000040	HOLS	8	0	80.83	0.0329	0.0049	0.028	0
HOLS	HOL001073	HOLS	10	0	77.28	0.0314	0.0113	0.0201	0
HOLS	HOLN13	HOLS	9	1	75.51	0.0307	0.0179	0.0051	0.0077
HOLS	HOL000031	HOLS	7	1	75.43	0.0307	0.0125	0.0047	0.0135
HOLS	HOLN24	HOLS	10	0	74.4	0.0303	0.0165	0.0138	0
HOLS	HO044940	HOLS	9	0	70.05	0.0285	0.0121	0.0164	0
HOLS	HOLN8	HOLS	10	0	66.48	0.027	0.0141	0.013	0
HOLS	HOL000035	HOLS	7	1	62.04	0.0252	0.0106	0.0078	0.0069
HOLS	HOL000007	HOLS	6	1	60.32	0.0245	0.007	0.0099	0.0076
HOLS	HOLN21	HOLS	6	1	54.06	0.022	0.0096	0.0047	0.0076
HOLS	HO045019	HOLS	6	0	52.64	0.0214	0.0058	0.0156	0
HOLS	HO020759	HOLS	7	0	47.14	0.0192	0.0108	0.0084	0
HOLS	HOL000032	HOLS	5	0	46.58	0.019	0.0052	0.0137	0
HOLS	HOL000033	HOLS	5	0	45.56	0.0185	0.0052	0.0133	0
HOLS	HOL000327	HOLS	6	0	44.22	0.018	0.0083	0.0097	0
HOLS	HOL000005	HOLS	6	0	38.68	0.0157	0.0123	0.0034	0
HOLS	HOLN26	HOLS	4	0	31.41	0.0128	0.0065	0.0063	0
HOLS	HOLN29	HOLS	4	0	27.04	0.011	0.0064	0.0046	0
HOLS	HOLN30	HOLS	3	0	21.18	0.0086	0.0045	0.0041	0
HOLS	HO247899	HOLS	3	0	20.64	0.0084	0.0035	0.0049	0
HRFD	HFD000004	HRFD	57	15	891.09	0.3625	0.0513	0.1006	0.2106
HRFD	HFD000019	HRFD	28	12	526.33	0.2141	0.0267	0.0248	0.1626
HRFD	HFD208450	HRFD	42	10	471.33	0.1918	0.0484	0.0466	0.0968
HRFD	HFD208490	HRFD	32	7	409.92	0.1668	0.0409	0.0394	0.0864
HRFD	HFD000643	HRFD	48	3	382.62	0.1557	0.0715	0.0543	0.0299
HRFD	HFD183290	HRFD	35	4	372.43	0.1515	0.0445	0.0557	0.0513
HRFD	HFD000014	HRFD	43	3	343.79	0.1399	0.0715	0.0437	0.0246
HRFD	HFD000018	HRFD	30	5	327.25	0.1331	0.0223	0.0679	0.0429
HRFD	HFD000011	HRFD	34	6	326.46	0.1328	0.0429	0.0402	0.0496
HRFD	HFD000016	HRFD	35	3	324.39	0.132	0.0432	0.0636	0.0252
HRFD	HFD000955	HRFD	30	3	319.43	0.13	0.0417	0.0449	0.0434
HRFD	HFD000010	HRFD	25	6	313.66	0.1276	0.0303	0.0278	0.0695
HRFD	HFD000017	HRFD	33	4	303.74	0.1236	0.0421	0.0392	0.0422
HRFD	HFD183300	HRFD	36	1	292.15	0.1189	0.0489	0.0634	0.0066
HRFD	HFD000023	HRFD	25	3	242.31	0.0986	0.0355	0.0296	0.0336
HRFD	HFD000003	HRFD	21	6	241.37	0.0982	0.0288	0.0139	0.0555
HRFD	HFD209030	HRFD	29	3	240.73	0.0979	0.0573	0.013	0.0276
HRFD	HFD000012	HRFD	21	1	172.72	0.0703	0.0284	0.034	0.0078
HRFD	HFD000015	HRFD	21	1	165.79	0.0674	0.0319	0.0282	0.0074
HRFD	HFD000009	HRFD	21	3	164.44	0.0669	0.0291	0.0147	0.0231
HRFD	HFD000001	HRFD	21	1	163.84	0.0667	0.0244	0.0352	0.007
HRFD	HFD183280	HRFD	22	1	157.04	0.0639	0.0368	0.0195	0.0076
HRFD	HFD000021	HRFD	15	3	148.17	0.0603	0.0169	0.0173	0.026
HRFD	HFD000013	HRFD	23	0	145.08	0.059	0.0394	0.0196	0
HRFD	HFD000007	HRFD	18	1	131.2	0.0534	0.0281	0.0179	0.0074
HRFD	HFD000005	HRFD	16	1	129	0.0525	0.0226	0.0214	0.0085
HRFD	HFD000024	HRFD	16	1	127.74	0.052	0.0256	0.0182	0.0082
HRFD	HFD208420	HRFD	16	0	118.84	0.0483	0.021	0.0273	0
HRFD	HFD000020	HRFD	16	0	113.1	0.046	0.0256	0.0204	0
HRFD	HFD000025	HRFD	15	1	112.05	0.0456	0.0217	0.0155	0.0084
HRFD	HFD000032	HRFD	13	1	100.66	0.041	0.0253	0.0061	0.0096
HRFD	HFD000008	HRFD	13	2	97.87	0.0398	0.0183	0.0074	0.014
HRFD	HFD000022	HRFD	12	0	84.3	0.0343	0.0233	0.011	0
HRFD	HFD000027	HRFD	13	0	82.58	0.0336	0.0245	0.0091	0
HRFD	HFD000031	HRFD	12	0	80.79	0.0329	0.0223	0.0106	0
JRSY	JER000015	JRSY	25	4	340.85	0.1387	0.0362	0.0254	0.0772
JRSY	JER000009	JRSY	24	4	304.99	0.1241	0.0179	0.0575	0.0487
JRSY	JER000022	JRSY	29	4	301.51	0.1227	0.0294	0.0539	0.0393
JRSY	JER000017	JRSY	24	3	260.21	0.1059	0.025	0.0443	0.0366
JRSY	JER000016	JRSY	24	3	237.89	0.0968	0.0252	0.0396	0.032
JRSY	JER000012	JRSY	20	3	236.99	0.0964	0.0285	0.0234	0.0445
JRSY	JER5176	JRSY	18	5	230.52	0.0938	0.0232	0.0153	0.0553
JRSY	JER000024	JRSY	21	2	229.71	0.0935	0.0189	0.0496	0.025
JRSY	JER000020	JRSY	24	3	226.19	0.092	0.0268	0.0414	0.0238
JRSY	JER000023	JRSY	20	2	209.42	0.0852	0.0227	0.0369	0.0256
JRSY	JER5175	JRSY	23	2	204.99	0.0834	0.0347	0.0242	0.0245
JRSY	JER000005	JRSY	26	1	204.51	0.0832	0.0421	0.0339	0.0072
JRSY	JER000014	JRSY	18	3	203.75	0.0829	0.0218	0.0262	0.0349
JRSY	JER000010	JRSY	19	2	200.62	0.0816	0.0302	0.0189	0.0325
JRSY	JER5222	JRSY	25	0	198.02	0.0806	0.0353	0.0453	0
JRSY	JER000002	JRSY	16	2	190.75	0.0776	0.0114	0.0366	0.0297
JRSY	JER5178	JRSY	21	1	188	0.0765	0.0225	0.0452	0.0088
JRSY	JER000001	JRSY	16	3	181.89	0.074	0.0151	0.0291	0.0298
JRSY	JER000008	JRSY	19	2	166.13	0.0676	0.0256	0.0272	0.0148
JRSY	JER5223	JRSY	18	2	162.36	0.0661	0.0235	0.0223	0.0203
JRSY	JER5201	JRSY	19	2	159.08	0.0647	0.0277	0.0229	0.0141
JRSY	JER000006	JRSY	18	1	149.18	0.0607	0.0259	0.0273	0.0075
JRSY	JER5173	JRSY	20	2	147.41	0.06	0.0303	0.0146	0.015
JRSY	JER5219	JRSY	20	0	136.69	0.0556	0.0363	0.0193	0
JRSY	JER000004	JRSY	18	1	136.28	0.0554	0.0285	0.0201	0.0068
JRSY	JER000028	JRSY	19	0	135.65	0.0552	0.0342	0.021	0
JRSY	JER000013	JRSY	20	0	133.64	0.0544	0.0415	0.0128	0
JRSY	JER5203	JRSY	14	1	128.78	0.0524	0.018	0.0223	0.0122
JRSY	JER5180	JRSY	16	2	128.34	0.0522	0.026	0.0125	0.0137
JRSY	JER5217	JRSY	16	0	125.31	0.051	0.0204	0.0306	0
JRSY	JER5200	JRSY	14	1	123.7	0.0503	0.0227	0.016	0.0116
JRSY	JER000021	JRSY	10	2	114.54	0.0466	0.0094	0.0173	0.0199
JRSY	JER5172	JRSY	17	0	114.43	0.0466	0.0355	0.0111	0
JRSY	JER5202	JRSY	16	0	101.91	0.0415	0.0354	0.006	0
JRSY	JER5179	JRSY	16	0	100.76	0.041	0.0307	0.0103	0
JRSY	JER3878	JRSY	15	0	97.59	0.0397	0.0238	0.0159	0
JRSY	JER000027	JRSY	13	0	90.78	0.0369	0.0161	0.0208	0
JRSY	JER5218	JRSY	13	0	89.26	0.0363	0.02	0.0163	0
JRSY	JER000026	JRSY	12	0	83.52	0.034	0.0221	0.0119	0
JRSY	JER000003	JRSY	11	0	81	0.033	0.0131	0.0198	0
JRSY	JER5220	JRSY	10	0	76.43	0.0311	0.0127	0.0184	0
JRSY	JER5177	JRSY	11	0	76.29	0.031	0.0183	0.0127	0
JRSY	JER5198	JRSY	9	0	58.38	0.0238	0.0146	0.0091	0
JRSY	JER5199	JRSY	8	0	50.28	0.0205	0.0136	0.0069	0
KRRY	6136LYN	KRRY	27	6	328.54	0.1337	0.0336	0.0292	0.0709
KRRY	898MCG	KRRY	25	6	294.44	0.1198	0.0317	0.0213	0.0668
KRRY	KER19	KRRY	23	5	282.94	0.1151	0.0196	0.0393	0.0562
KRRY	0024LIS	KRRY	27	3	246.52	0.1003	0.0433	0.0244	0.0326
KRRY	60070HILL	KRRY	21	3	239.98	0.0976	0.03	0.0281	0.0395
KRRY	0991MK	KRRY	20	3	238.09	0.0969	0.0154	0.0479	0.0336
KRRY	80080HILL	KRRY	23	5	237.48	0.0966	0.0269	0.0259	0.0439
KRRY	0131RIOR	KRRY	22	4	237.14	0.0965	0.0254	0.0311	0.04
KRRY	0162SUL	KRRY	20	5	235.29	0.0957	0.0263	0.0167	0.0528
KRRY	0036CRO	KRRY	21	3	234.28	0.0953	0.0175	0.0446	0.0332
KRRY	874MCG	KRRY	21	3	234.04	0.0952	0.0198	0.0432	0.0323
KRRY	0180JK	KRRY	21	4	229.58	0.0934	0.0249	0.0243	0.0442
KRRY	10082HILL	KRRY	18	4	228.56	0.093	0.0115	0.0409	0.0406
KRRY	68007HILL	KRRY	19	4	225.39	0.0917	0.0159	0.0371	0.0387
KRRY	0130RIOR	KRRY	25	2	221.99	0.0903	0.0339	0.0402	0.0163
KRRY	8007HEN	KRRY	21	4	220.97	0.0899	0.0256	0.0266	0.0377
KRRY	0015CHA	KRRY	20	4	219.91	0.0895	0.0294	0.0171	0.043
KRRY	0123HAY	KRRY	19	3	219.54	0.0893	0.0168	0.04	0.0325
KRRY	0069HEN	KRRY	22	3	219.5	0.0893	0.0333	0.0229	0.0331
KRRY	20083HILL	KRRY	19	3	219.4	0.0893	0.02	0.0348	0.0345
KRRY	KER17	KRRY	16	4	214.8	0.0874	0.0224	0.0107	0.0542
KRRY	880MCG	KRRY	19	2	213.36	0.0868	0.0235	0.031	0.0323
KRRY	0016OC	KRRY	19	4	205.42	0.0836	0.0286	0.0151	0.0399
KRRY	KER31	KRRY	18	2	198.36	0.0807	0.0261	0.025	0.0296
KRRY	KER41	KRRY	18	3	196.87	0.0801	0.0131	0.0377	0.0293
KRRY	0165OC	KRRY	21	1	195.97	0.0797	0.0268	0.0442	0.0088
KRRY	0146SUL	KRRY	19	4	191.75	0.078	0.0217	0.0273	0.029
KRRY	KER24	KRRY	17	4	191.71	0.078	0.0165	0.0187	0.0427
KRRY	40006LYN	KRRY	21	3	191.21	0.0778	0.0225	0.0298	0.0255
KRRY	0204FUL	KRRY	21	1	187.96	0.0765	0.0316	0.038	0.0069
KRRY	873MCG	KRRY	18	3	187.88	0.0764	0.0259	0.0172	0.0334
KRRY	0822BRE	KRRY	21	1	187.58	0.0763	0.0198	0.0499	0.0066
KRRY	0174BSUL	KRRY	19	3	187.31	0.0762	0.0252	0.0214	0.0296
KRRY	80301LYN	KRRY	24	1	185.51	0.0755	0.0334	0.0351	0.007
KRRY	0786HEN	KRRY	19	2	178.79	0.0727	0.0274	0.0267	0.0186
KRRY	1359MUR	KRRY	15	3	178.02	0.0724	0.0188	0.0203	0.0334
KRRY	0144SUL	KRRY	13	4	174.77	0.0711	0.0133	0.0125	0.0453
KRRY	0141SUL	KRRY	19	2	174.11	0.0708	0.0218	0.0333	0.0157
KRRY	0051FLA	KRRY	16	2	167.21	0.068	0.0166	0.0301	0.0213
KRRY	0077HEN	KRRY	22	2	164.58	0.067	0.0343	0.018	0.0146
KRRY	0034CRO	KRRY	16	3	162.28	0.066	0.0237	0.0091	0.0332
KRRY	KER34	KRRY	14	4	162.05	0.0659	0.0177	0.0141	0.0341
KRRY	9036FUL	KRRY	19	0	161.06	0.0655	0.0235	0.042	0
KRRY	0105OC	KRRY	16	2	160.84	0.0654	0.0202	0.0241	0.0211
KRRY	KER6	KRRY	14	3	160.43	0.0653	0.0193	0.0168	0.0292
KRRY	KER14	KRRY	15	3	158.99	0.0647	0.017	0.0218	0.0258
KRRY	40085HILL	KRRY	19	2	157.93	0.0643	0.0268	0.0203	0.0171
KRRY	0156SUL	KRRY	19	0	152.99	0.0622	0.0286	0.0336	0
KRRY	0220HEH	KRRY	16	2	150.02	0.061	0.0252	0.0178	0.018
KRRY	0314FLA	KRRY	15	3	149.38	0.0608	0.0218	0.0135	0.0255
KRRY	0045HEN	KRRY	15	2	148.49	0.0604	0.0149	0.0227	0.0228
KRRY	0373CHA	KRRY	14	2	147.07	0.0598	0.0108	0.0293	0.0197
KRRY	0229OC	KRRY	15	2	147.02	0.0598	0.0164	0.0251	0.0184
KRRY	KER16	KRRY	10	3	146.27	0.0595	0.0125	0.0069	0.0401
KRRY	0141CHA	KRRY	17	2	145.34	0.0591	0.0302	0.0087	0.0203
KRRY	0128RIOR	KRRY	19	1	145.14	0.059	0.0345	0.0126	0.0119
KRRY	0143SUL	KRRY	16	2	142.43	0.0579	0.0239	0.0193	0.0147
KRRY	0059FLA	KRRY	14	1	142.18	0.0578	0.0197	0.0244	0.0138
KRRY	KER23	KRRY	15	2	141.62	0.0576	0.0181	0.0184	0.021
KRRY	KER29	KRRY	12	3	140.13	0.057	0.0163	0.0133	0.0274
KRRY	914MCG	KRRY	16	2	140.1	0.057	0.0177	0.0228	0.0166
KRRY	0159SUL	KRRY	16	2	139.63	0.0568	0.0184	0.0245	0.014
KRRY	KER7	KRRY	16	3	139.23	0.0566	0.0247	0.0082	0.0238
KRRY	KER28	KRRY	12	3	139.21	0.0566	0.0129	0.0138	0.03
KRRY	80061LYN	KRRY	11	3	138.67	0.0564	0.0123	0.0104	0.0337
KRRY	879MCG	KRRY	13	2	137.82	0.0561	0.0114	0.0279	0.0168
KRRY	0143OC	KRRY	11	4	135.91	0.0553	0.0097	0.0148	0.0308
KRRY	0072GOOD	KRRY	16	1	134.87	0.0549	0.017	0.0312	0.0067
KRRY	0164SUL	KRRY	14	2	132.9	0.0541	0.0222	0.0141	0.0178
KRRY	891MCG	KRRY	15	1	132.36	0.0538	0.0168	0.0286	0.0085
KRRY	KER36	KRRY	12	2	131.19	0.0534	0.0118	0.0225	0.019
KRRY	KERR328430	KRRY	10	2	116.42	0.0474	0.0116	0.0164	0.0194
KRRY	KER38	KRRY	14	0	112.66	0.0458	0.0233	0.0226	0
KRRY	878MCG	KRRY	13	3	112	0.0456	0.0182	0.0067	0.0207
KRRY	KER37	KRRY	13	2	110.75	0.0451	0.0183	0.0087	0.018
KRRY	0050HEN	KRRY	13	2	110.04	0.0448	0.017	0.0109	0.0169
KRRY	0003HEN	KRRY	12	3	109.19	0.0444	0.0201	0.0037	0.0206
KRRY	KER30	KRRY	13	2	108.17	0.044	0.0177	0.0125	0.0138
KRRY	0286MUR	KRRY	12	1	107.91	0.0439	0.014	0.0202	0.0097
KRRY	0127RIOR	KRRY	13	1	106.81	0.0435	0.0177	0.0186	0.0071
KRRY	0129RIOR	KRRY	14	0	106.13	0.0432	0.0176	0.0256	0
KRRY	0291FLA	KRRY	12	1	102.83	0.0418	0.0128	0.0214	0.0076
KRRY	0157SUL	KRRY	11	2	102.8	0.0418	0.014	0.0122	0.0157
KRRY	KER15	KRRY	10	1	101.07	0.0411	0.0082	0.0213	0.0116
KRRY	KER8	KRRY	8	2	100.93	0.0411	0.0028	0.0232	0.0151
KRRY	KER10	KRRY	7	2	100.29	0.0408	0.0066	0.0109	0.0233
KRRY	KER33	KRRY	13	1	99.46	0.0405	0.0198	0.0136	0.007
KRRY	0165SUL	KRRY	14	1	98.78	0.0402	0.024	0.0087	0.0075
KRRY	0160SUL	KRRY	13	1	98.72	0.0402	0.0223	0.0092	0.0087
KRRY	KER22	KRRY	8	2	98.29	0.04	0.0053	0.0151	0.0195
KRRY	KER35	KRRY	13	1	90.71	0.0369	0.022	0.0066	0.0083
KRRY	0212HEN	KRRY	13	1	89.72	0.0365	0.0244	0.0037	0.0084
KRRY	KER32	KRRY	12	0	89.35	0.0364	0.0171	0.0192	0
KRRY	KER20	KRRY	12	0	87.25	0.0355	0.0117	0.0238	0
KRRY	KER26	KRRY	12	0	85.66	0.0349	0.0177	0.0171	0
KRRY	KER5	KRRY	10	2	85.03	0.0346	0.0117	0.0088	0.0141
KRRY	0160OC	KRRY	12	0	81.47	0.0331	0.0202	0.013	0
KRRY	KERR328420	KRRY	10	0	78.81	0.0321	0.0183	0.0137	0
KRRY	KER18	KRRY	10	0	78.77	0.032	0.0134	0.0186	0
KRRY	KER3	KRRY	10	0	78.19	0.0318	0.0129	0.0189	0
KRRY	KER11	KRRY	9	0	75.55	0.0307	0.0148	0.016	0
KRRY	KER12	KRRY	11	0	74.98	0.0305	0.0153	0.0152	0
KRRY	KER13	KRRY	9	0	69.14	0.0281	0.0133	0.0148	0
KRRY	0171FLA	KRRY	12	0	68.11	0.0277	0.0193	0.0084	0
KRRY	KER21	KRRY	6	1	62.03	0.0252	0.0016	0.0161	0.0076
KRRY	KER40	KRRY	8	0	58.54	0.0238	0.0185	0.0054	0
KRRY	KER1	KRRY	6	0	52.27	0.0213	0.0061	0.0152	0
KRRY	KER27	KRRY	9	0	48.99	0.0199	0.0199	0	0
KRRY	0151HEH	KRRY	6	1	46.62	0.019	0.0115	0	0.0075
KRRY	6554FLA	KRRY	3	1	32.87	0.0134	0.0052	0	0.0082
LIMS	LMS000008	LIMS	11	3	194.45	0.0791	0.0137	0.0082	0.0572
LIMS	LMS000018	LIMS	9	2	175.85	0.0715	0.0041	0.0192	0.0483
LIMS	LMS000025	LIMS	10	4	151.95	0.0618	0.013	0.005	0.0439
LIMS	LMS000023	LIMS	11	2	151.85	0.0618	0.0105	0.0239	0.0274
LIMS	LMS000005	LIMS	11	3	148.44	0.0604	0.011	0.0137	0.0357
LIMS	LMS000610	LIMS	7	1	72.96	0.0297	0.007	0.0137	0.009
LIMS	LMS000022	LIMS	6	1	69.67	0.0283	0.0073	0.0101	0.011
LIMS	LMS000026	LIMS	4	2	68.74	0.028	0.0019	0.0034	0.0227
LIMS	LMS000007	LIMS	6	1	66.59	0.0271	0.0049	0.0118	0.0103
LIMS	LMS000019	LIMS	7	0	63.8	0.026	0.0099	0.0161	0
LIMS	LMS000003	LIMS	6	0	56.65	0.023	0.0082	0.0148	0
LIMS	LMS000039	LIMS	8	1	55.5	0.0226	0.0114	0.0046	0.0066
LIMS	LMS000031	LIMS	6	0	53.69	0.0218	0.0071	0.0148	0
LIMS	LMS000036	LIMS	6	1	52.9	0.0215	0.0099	0.0042	0.0074
LIMS	LMS000009	LIMS	5	1	50.81	0.0207	0.0052	0.0072	0.0082
LIMS	LMS000015	LIMS	5	1	49	0.0199	0.0077	0.0052	0.0071
LIMS	LMS000011	LIMS	4	1	44.49	0.0181	0.0019	0.0096	0.0066
LIMS	LMS000029	LIMS	6	0	39.04	0.0159	0.0117	0.0042	0
LIMS	LMS000032	LIMS	7	0	37.35	0.0152	0.0152	0	0
LIMS	LMS000012	LIMS	4	0	29.92	0.0122	0.0081	0.0041	0
LIMS	LMS000004	LIMS	4	0	29.26	0.0119	0.0074	0.0045	0
LIMS	LM100770	LIMS	2	1	27.6	0.0112	0.003	0	0.0082
LIMS	LMS000038	LIMS	4	0	27.38	0.0111	0.0111	0	0
LIMS	LMS000609	LIMS	4	0	27.09	0.011	0.0065	0.0045	0
LIMS	LMS000014	LIMS	4	0	26.84	0.0109	0.007	0.0039	0
LIMS	LMS000002	LIMS	4	0	23.54	0.0096	0.0052	0.0044	0
LIMS	LMS000024	LIMS	4	0	23.24	0.0095	0.0056	0.0039	0
LIMS	LMS000013	LIMS	4	0	22.98	0.0094	0.0059	0.0035	0
LIMS	LM183390	LIMS	3	0	22.76	0.0093	0.0038	0.0054	0
LIMS	LM074420	LIMS	4	0	21.05	0.0086	0.0086	0	0
LIMS	LMS000037	LIMS	2	1	20.98	0.0085	0.0018	0	0.0067
LIMS	LM127780	LIMS	3	0	18.92	0.0077	0.0044	0.0033	0
LIMS	LMS000006	LIMS	2	0	17.63	0.0072	0.003	0.0042	0
LIMS	LMS000027	LIMS	3	0	17.36	0.0071	0.0037	0.0033	0
LIMS	LMS000010	LIMS	2	0	16.81	0.0068	0	0.0068	0
LIMS	LMS000016	LIMS	2	0	16.5	0.0067	0.0018	0.0049	0
LIMS	LMS000021	LIMS	3	0	16.45	0.0067	0.0067	0	0
LIMS	LM074360	LIMS	3	0	15.14	0.0062	0.0062	0	0
LIMS	LM183340	LIMS	3	0	14.88	0.0061	0.0061	0	0
LIMS	LMS000020	LIMS	2	0	13.08	0.0053	0.0053	0	0
LIMS	LM073800	LIMS	2	0	11.74	0.0048	0.0048	0	0
LIMS	LMS000035	LIMS	2	0	11.1	0.0045	0.0045	0	0
LIMS	LMS000033	LIMS	1	0	10.96	0.0045	0	0.0045	0
LIMS	LMS000030	LIMS	1	0	4.86	0.002	0.002	0	0
LIMS	LMS000034	LIMS	1	0	4.26	0.0017	0.0017	0	0
LNCR	SH274540	LNCR	41	5	387.17	0.1575	0.0685	0.0318	0.0572
LNCR	SH330840	LNCR	31	8	384.05	0.1562	0.0336	0.0428	0.0798
LNCR	SH330780	LNCR	40	4	355.14	0.1445	0.0616	0.0394	0.0435
LNCR	SH330800	LNCR	39	3	326.32	0.1328	0.058	0.0459	0.0289
LNCR	SH330660	LNCR	36	3	320.41	0.1304	0.051	0.0442	0.0351
LNCR	SH330850	LNCR	41	3	315.95	0.1285	0.0647	0.043	0.0209
LNCR	SH330900	LNCR	39	3	308.72	0.1256	0.0606	0.0395	0.0255
LNCR	SH330700	LNCR	34	4	288.07	0.1172	0.0495	0.0342	0.0335
LNCR	SH330980	LNCR	29	2	260.55	0.106	0.0505	0.0348	0.0206
LNCR	SH330880	LNCR	30	0	218.06	0.0887	0.0521	0.0366	0
LNCR	SH274550	LNCR	28	2	204.78	0.0833	0.0552	0.0126	0.0155
LNCR	SH274530	LNCR	28	0	201.81	0.0821	0.0436	0.0385	0
LNCR	SH274510	LNCR	22	2	187.37	0.0762	0.0309	0.025	0.0204
LNCR	SH274710	LNCR	23	2	184.17	0.0749	0.028	0.0325	0.0144
LNCR	SH330720	LNCR	24	2	183.5	0.0747	0.0331	0.0251	0.0164
LNCR	SH274560	LNCR	22	1	140.97	0.0574	0.0405	0.0075	0.0094
LNCR	SH274520	LNCR	8	0	57.29	0.0233	0.0136	0.0097	0
PDMT	PMT000006	PDMT	4	1	49.97	0.0203	0.0049	0.005	0.0104
PDMT	PMT000015	PDMT	1	1	36.31	0.0148	0	0	0.0148
PDMT	PIED328910	PDMT	2	0	29	0.0118	0	0.0118	0
PDMT	PMT000011	PDMT	3	0	27.19	0.0111	0.0026	0.0084	0
PDMT	PMT000010	PDMT	2	1	26.4	0.0107	0	0.0036	0.0072
PDMT	PMT000022	PDMT	4	0	25.32	0.0103	0.0103	0	0
PDMT	PMT000021	PDMT	1	1	20	0.0081	0	0	0.0081
PDMT	PMT000003	PDMT	2	0	19.32	0.0079	0.0022	0.0056	0
PDMT	PMT000012	PDMT	1	1	16.31	0.0066	0	0	0.0066
PDMT	PMT000019	PDMT	2	0	14.19	0.0058	0.0017	0.0041	0
PDMT	PMT000009	PDMT	1	0	12.15	0.0049	0	0.0049	0
PDMT	PMT000017	PDMT	1	0	8.64	0.0035	0	0.0035	0
PDMT	PIED328950	PDMT	1	0	6.31	0.0026	0.0026	0	0
PDMT	PMT000023	PDMT	1	0	5.44	0.0022	0.0022	0	0
PDMT	PMT000005	PDMT	1	0	4.99	0.002	0.002	0	0
PDMT	PMT000001	PDMT	0	0	0	0	0	0	0
PDMT	PMT000002	PDMT	0	0	0	0	0	0	0
PDMT	PMT000004	PDMT	0	0	0	0	0	0	0
PDMT	PMT000007	PDMT	0	0	0	0	0	0	0
PDMT	PMT000014	PDMT	0	0	0	0	0	0	0
PDMT	PMT000018	PDMT	0	0	0	0	0	0	0
PDMT	PMT000020	PDMT	0	0	0	0	0	0	0
PDMT	PMT000024	PDMT	0	0	0	0	0	0	0
PINZ	PINZ329190	PINZ	10	1	88.63	0.0361	0.009	0.0203	0.0068
PINZ	PINZ329200	PINZ	8	1	85.64	0.0348	0.0058	0.0222	0.0068
PINZ	PINZ329210	PINZ	5	1	72.63	0.0296	0.0059	0.0097	0.014
PINZ	PINZ275840	PINZ	2	0	22.96	0.0093	0	0.0093	0
PINZ	PINZ329220	PINZ	2	0	16.02	0.0065	0.0014	0.0051	0
RANG	RGU000014	RANG	29	7	320.56	0.1304	0.0351	0.0253	0.07
RANG	RGU000007	RANG	18	2	220.86	0.0899	0.0286	0.0214	0.0399
RANG	RGU000004	RANG	20	3	192.84	0.0785	0.0316	0.016	0.0309
RANG	RGU000015	RANG	20	1	188.17	0.0766	0.0245	0.0392	0.0129
RANG	RGU000005	RANG	17	3	179.14	0.0729	0.0226	0.0172	0.0331
RANG	RGU000006	RANG	21	1	145.65	0.0593	0.0464	0.0053	0.0076
RANG	RGU000001	RANG	18	0	116.47	0.0474	0.0391	0.0082	0
RANG	RGU000003	RANG	11	2	103.86	0.0423	0.0207	0	0.0215
RANG	RGU000013	RANG	16	0	102.62	0.0418	0.0256	0.0161	0
RANG	RGU000002	RANG	15	0	89.16	0.0363	0.031	0.0052	0
RANG	RGU000011	RANG	13	0	74.08	0.0301	0.0261	0.0041	0
RANG	RGU000008	RANG	10	0	70.38	0.0286	0.019	0.0096	0
RANG	RGU000010	RANG	12	0	60.06	0.0244	0.0244	0	0
RANG	RGU000012	RANG	6	0	37.99	0.0155	0.0107	0.0048	0
REDP	REDP329230	REDP	21	6	267.36	0.1088	0.0153	0.0377	0.0557
REDP	REDP329240	REDP	23	5	266.03	0.1082	0.0227	0.0324	0.0532
REDP	REDP275910	REDP	16	3	229.7	0.0935	0.0268	0.0069	0.0597
REDP	REDP329260	REDP	16	1	169.54	0.069	0.0147	0.0392	0.0151
REDP	REDP329250	REDP	12	4	145.89	0.0594	0.0045	0.0246	0.0302
SALR	SAL275480	SALR	34	12	592.51	0.2411	0.0218	0.059	0.1603
SALR	SAL9095	SALR	16	3	173.35	0.0705	0.0241	0.0138	0.0326
SALR	SAL9099	SALR	12	3	150.95	0.0614	0.0112	0.0198	0.0304
SALR	SAL9091	SALR	14	1	142.26	0.0579	0.0208	0.0235	0.0135
SALR	SAL9096	SALR	17	2	140.15	0.057	0.0285	0.0099	0.0186
SALR	SAL9088	SALR	14	2	129.5	0.0527	0.0205	0.0114	0.0208
SALR	SAL9094	SALR	11	2	128.05	0.0521	0.0084	0.0238	0.0199
SALR	SAL9101	SALR	11	2	113.72	0.0463	0.0177	0.008	0.0205
SALR	SAL329280	SALR	7	1	104.02	0.0423	0.0044	0.02	0.0179
SALR	SAL9261	SALR	9	1	92.96	0.0378	0.0109	0.0131	0.0139
SALR	SAL9089	SALR	10	1	89.6	0.0365	0.0158	0.0141	0.0066
SALR	SAL9093	SALR	11	0	87.39	0.0356	0.0154	0.0202	0
SALR	SAL9102	SALR	11	0	85.72	0.0349	0.0145	0.0203	0
SALR	SAL9260	SALR	10	1	84.57	0.0344	0.0138	0.014	0.0065
SALR	SAL9245	SALR	11	0	82.67	0.0336	0.0131	0.0205	0
SALR	SAL9249	SALR	10	1	79.61	0.0324	0.0171	0.007	0.0084
SALR	SAL9251	SALR	9	1	73.29	0.0298	0.0186	0.0035	0.0077
SALR	SAL9097	SALR	10	0	70.02	0.0285	0.011	0.0175	0
SALR	SAL9241	SALR	7	2	66.47	0.027	0.0135	0	0.0135
SALR	SAL9087	SALR	9	0	61.6	0.0251	0.014	0.0111	0
SALR	SAL9253	SALR	7	1	55.24	0.0225	0.0106	0.0046	0.0073
SALR	SAL9100	SALR	6	0	47.74	0.0194	0.0066	0.0128	0
SALR	SAL329290	SALR	7	0	44.47	0.0181	0.0124	0.0057	0
SALR	SAL9103	SALR	4	1	33.71	0.0137	0.0064	0	0.0073
SALR	SAL9255	SALR	5	0	33.52	0.0136	0.0091	0.0045	0
SALR	SAL329270	SALR	5	0	27.72	0.0113	0.0113	0	0
SALR	SAL275490	SALR	1	0	9.99	0.0041	0	0.0041	0
SCHL	SCHL328400	SCHL	22	2	227.57	0.0926	0.0294	0.0384	0.0248
SCHL	SCHL329150	SCHL	19	4	204.27	0.0831	0.0246	0.0262	0.0323
SCHL	SCHL328380	SCHL	25	1	181.13	0.0737	0.0424	0.0234	0.0078
SCHL	SCHL328370	SCHL	23	0	170.39	0.0693	0.0338	0.0355	0
SCHL	SCHL275570	SCHL	20	1	154.84	0.063	0.0301	0.0258	0.0071
SCHL	SCHL329160	SCHL	19	1	143.55	0.0584	0.033	0.0188	0.0066
SCHL	SCHL329170	SCHL	17	1	123.62	0.0503	0.0344	0.0077	0.0083
SCHL	SCHL328390	SCHL	17	0	107.39	0.0437	0.0252	0.0185	0
SDEV	SDEV328510	SDEV	14	1	112.34	0.0457	0.0189	0.019	0.0077
SDEV	SDEV328480	SDEV	9	1	85.08	0.0346	0.0103	0.0125	0.0118
SDEV	SDEV328500	SDEV	9	1	60.47	0.0246	0.0177	0	0.0069
SIMM	SIM209060	SIMM	13	2	108.56	0.0442	0.0209	0.0038	0.0195
SIMM	SIM183650	SIMM	13	1	99.29	0.0404	0.026	0.0063	0.0081
SIMM	SIM000001	SIMM	10	1	91.45	0.0372	0.0127	0.0128	0.0117
SIMM	SIM088430	SIMM	6	0	43.37	0.0176	0.0121	0.0055	0
SIMM	SIM088470	SIMM	6	0	41.56	0.0169	0.0076	0.0093	0
SIMM	SIM183680	SIMM	6	0	34.19	0.0139	0.0139	0	0
SIMM	SIM000002	SIMM	5	0	33.73	0.0137	0.0099	0.0038	0
SIMM	SIM000003	SIMM	5	0	22.52	0.0092	0.0092	0	0
SIMM	SIM088450	SIMM	3	0	21.55	0.0088	0.0054	0.0034	0
SIMM	SIM183660	SIMM	1	0	5.74	0.0023	0.0023	0	0
SIMM	SIM173550	SIMM	0	0	0	0	0	0	0
SUSX	SUSS328560	SUSX	30	8	370.84	0.1509	0.0405	0.0201	0.0903
SUSX	SUSS328580	SUSX	23	0	153.19	0.0623	0.0417	0.0207	0
SUSX	SUSS328590	SUSX	23	0	148.57	0.0604	0.0449	0.0156	0
SUSX	SUSS328570	SUSX	15	0	114.58	0.0466	0.0164	0.0302	0
VOSG	VOS3638	VOSG	7	2	114.67	0.0467	0.0022	0.0182	0.0263
VOSG	VOS3640	VOSG	6	2	85.21	0.0347	0.0026	0.0141	0.0179
VOSG	VOS21719	VOSG	3	2	73.17	0.0298	0	0.0061	0.0237
VOSG	VOS21714	VOSG	2	2	68.63	0.0279	0	0	0.0279
VOSG	VOS3642	VOSG	6	1	53.63	0.0218	0.0088	0.0058	0.0072
VOSG	VOS3645	VOSG	7	0	48.98	0.0199	0.0106	0.0093	0
VOSG	VOS3563	VOSG	4	0	38.15	0.0155	0.0047	0.0108	0
VOSG	VOS3551	VOSG	5	0	34.77	0.0141	0.0054	0.0087	0
VOSG	VOS3537	VOSG	4	0	32.32	0.0132	0.0048	0.0083	0
VOSG	VOS3549	VOSG	4	0	27.31	0.0111	0.0062	0.0049	0
VOSG	VOS3641	VOSG	2	0	17.19	0.007	0.0025	0.0045	0
VOSG	VOS3559	VOSG	3	0	16.03	0.0065	0.0065	0	0
VOSG	VOS3539	VOSG	2	0	11.21	0.0046	0.0046	0	0
VOSG	VOS3643	VOSG	1	0	8.69	0.0035	0	0.0035	0
VOSG	VOS21720	VOSG	2	0	8.45	0.0034	0.0034	0	0
VOSG	VOS3546	VOSG	2	0	8.21	0.0033	0.0033	0	0
VOSG	VOS3540	VOSG	0	0	0	0	0	0	0
VOSG	VOS3542	VOSG	0	0	0	0	0	0	0
VOSG	VOS3544	VOSG	0	0	0	0	0	0	0
WHPK	WHPK328620	WHPK	36	14	665.02	0.2706	0.0187	0.0658	0.186
WHPK	WHPK328630	WHPK	37	12	513.32	0.2088	0.0242	0.0651	0.1195
WHPK	WHPK328640	WHPK	40	9	486.92	0.1981	0.0333	0.0716	0.0932
WHPK	WHPK328650	WHPK	28	4	309.78	0.126	0.0344	0.0449	0.0467
