## Supplementary Table 10 for "Genomic Characterisation of the Irish Traditional BóRiabhach Cattle Breed"

### Sheet: Supplementary Table 10
Supplementary Table 10: Genes contained within the selection peaks identified from the unsmoothed CSS score analysis
ENSEMBL ID	Type	Gene symbol	Gene name	Chromosome	Start	End
ENSBTAG00000000137	protein_coding	FRYL	FRY like transcription coactivator [Source:VGNC Symbol;Acc:VGNC:29123]	6	67179392	67377103
ENSBTAG00000000220	protein_coding	NEK10	NIMA related kinase 10 [Source:VGNC Symbol;Acc:VGNC:31992]	22	1485805	1746705
ENSBTAG00000000253	protein_coding	PTPRF	protein tyrosine phosphatase receptor type F [Source:VGNC Symbol;Acc:VGNC:33550]	3	102414018	102498301
ENSBTAG00000000274	protein_coding	YKT6	YKT6 v-SNARE homolog [Source:VGNC Symbol;Acc:VGNC:37030]	4	77121694	77129969
ENSBTAG00000000288	protein_coding	UPF2	UPF2 regulator of nonsense mediated mRNA decay [Source:VGNC Symbol;Acc:VGNC:36681]	13	12301042	12396485
ENSBTAG00000000291	protein_coding	DHTKD1	dehydrogenase E1 and transketolase domain containing 1 [Source:VGNC Symbol;Acc:VGNC:28047]	13	12236002	12281750
ENSBTAG00000000312	protein_coding	GRINA	glutamate ionotropic receptor NMDA type subunit associated protein 1 [Source:VGNC Symbol;Acc:VGNC:29651]	14	826755	829968
ENSBTAG00000000854	protein_coding	SEC16B	SEC16 homolog B, endoplasmic reticulum export factor [Source:VGNC Symbol;Acc:VGNC:34407]	16	59319858	59363661
ENSBTAG00000000856	protein_coding	FBXL6	F-box and leucine rich repeat protein 6 [Source:VGNC Symbol;Acc:VGNC:53864]	14	580752	583937
ENSBTAG00000000857	protein_coding	SLC52A2	solute carrier family 52 member 2 [Source:UniProtKB Gene Name;Acc:F6RPY3]	14	577443	580805
ENSBTAG00000000879	protein_coding	C14H8orf33	chromosome 14 C8orf33 homolog [Source:NCBI gene (formerly Entrezgene);Acc:513585]	14	303226	306257
ENSBTAG00000001600	protein_coding	DCUN1D4	defective in cullin neddylation 1 domain containing 4 [Source:VGNC Symbol;Acc:VGNC:53698]	6	67706962	67788864
ENSBTAG00000001617	protein_coding	G2E3	G2/M-phase specific E3 ubiquitin protein ligase [Source:VGNC Symbol;Acc:VGNC:29175]	21	41190598	41267474
ENSBTAG00000001642	protein_coding	TTC34	tetratricopeptide repeat domain 34 [Source:VGNC Symbol;Acc:VGNC:112702]	16	50250967	50264473
ENSBTAG00000001727	protein_coding	PRXL2B	peroxiredoxin like 2B [Source:VGNC Symbol;Acc:VGNC:28792]	16	50307836	50311025
ENSBTAG00000001839	protein_coding	OCIAD2	OCIA domain containing 2 [Source:VGNC Symbol;Acc:VGNC:32396]	6	67528050	67539862
ENSBTAG00000002066	protein_coding	MYL7	myosin light chain 7 [Source:VGNC Symbol;Acc:VGNC:31804]	4	77178486	77181131
ENSBTAG00000002078	protein_coding	KDM4A	lysine demethylase 4A [Source:VGNC Symbol;Acc:VGNC:30527]	3	102343085	102382969
ENSBTAG00000002104	protein_coding	RHPN1	rhophilin Rho GTPase binding protein 1 [Source:VGNC Symbol;Acc:VGNC:33956]	14	1260237	1269411
ENSBTAG00000002164	protein_coding	AXDND1	axonemal dynein light chain domain containing 1 [Source:VGNC Symbol;Acc:VGNC:26363]	16	60703192	60781950
ENSBTAG00000002167	protein_coding	NPHS2	NPHS2 stomatin family member, podocin [Source:VGNC Symbol;Acc:VGNC:32204]	16	60788793	60815571
ENSBTAG00000002407	protein_coding	TDRD5	tudor domain containing 5 [Source:VGNC Symbol;Acc:VGNC:35719]	16	60811414	60895271
ENSBTAG00000002464	protein_coding	PLCH2	phospholipase C eta 2 [Source:VGNC Symbol;Acc:VGNC:32991]	16	50360643	50426591
ENSBTAG00000002479	protein_coding	PANK4	pantothenate kinase 4 (inactive) [Source:VGNC Symbol;Acc:VGNC:32566]	16	50343133	50359576
ENSBTAG00000002483	protein_coding	HES5	hes family bHLH transcription factor 5 [Source:VGNC Symbol;Acc:VGNC:29822]	16	50339628	50341203
ENSBTAG00000002590	protein_coding	EXOSC10	exosome component 10 [Source:VGNC Symbol;Acc:VGNC:28656]	16	42522454	42545399
ENSBTAG00000002683	protein_coding	PFKP	phosphofructokinase, platelet [Source:VGNC Symbol;Acc:VGNC:32775]	13	45107875	45161290
ENSBTAG00000002685	protein_coding	PITRM1	pitrilysin metallopeptidase 1 [Source:VGNC Symbol;Acc:VGNC:32923]	13	45081062	45107173
ENSBTAG00000003177	protein_coding	SLC25A33	solute carrier family 25 member 33 [Source:VGNC Symbol;Acc:VGNC:34759]	16	43916567	43946764
ENSBTAG00000003180	protein_coding	TMEM201	transmembrane protein 201 [Source:VGNC Symbol;Acc:VGNC:36023]	16	43889228	43911995
ENSBTAG00000003443	protein_coding	USP46	ubiquitin specific peptidase 46 [Source:VGNC Symbol;Acc:VGNC:52847]	6	68303938	68378674
ENSBTAG00000003606	protein_coding	GLI4	GLI family zinc finger 4 [Source:UniProtKB Gene Name;Acc:A0AAA9TKE2]	14	1323101	1335654
ENSBTAG00000003697	protein_coding	TARDBP	TAR DNA binding protein [Source:VGNC Symbol;Acc:VGNC:35603]	16	42598942	42605389
ENSBTAG00000003777	protein_coding	TIE1	tyrosine kinase with immunoglobulin like and EGF like domains 1 [Source:VGNC Symbol;Acc:VGNC:35861]	3	102694836	102714367
ENSBTAG00000003781	protein_coding	MPL	MPL proto-onco, thrombopoietin receptor [Source:VGNC Symbol;Acc:VGNC:31578]	3	102663484	102678143
ENSBTAG00000003994	protein_coding	IGFBP3	insulin like growth factor binding protein 3 [Source:VGNC Symbol;Acc:VGNC:30085]	4	76116379	76124833
ENSBTAG00000004059	protein_coding	SOAT1	sterol O-acyltransferase 1 [Source:VGNC Symbol;Acc:VGNC:35116]	16	60633319	60694897
ENSBTAG00000004117	protein_coding	AZI2	5-azacytidine induced 2 [Source:VGNC Symbol;Acc:VGNC:26368]	22	2757707	2798686
ENSBTAG00000004246	protein_coding	H6PD	hexose-6-phosphate dehydrogenase/glucose 1-dehydrogenase [Source:UniProtKB Gene Name;Acc:A0A3Q1LRN7]	16	44208991	44242908
ENSBTAG00000004585	protein_coding	CCDC30	coiled-coil domain containing 30 [Source:VGNC Symbol;Acc:VGNC:26891]	3	103568155	103713815
ENSBTAG00000004590	protein_coding	PPIH	peptidylprolyl isomerase H [Source:VGNC Symbol;Acc:VGNC:33200]	3	103546002	103565877
ENSBTAG00000004596	protein_coding	ENSBTAG00000004596		14	1503538	1508569
ENSBTAG00000004738	protein_coding	LRRC47	leucine rich repeat containing 47 [Source:VGNC Symbol;Acc:VGNC:31018]	16	49273387	49284789
ENSBTAG00000004761	protein_coding	FOXH1	forkhead box H1 [Source:VGNC Symbol;Acc:VGNC:29086]	14	466987	471186
ENSBTAG00000004886	protein_coding	ZAR 1.00	zygote arrest 1 [Source:VGNC Symbol;Acc:VGNC:37051]	6	67172110	67176434
ENSBTAG00000004888	protein_coding	SLC10A4	solute carrier family 10 member 4 [Source:VGNC Symbol;Acc:VGNC:34661]	6	67165376	67171369
ENSBTAG00000004941	protein_coding	TEX35	testis expressed 35 [Source:NCBI gene (formerly Entrezgene);Acc:768066]	16	59915002	59925320
ENSBTAG00000004969	protein_coding	LRRC14	leucine rich repeat containing 14 [Source:VGNC Symbol;Acc:VGNC:30999]	14	424696	428158
ENSBTAG00000004970	protein_coding	LRRC24	leucine rich repeat containing 24 [Source:VGNC Symbol;Acc:VGNC:31005]	14	419544	424816
ENSBTAG00000005063	protein_coding	THEM6	thioesterase superfamily member 6 [Source:VGNC Symbol;Acc:VGNC:35834]	14	1694331	1698013
ENSBTAG00000005304	protein_coding	SRM	spermidine synthase [Source:VGNC Symbol;Acc:VGNC:35282]	16	42564305	42568355
ENSBTAG00000005580	protein_coding	SZT2	SZT2 subunit of KICSTOR complex [Source:VGNC Symbol;Acc:VGNC:35551]	3	102575578	102613295
ENSBTAG00000005583	protein_coding	HYI	hydroxypyruvate isomerase (putative) [Source:VGNC Symbol;Acc:VGNC:55238]	3	102572958	102577932
ENSBTAG00000005812	protein_coding	TP73	tumor protein p73 [Source:VGNC Symbol;Acc:VGNC:36241]	16	49329175	49404329
ENSBTAG00000005933	protein_coding	CTNNBIP1	catenin beta interacting protein 1 [Source:VGNC Symbol;Acc:VGNC:27803]	16	43628237	43675446
ENSBTAG00000006029	protein_coding	OGDH	oxoglutarate dehydrogenase [Source:VGNC Symbol;Acc:VGNC:32406]	4	76758601	76831537
ENSBTAG00000006059	protein_coding	TSN	translin [Source:VGNC Symbol;Acc:VGNC:36422]	2	73398040	73418797
ENSBTAG00000006325	protein_coding	NUDCD3	NudC domain containing 3 [Source:VGNC Symbol;Acc:VGNC:32324]	4	76917493	76988084
ENSBTAG00000006377	protein_coding	MYO1G	myosin IG [Source:VGNC Symbol;Acc:VGNC:31822]	4	76617176	76633425
ENSBTAG00000007071	protein_coding	RAI14	retinoic acid induced 14 [Source:VGNC Symbol;Acc:VGNC:33696]	20	39313837	39475310
ENSBTAG00000007186	protein_coding	ARHGAP39	Rho GTPase activating protein 39 [Source:VGNC Symbol;Acc:VGNC:26094]	14	359204	415367
ENSBTAG00000007194	protein_coding	GUCA2B	guanylate cyclase activator 2B [Source:VGNC Symbol;Acc:VGNC:29717]	3	104021061	104024443
ENSBTAG00000007195	protein_coding	GUCA2A	guanylate cyclase activator 2A [Source:VGNC Symbol;Acc:VGNC:29716]	3	104014543	104017518
ENSBTAG00000007648	protein_coding	NET1	neuroepithelial cell transforming 1 [Source:VGNC Symbol;Acc:VGNC:32010]	13	43162653	43197441
ENSBTAG00000007690	protein_coding	AGXT2	alanine--glyoxylate aminotransferase 2 [Source:VGNC Symbol;Acc:VGNC:112705]	20	39119607	39163670
ENSBTAG00000007749	protein_coding	TONSL	tonsoku like, DNA repair protein [Source:VGNC Symbol;Acc:VGNC:36220]	14	495993	507279
ENSBTAG00000007753	protein_coding	KIFC2	kinesin family member C2 [Source:VGNC Symbol;Acc:VGNC:30612]	14	470794	481078
ENSBTAG00000007765	protein_coding	TFCP2L1	transcription factor CP2 like 1 [Source:VGNC Symbol;Acc:VGNC:35785]	2	72963706	73025487
ENSBTAG00000007796	protein_coding	POLM	DNA polymerase mu [Source:VGNC Symbol;Acc:VGNC:33128]	4	77228417	77237567
ENSBTAG00000007834	protein_coding	PPP1R16A	protein phosphatase 1 regulatory subunit 16A [Source:VGNC Symbol;Acc:VGNC:33230]	14	442717	450189
ENSBTAG00000007835	protein_coding	GPT	glutamic--pyruvic transaminase [Source:VGNC Symbol;Acc:VGNC:29616]	14	438327	442362
ENSBTAG00000007838	protein_coding	MFSD3	major facilitator superfamily domain containing 3 [Source:VGNC Symbol;Acc:VGNC:31437]	14	435003	437076
ENSBTAG00000008079	protein_coding	NRBP2	nuclear receptor binding protein 2 [Source:VGNC Symbol;Acc:VGNC:32256]	14	961358	968464
ENSBTAG00000008090	protein_coding	CCM2	CCM2 scaffold protein [Source:VGNC Symbol;Acc:VGNC:26954]	4	76550183	76604039
ENSBTAG00000008101	protein_coding	PCSK5	proprotein convertase subtilisin/kexin type 5 [Source:VGNC Symbol;Acc:VGNC:56979]	8	51911827	52429365
ENSBTAG00000008355	protein_coding	CPSF1	cleavage and polyadenylation specific factor 1 [Source:VGNC Symbol;Acc:VGNC:27670]	14	541564	556897
ENSBTAG00000008414	protein_coding	ZFR	zinc finger RNA binding protein [Source:VGNC Symbol;Acc:VGNC:37171]	20	41213909	41297796
ENSBTAG00000008421	protein_coding	SCRIB	scribble planar cell polarity protein [Source:VGNC Symbol;Acc:VGNC:34365]	14	986840	1006710
ENSBTAG00000008484	protein_coding	TMEM161B	transmembrane protein 161B [Source:VGNC Symbol;Acc:VGNC:35987]	7	87739194	87817552
ENSBTAG00000008650	protein_coding	CAMK1D	calcium/calmodulin dependent protein kinase ID [Source:VGNC Symbol;Acc:VGNC:58595]	13	11672964	12062796
ENSBTAG00000008937	protein_coding	CELF2	CUGBP Elav-like family member 2 [Source:UniProtKB Gene Name;Acc:A0A3Q1MSL2]	13	12874374	13425201
ENSBTAG00000009306	protein_coding	MORN1	MORN repeat containing 1 [Source:VGNC Symbol;Acc:VGNC:31558]	16	50453009	50502208
ENSBTAG00000009307	protein_coding	RER1	retention in endoplasmic reticulum sorting receptor 1 [Source:VGNC Symbol;Acc:VGNC:33871]	16	50442765	50453087
ENSBTAG00000009309	protein_coding	PEX10	peroxisomal biosis factor 10 [Source:VGNC Symbol;Acc:VGNC:106861]	16	50437111	50446716
ENSBTAG00000009349	protein_coding	MMEL1	membrane metalloendopeptidase like 1 [Source:VGNC Symbol;Acc:VGNC:31515]	16	50271751	50306673
ENSBTAG00000009520	protein_coding	ADCY1	adenylate cyclase 1 [Source:VGNC Symbol;Acc:VGNC:25642]	4	76174089	76273756
ENSBTAG00000009617	protein_coding	SLC2A1	solute carrier family 2 member 1 [Source:VGNC Symbol;Acc:VGNC:34796]	3	103309079	103337308
ENSBTAG00000009677	protein_coding	PARP10	poly(ADP-ribose) polymerase family member 10 [Source:VGNC Symbol;Acc:VGNC:108106]	14	832845	839733
ENSBTAG00000009789	protein_coding	GNAQ	G protein subunit alpha q [Source:VGNC Symbol;Acc:VGNC:29453]	8	53685191	53995695
ENSBTAG00000009811	protein_coding	BOP 1.00	BOP1 ribosomal biosis factor [Source:VGNC Symbol;Acc:VGNC:26540]	14	633867	656976
ENSBTAG00000009816	protein_coding	SCX	scleraxis bHLH transcription factor [Source:VGNC Symbol;Acc:VGNC:58408]	14	645983	648219
ENSBTAG00000009819	protein_coding	CDC20	cell division cycle 20 [Source:VGNC Symbol;Acc:VGNC:27060]	3	102655155	102659042
ENSBTAG00000010276	protein_coding	RECQL4	RecQ like helicase 4 [Source:VGNC Symbol;Acc:VGNC:33849]	14	428464	434942
ENSBTAG00000010401	protein_coding	UBE4B	ubiquitination factor E4B [Source:VGNC Symbol;Acc:VGNC:36604]	16	43379523	43501051
ENSBTAG00000010504	protein_coding	TBRG4	transforming growth factor beta regulator 4 [Source:VGNC Symbol;Acc:VGNC:35664]	4	76522737	76531889
ENSBTAG00000010602	protein_coding	DDX56	DEAD-box helicase 56 [Source:VGNC Symbol;Acc:VGNC:27978]	4	76865589	76875298
ENSBTAG00000010611	protein_coding	OCIAD1	OCIA domain containing 1 [Source:VGNC Symbol;Acc:VGNC:53769]	6	67496261	67519221
ENSBTAG00000010612	protein_coding	TMED4	transmembrane p24 trafficking protein 4 [Source:VGNC Symbol;Acc:VGNC:35937]	4	76859676	76862823
ENSBTAG00000010718	protein_coding	RALGPS2	Ral GEF with PH domain and SH3 binding motif 2 [Source:VGNC Symbol;Acc:VGNC:33705]	16	60124718	60284844
ENSBTAG00000010719	protein_coding	ANGPTL1	angiopoietin like 1 [Source:VGNC Symbol;Acc:VGNC:25890]	16	60222330	60246517
ENSBTAG00000011064	protein_coding	ADCK5	aarF domain containing kinase 5 [Source:VGNC Symbol;Acc:VGNC:25641]	14	556899	570622
ENSBTAG00000011682	protein_coding	GLI2	GLI family zinc finger 2 [Source:VGNC Symbol;Acc:VGNC:29400]	2	72712154	72752268
ENSBTAG00000011823	protein_coding	CLSTN1	calsyntenin 1 [Source:VGNC Symbol;Acc:VGNC:27466]	16	43711963	43788005
ENSBTAG00000011922	protein_coding	PLEC	plectin [Source:VGNC Symbol;Acc:VGNC:53873]	14	839954	896629
ENSBTAG00000011939	protein_coding	LY6H	lymphocyte antigen 6 family member H [Source:VGNC Symbol;Acc:VGNC:31091]	14	1361033	1364695
ENSBTAG00000011997	protein_coding	ZMIZ2	zinc finger MIZ-type containing 2 [Source:VGNC Symbol;Acc:VGNC:37196]	4	76731830	76747869
ENSBTAG00000012003	protein_coding	PPIA	peptidylprolyl isomerase A [Source:NCBI gene (formerly Entrezgene);Acc:281418]	4	76709520	76713230
ENSBTAG00000012232	protein_coding	CYC1	cytochrome c1 [Source:VGNC Symbol;Acc:VGNC:50266]	14	738124	740518
ENSBTAG00000012237	protein_coding	AEBP1	AE binding protein 1 [Source:VGNC Symbol;Acc:VGNC:25703]	4	77200630	77212311
ENSBTAG00000012241	protein_coding	POLD2	DNA polymerase delta 2, accessory subunit [Source:VGNC Symbol;Acc:VGNC:33114]	4	77190290	77200482
ENSBTAG00000012242	protein_coding	MAF 1.00	MAF1 homolog, negative regulator of RNA polymerase III [Source:VGNC Symbol;Acc:VGNC:31137]	14	727175	732756
ENSBTAG00000012278	protein_coding	MTMR12	myotubularin related protein 12 [Source:VGNC Symbol;Acc:VGNC:31739]	20	41323049	41391740
ENSBTAG00000012353	protein_coding	ZNF34	zinc finger protein 34 [Source:VGNC Symbol;Acc:VGNC:37252]	14	308260	318568
ENSBTAG00000012377	protein_coding	ECHDC3	enoyl-CoA hydratase domain containing 3 [Source:VGNC Symbol;Acc:VGNC:28307]	13	12518930	12533496
ENSBTAG00000012414	protein_coding	ENSBTAG00000012414		3	103122919	103130585
ENSBTAG00000012558	protein_coding	ADAMTS12	ADAM metallopeptidase with thrombospondin type 1 motif 12 [Source:VGNC Symbol;Acc:VGNC:25616]	20	39873190	40268037
ENSBTAG00000012653	protein_coding	CAMK2B	calcium/calmodulin dependent protein kinase II beta [Source:VGNC Symbol;Acc:VGNC:26722]	4	77024663	77117683
ENSBTAG00000012757	protein_coding	GCNT1	glucosaminyl (N-acetyl) transferase 1 [Source:VGNC Symbol;Acc:VGNC:56968]	8	52514993	52574356
ENSBTAG00000012789	protein_coding	PRKD1	protein kinase D1 [Source:VGNC Symbol;Acc:VGNC:53949]	21	40113587	40461720
ENSBTAG00000012808	protein_coding	MASP2	MBL associated serine protease 2 [Source:VGNC Symbol;Acc:VGNC:31256]	16	42581910	42597203
ENSBTAG00000012979	protein_coding	ZMYND12	zinc finger MYND-type containing 12 [Source:VGNC Symbol;Acc:VGNC:37203]	3	103720932	103755717
ENSBTAG00000012982	protein_coding	PPCS	phosphopantothenoylcysteine synthetase [Source:VGNC Symbol;Acc:VGNC:33189]	3	103717321	103720461
ENSBTAG00000012991	protein_coding	PRUNE2	prune homolog 2 with BCH domain [Source:VGNC Symbol;Acc:VGNC:33429]	8	52676322	52887154
ENSBTAG00000012992	protein_coding	CDH6	cadherin 6 [Source:VGNC Symbol;Acc:VGNC:27105]	20	42209780	42354761
ENSBTAG00000013527	protein_coding	PGD	phosphogluconate dehydrogenase [Source:VGNC Symbol;Acc:VGNC:32786]	16	43158617	43173656
ENSBTAG00000013531	protein_coding	CENPS	centromere protein S [Source:UniProtKB Gene Name;Acc:A0AAF6YZ47]	16	43133848	43148824
ENSBTAG00000013535	protein_coding	DFFA	DNA fragmentation factor subunit alpha [Source:NCBI gene (formerly Entrezgene);Acc:507981]	16	43110560	43124493
ENSBTAG00000013538	protein_coding	PEX14	peroxisomal biosis factor 14 [Source:VGNC Symbol;Acc:VGNC:32756]	16	42965816	43110424
ENSBTAG00000013999	protein_coding	FAM20B	FAM20B glycosaminoglycan xylosylkinase [Source:VGNC Symbol;Acc:VGNC:28786]	16	60375487	60420534
ENSBTAG00000014006	protein_coding	TOR3A	torsin family 3 member A [Source:VGNC Symbol;Acc:VGNC:36226]	16	60422940	60454240
ENSBTAG00000014014	protein_coding	UBIAD1	UbiA prenyltransferase domain containing 1 [Source:VGNC Symbol;Acc:VGNC:36606]	16	42376828	42387043
ENSBTAG00000014119	protein_coding	PRKCZ	protein kinase C zeta [Source:VGNC Symbol;Acc:VGNC:33336]	16	50600059	50699544
ENSBTAG00000014136	protein_coding	FAAP20	FA core complex associated protein 20 [Source:VGNC Symbol;Acc:VGNC:112694]	16	50589838	50598403
ENSBTAG00000014261	protein_coding	TARS1	threonyl-tRNA synthetase 1 [Source:VGNC Symbol;Acc:VGNC:35605]	20	40309683	40333122
ENSBTAG00000014455	protein_coding	PDZD2	PDZ domain containing 2 [Source:VGNC Symbol;Acc:VGNC:32725]	20	41504677	41758045
ENSBTAG00000014458	protein_coding	MROH1	maestro heat like repeat family member 1 [Source:VGNC Symbol;Acc:VGNC:31609]	14	652603	702505
ENSBTAG00000014599	protein_coding	LRRC66	leucine rich repeat containing 66 [Source:VGNC Symbol;Acc:VGNC:31024]	6	67853416	67878647
ENSBTAG00000014601	protein_coding	SGCB	sarcoglycan beta [Source:VGNC Symbol;Acc:VGNC:34536]	6	67878832	67906002
ENSBTAG00000014607	protein_coding	EXOSC4	exosome component 4 [Source:VGNC Symbol;Acc:VGNC:28659]	14	755134	757010
ENSBTAG00000014610	protein_coding	GPAA1	glycosylphosphatidylinositol anchor attachment 1 [Source:VGNC Symbol;Acc:VGNC:29508]	14	750591	754031
ENSBTAG00000014642	protein_coding	NAPRT	nicotinate phosphoribosyltransferase [Source:VGNC Symbol;Acc:VGNC:31885]	14	1127505	1130653
ENSBTAG00000014643	protein_coding	EEF1D	eukaryotic translation elongation factor 1 delta [Source:VGNC Symbol;Acc:VGNC:53861]	14	1111850	1126356
ENSBTAG00000014971	protein_coding	SEC61G	SEC61 translocon subunit gamma [Source:VGNC Symbol;Acc:VGNC:49154]	22	1459444	1466666
ENSBTAG00000015026	protein_coding	ABL2	ABL proto-onco 2, non-receptor tyrosine kinase [Source:VGNC Symbol;Acc:VGNC:50227]	16	60461908	60485733
ENSBTAG00000015040	protein_coding	SMPD5	sphingomyelin phosphodiesterase 5 [Source:VGNC Symbol;Acc:VGNC:108943]	14	774050	776923
ENSBTAG00000015188	protein_coding	KLF6	KLF transcription factor 6 [Source:VGNC Symbol;Acc:VGNC:56191]	13	44597299	44606041
ENSBTAG00000015325	protein_coding	MTOR	mechanistic target of rapamycin kinase [Source:VGNC Symbol;Acc:VGNC:31748]	16	42392131	42515831
ENSBTAG00000015340	protein_coding	ANGPTL7	angiopoietin like 7 [Source:VGNC Symbol;Acc:VGNC:25895]	16	42447039	42453123
ENSBTAG00000015537	protein_coding	RASAL2	RAS protein activator like 2 [Source:VGNC Symbol;Acc:VGNC:33738]	16	59487278	59884522
ENSBTAG00000015574	protein_coding	RBP7	retinol binding protein 7 [Source:VGNC Symbol;Acc:VGNC:33817]	16	43517997	43564495
ENSBTAG00000015648	protein_coding	DNAJC21	DnaJ heat shock protein family (Hsp40) member C21 [Source:VGNC Symbol;Acc:VGNC:112706]	20	39187820	39214978
ENSBTAG00000015857	protein_coding	TPRG1L	tumor protein p63 regulated 1 like [Source:VGNC Symbol;Acc:VGNC:36262]	16	49419778	49422661
ENSBTAG00000015859	protein_coding	WRAP73	WD repeat containing, antisense to TP73 [Source:VGNC Symbol;Acc:VGNC:36969]	16	49406208	49418227
ENSBTAG00000015887	protein_coding	FOXJ3	forkhead box J3 [Source:VGNC Symbol;Acc:VGNC:29091]	3	103880139	104005461
ENSBTAG00000015981	protein_coding	ETV1	ETS variant transcription factor 1 [Source:VGNC Symbol;Acc:VGNC:28628]	4	22099728	22194984
ENSBTAG00000016028	protein_coding	ZNF691	zinc finger protein 691 [Source:VGNC Symbol;Acc:VGNC:37329]	3	103388587	103418106
ENSBTAG00000016203	protein_coding	ZNF16	zinc finger protein 16 [Source:UniProtKB Gene Name;Acc:F1MJD3]	14	260620	275766
ENSBTAG00000016209	protein_coding	SLURP1	secreted LY6/PLAUR domain containing 1 [Source:VGNC Symbol;Acc:VGNC:34972]	14	1689760	1691977
ENSBTAG00000016210	protein_coding	LYPD2	LY6/PLAUR domain containing 2 [Source:VGNC Symbol;Acc:VGNC:31100]	14	1684388	1687072
ENSBTAG00000016810	protein_coding	PYCR3	pyrroline-5-carboxylate reductase 3 [Source:VGNC Symbol;Acc:VGNC:33587]	14	1101508	1108734
ENSBTAG00000016899	protein_coding	ELOVL1	ELOVL fatty acid elongase 1 [Source:NCBI gene (formerly Entrezgene);Acc:540348]	3	102626470	102654976
ENSBTAG00000016920	protein_coding	EOMES	eomesodermin [Source:VGNC Symbol;Acc:VGNC:28516]	22	2109753	2115798
ENSBTAG00000016975	protein_coding	H2AZ2	H2A.Z variant histone 2 [Source:VGNC Symbol;Acc:VGNC:83607]	4	76689323	76702026
ENSBTAG00000017040	protein_coding	LY6E	lymphocyte antigen 6 family member E [Source:VGNC Symbol;Acc:VGNC:31089]	14	1422652	1426356
ENSBTAG00000017071	protein_coding	C1QTNF3	C1q and TNF related 3 [Source:NCBI gene (formerly Entrezgene);Acc:531659]	20	39688254	39752665
ENSBTAG00000017201	protein_coding	AP4S1	adaptor related protein complex 4 subunit sigma 1 [Source:VGNC Symbol;Acc:VGNC:25994]	21	41649486	41727849
ENSBTAG00000017281	protein_coding	OPLAH	5-oxoprolinase, ATP-hydrolysing [Source:VGNC Symbol;Acc:VGNC:53869]	14	764916	774578
ENSBTAG00000017368	protein_coding	YBX1	Y-box binding protein 1 [Source:VGNC Symbol;Acc:VGNC:50233]	3	103520076	103540533
ENSBTAG00000017381	protein_coding	CLDN19	claudin 19 [Source:VGNC Symbol;Acc:VGNC:27409]	3	103497618	103503587
ENSBTAG00000017382	protein_coding	P3H1	prolyl 3-hydroxylase 1 [Source:VGNC Symbol;Acc:VGNC:32532]	3	103472158	103491713
ENSBTAG00000017386	protein_coding	C3H1orf50	chromosome 3 C1orf50 homolog [Source:VGNC Symbol;Acc:VGNC:52712]	3	103464493	103472223
ENSBTAG00000017387	protein_coding	TMEM269	transmembrane protein 269 [Source:VGNC Symbol;Acc:VGNC:55692]	3	103435345	103459447
ENSBTAG00000017388	protein_coding	SVBP	small vasohibin binding protein [Source:VGNC Symbol;Acc:VGNC:35497]	3	103432392	103439592
ENSBTAG00000017502	protein_coding	RIMKLA	ribosomal modification protein rimK like family member A [Source:VGNC Symbol;Acc:VGNC:33970]	3	103774475	103824922
ENSBTAG00000017551	protein_coding	DROSHA	drosha ribonuclease III [Source:VGNC Symbol;Acc:VGNC:28211]	20	41999419	42122153
ENSBTAG00000017565	protein_coding	SCFD1	sec1 family domain containing 1 [Source:VGNC Symbol;Acc:VGNC:34330]	21	41268755	41381949
ENSBTAG00000017569	protein_coding	C20H5orf22	chromosome 20 C5orf22 homolog [Source:VGNC Symbol;Acc:VGNC:52670]	20	41970604	41999154
ENSBTAG00000017734	protein_coding	VPS13A	vacuolar protein sorting 13 homolog A [Source:UniProtKB Gene Name;Acc:G3MY78]	8	53179167	53451544
ENSBTAG00000017740	protein_coding	TUBAL3	tubulin alpha like 3 [Source:VGNC Symbol;Acc:VGNC:36505]	13	43204874	43215082
ENSBTAG00000017929	protein_coding	ACTRT2	actin related protein T2 [Source:VGNC Symbol;Acc:VGNC:25590]	16	50032369	50033784
ENSBTAG00000018106	protein_coding	SPATA18	spermatosis associated 18 [Source:VGNC Symbol;Acc:VGNC:35176]	6	67916302	67960213
ENSBTAG00000018227	protein_coding	SLC4A7	solute carrier family 4 member 7 [Source:VGNC Symbol;Acc:VGNC:34896]	22	1752646	1876273
ENSBTAG00000018235	protein_coding	SLC45A2	solute carrier family 45 member 2 [Source:VGNC Symbol;Acc:VGNC:34881]	20	39765303	39827983
ENSBTAG00000018236	protein_coding	EPB41L5	erythrocyte membrane protein band 4.1 like 5 [Source:VGNC Symbol;Acc:VGNC:28525]	2	71750122	71920439
ENSBTAG00000018455	protein_coding	COMMD5	COMM domain containing 5 [Source:VGNC Symbol;Acc:VGNC:27586]	14	336990	350316
ENSBTAG00000018456	protein_coding	ZNF7	zinc finger protein 7 [Source:VGNC Symbol;Acc:VGNC:37332]	14	332198	341578
ENSBTAG00000018965	protein_coding	PRDM16	PR/SET domain 16 [Source:VGNC Symbol;Acc:VGNC:33294]	16	49577395	49985883
ENSBTAG00000018984	protein_coding	PIK3CD	phosphatidylinositol-4,5-bisphosphate 3-kinase catalytic subunit delta [Source:VGNC Symbol;Acc:VGNC:32891]	16	43789120	43849721
ENSBTAG00000019209	protein_coding	RAD1	RAD1 checkpoint DNA exonuclease [Source:VGNC Symbol;Acc:VGNC:33677]	20	39227867	39236701
ENSBTAG00000019211	protein_coding	BRIX1	biosis of ribosomes BRX1 [Source:VGNC Symbol;Acc:VGNC:26569]	20	39218959	39227844
ENSBTAG00000019345	protein_coding	RFK	riboflavin kinase [Source:VGNC Symbol;Acc:VGNC:33891]	8	52453494	52459617
ENSBTAG00000019387	protein_coding	NIFK	nucleolar protein interacting with the FHA domain of MKI67 [Source:VGNC Symbol;Acc:VGNC:32076]	2	73387424	73398160
ENSBTAG00000019488	protein_coding	USP6NL	USP6 N-terminal like [Source:VGNC Symbol;Acc:VGNC:36737]	13	12568060	12775997
ENSBTAG00000019508	protein_coding	SEC61A2	SEC61 translocon subunit alpha 2 [Source:VGNC Symbol;Acc:VGNC:49137]	13	12212518	12235214
ENSBTAG00000019509	protein_coding	NUDT5	nudix hydrolase 5 [Source:VGNC Symbol;Acc:VGNC:32339]	13	12189789	12212040
ENSBTAG00000019511	protein_coding	CDC123	cell division cycle 123 [Source:VGNC Symbol;Acc:VGNC:27058]	13	12143250	12189634
ENSBTAG00000019781	protein_coding	CLASP1	cytoplasmic linker associated protein 1 [Source:VGNC Symbol;Acc:VGNC:27389]	2	73072008	73344983
ENSBTAG00000019818	protein_coding	CASZ1	castor zinc finger 1 [Source:VGNC Symbol;Acc:VGNC:50113]	16	42903233	42958938
ENSBTAG00000019864	protein_coding	MAPK15	mitogen-activated protein kinase 15 [Source:VGNC Symbol;Acc:VGNC:31217]	14	1040717	1071459
ENSBTAG00000020014	protein_coding	CEP104	centrosomal protein 104 [Source:VGNC Symbol;Acc:VGNC:27189]	16	49228273	49268549
ENSBTAG00000020015	protein_coding	DFFB	DNA fragmentation factor subunit beta [Source:VGNC Symbol;Acc:VGNC:28018]	16	49213744	49228476
ENSBTAG00000020647	protein_coding	RASL11B	RAS like family 11 member B [Source:VGNC Symbol;Acc:VGNC:33755]	6	68530424	68534897
ENSBTAG00000020648	protein_coding	SCFD2	sec1 family domain containing 2 [Source:VGNC Symbol;Acc:VGNC:34331]	6	68538960	68936132
ENSBTAG00000020653	protein_coding	FIP1L1	factor interacting with PAPOLA and CPSF1 [Source:VGNC Symbol;Acc:VGNC:53714]	6	68940909	69008886
ENSBTAG00000020658	protein_coding	LNX1	ligand of numb-protein X 1 [Source:VGNC Symbol;Acc:VGNC:50212]	6	69006763	69133898
ENSBTAG00000020701	protein_coding	MEF2C	myocyte enhancer factor 2C [Source:VGNC Symbol;Acc:VGNC:31373]	7	88250061	88403355
ENSBTAG00000020704	protein_coding	RAMP3	receptor activity modifying protein 3 [Source:VGNC Symbol;Acc:VGNC:33708]	4	76470713	76493525
ENSBTAG00000020751	protein_coding	HSF1	heat shock transcription factor 1 [Source:VGNC Symbol;Acc:VGNC:29981]	14	614022	633745
ENSBTAG00000020837	protein_coding	ARHGEF16	Rho guanine nucleotide exchange factor 16 [Source:VGNC Symbol;Acc:VGNC:26108]	16	49542248	49566184
ENSBTAG00000020839	protein_coding	MEGF6	multiple EGF like domains 6 [Source:VGNC Symbol;Acc:VGNC:58605]	16	49436500	49537218
ENSBTAG00000021079	protein_coding	C3H1orf210	chromosome 3 C1orf210 homolog [Source:VGNC Symbol;Acc:VGNC:52710]	3	102741183	102744920
ENSBTAG00000021082	protein_coding	TMEM125	transmembrane protein 125 [Source:VGNC Symbol;Acc:VGNC:35958]	3	102754385	102756240
ENSBTAG00000021127	protein_coding	GNA14	G protein subunit alpha 14 [Source:VGNC Symbol;Acc:VGNC:29447]	8	53363528	53663878
ENSBTAG00000021347	protein_coding	CWH43	cell wall biosis 43 C-terminal homolog [Source:VGNC Symbol;Acc:VGNC:27844]	6	67633819	67703912
ENSBTAG00000021472	protein_coding	ZC3H3	zinc finger CCCH-type containing 3 [Source:VGNC Symbol;Acc:VGNC:37105]	14	1153696	1217096
ENSBTAG00000021474	protein_coding	GSDMD	gasdermin D [Source:VGNC Symbol;Acc:VGNC:29675]	14	1139942	1145879
ENSBTAG00000021544	protein_coding	EBNA1BP2	EBNA1 binding protein 2 [Source:VGNC Symbol;Acc:VGNC:28299]	3	102839287	102846232
ENSBTAG00000021547	protein_coding	CFAP57	cilia and flagella associated protein 57 [Source:VGNC Symbol;Acc:VGNC:54907]	3	102759961	102839455
ENSBTAG00000021844	protein_coding	COCH	cochlin [Source:VGNC Symbol;Acc:VGNC:27545]	21	41527049	41544065
ENSBTAG00000021845	protein_coding	STRN3	striatin 3 [Source:VGNC Symbol;Acc:VGNC:35425]	21	41543030	41650240
ENSBTAG00000021905	protein_coding	DGKB	diacylglycerol kinase beta [Source:VGNC Symbol;Acc:VGNC:28025]	4	22389767	23184638
ENSBTAG00000021965	protein_coding	SUB1	SUB1 regulator of transcription [Source:VGNC Symbol;Acc:VGNC:35454]	20	41067802	41130680
ENSBTAG00000022570	protein_coding	ENSBTAG00000022570		13	43733438	43753829
ENSBTAG00000022571	protein_coding	AKR1C3	aldo-keto reductase family 1 member C3 [Source:UniProtKB Gene Name;Acc:A0AAA9U0T2]	13	43572660	43587437
ENSBTAG00000022751	protein_coding	ZCWPW2	zinc finger CW-type and PWWP domain containing 2 [Source:VGNC Symbol;Acc:VGNC:111302]	22	2804388	2984599
ENSBTAG00000022847	protein_coding	HEATR5A	HEAT repeat containing 5A [Source:VGNC Symbol;Acc:VGNC:29794]	21	41835288	41932944
ENSBTAG00000023529	protein_coding	SPEF2	sperm flagellar 2 [Source:VGNC Symbol;Acc:VGNC:35202]	20	38369475	38572090
ENSBTAG00000024520	protein_coding	C16H1orf174	chromosome 16 C1orf174 homolog [Source:VGNC Symbol;Acc:VGNC:52643]	16	49204810	49211521
ENSBTAG00000024539	protein_coding	SPSB1	splA/ryanodine receptor domain and SOCS box containing 1 [Source:NCBI gene (formerly Entrezgene);Acc:504407]	16	44108087	44138193
ENSBTAG00000025035	protein_coding	PRLR	prolactin receptor [Source:VGNC Symbol;Acc:VGNC:33346]	20	38915844	39117082
ENSBTAG00000026320	protein_coding	VPS28	VPS28 subunit of ESCRT-I [Source:VGNC Symbol;Acc:VGNC:54396]	14	508035	514524
ENSBTAG00000026327	protein_coding	RPL8	ribosomal protein L8 [Source:NCBI gene (formerly Entrezgene);Acc:535056]	14	321234	323826
ENSBTAG00000026344	protein_coding	MAFA	MAF bZIP transcription factor A [Source:VGNC Symbol;Acc:VGNC:31138]	14	1225047	1226102
ENSBTAG00000026350	protein_coding	SPATC1	spermatosis and centriole associated 1 [Source:VGNC Symbol;Acc:VGNC:53879]	14	778853	806391
ENSBTAG00000026356	protein_coding	DGAT1	diacylglycerol O-acyltransferase 1 [Source:VGNC Symbol;Acc:VGNC:28020]	14	603035	612781
ENSBTAG00000026829	protein_coding	TMEM185B	transmembrane protein 185B [Source:VGNC Symbol;Acc:VGNC:36012]	2	71934966	71941500
ENSBTAG00000027419	protein_coding	ENSBTAG00000027419		13	43770425	43784086
ENSBTAG00000032021	protein_coding	RALB	RAS like proto-onco B [Source:VGNC Symbol;Acc:VGNC:33699]	2	71941353	72016287
ENSBTAG00000032288	protein_coding	GCK	glucokinase [Source:VGNC Symbol;Acc:VGNC:29288]	4	77139559	77176528
ENSBTAG00000032477	protein_coding	HECTD1	HECT domain E3 ubiquitin protein ligase 1 [Source:VGNC Symbol;Acc:VGNC:29800]	21	41700588	41777824
ENSBTAG00000032848	protein_coding	GOLPH3	golgi phosphoprotein 3 [Source:VGNC Symbol;Acc:VGNC:29492]	20	41439610	41491586
ENSBTAG00000032933	protein_coding	TTC23L	tetratricopeptide repeat domain 23 like [Source:VGNC Symbol;Acc:VGNC:36462]	20	39228037	39306174
ENSBTAG00000032983	protein_coding	FOXB2	forkhead box B2 [Source:VGNC Symbol;Acc:VGNC:55046]	8	53064146	53065420
ENSBTAG00000034498	protein_coding	LY6D	lymphocyte antigen 6 family member D [Source:VGNC Symbol;Acc:VGNC:31088]	14	1656534	1658171
ENSBTAG00000034613	protein_coding	MROH6	maestro heat like repeat family member 6 [Source:VGNC Symbol;Acc:VGNC:31612]	14	1132187	1137718
ENSBTAG00000034691	protein_coding	GFUS	GDP-L-fucose synthase [Source:VGNC Symbol;Acc:VGNC:36450]	14	1092029	1099085
ENSBTAG00000035158	protein_coding	TMEM249	transmembrane protein 249 [Source:VGNC Symbol;Acc:VGNC:53881]	14	585099	586713
ENSBTAG00000035254	protein_coding	CYHR1	cysteine and histidine rich 1 [Source:VGNC Symbol;Acc:VGNC:50269]	14	478704	494551
ENSBTAG00000035286	protein_coding	CMC1	C-X9-C motif containing 1 [Source:VGNC Symbol;Acc:VGNC:27478]	22	2675935	2757391
ENSBTAG00000035696	protein_coding	UCN3	urocortin 3 [Source:VGNC Symbol;Acc:VGNC:36639]	13	43220975	43225655
ENSBTAG00000037493	protein_coding	PUF60	poly(U) binding splicing factor 60 [Source:VGNC Symbol;Acc:VGNC:53878]	14	973616	986050
ENSBTAG00000037555	protein_coding	CFAP144	cilia and flagella associated protein 144 [Source:UniProtKB Gene Name;Acc:A0AAF6ZBB9]	3	102851940	102860400
ENSBTAG00000037770	protein_coding	OR13P8	olfactory receptor family 13 subfamily P member 8 [Source:VGNC Symbol;Acc:VGNC:100536]	3	103021038	103022015
ENSBTAG00000037824	protein_coding	ENSBTAG00000037824		14	1600604	1604607
ENSBTAG00000038260	protein_coding	AKR1E2	aldo-keto reductase family 1 member E2 [Source:VGNC Symbol;Acc:VGNC:57038]	13	43870424	43881379
ENSBTAG00000038682	protein_coding	FAM83H	family with sequence similarity 83 member H [Source:VGNC Symbol;Acc:VGNC:28839]	14	1025885	1039295
ENSBTAG00000038716	protein_coding	SKI	SKI proto-onco [Source:VGNC Symbol;Acc:VGNC:34647]	16	50515984	50569734
ENSBTAG00000039571	protein_coding	PROSER2	proline and serine rich 2 [Source:VGNC Symbol;Acc:VGNC:33368]	13	12436967	12479318
ENSBTAG00000039705	protein_coding	HGH1	HGH1 homolog [Source:VGNC Symbol;Acc:VGNC:29835]	14	711117	715340
ENSBTAG00000039978	protein_coding	TSSK5	testis specific serine kinase 5 [Source:VGNC Symbol;Acc:VGNC:108952]	14	709157	712237
ENSBTAG00000040360	protein_coding	CCDC166	coiled-coil domain containing 166 [Source:VGNC Symbol;Acc:VGNC:26865]	14	1058869	1060642
ENSBTAG00000040490	protein_coding	CCDC3	coiled-coil domain containing 3 [Source:NCBI gene (formerly Entrezgene);Acc:509875]	13	11479616	11570661
ENSBTAG00000044062	protein_coding	RBMS3	RNA binding motif single stranded interacting protein 3 [Source:VGNC Symbol;Acc:VGNC:33811]	22	2984947	4653292
ENSBTAG00000044146	protein_coding	NPC1L1	NPC1 like intracellular cholesterol transporter 1 [Source:VGNC Symbol;Acc:VGNC:32195]	4	76891078	76916391
ENSBTAG00000045727	protein_coding	EPPK1	epiplakin 1 [Source:VGNC Symbol;Acc:VGNC:106726]	14	940689	955681
ENSBTAG00000045754	protein_coding	SMIM1	small integral membrane protein 1 [Source:VGNC Symbol;Acc:VGNC:112700]	16	49286556	49290320
ENSBTAG00000045791	protein_coding	ZNF623	zinc finger protein 623 [Source:VGNC Symbol;Acc:VGNC:37316]	14	1068650	1086596
ENSBTAG00000046007	protein_coding	CCDC27	coiled-coil domain containing 27 [Source:VGNC Symbol;Acc:VGNC:26889]	16	49303365	49306839
ENSBTAG00000046026	protein_coding	SLC39A4	solute carrier family 39 member 4 [Source:VGNC Symbol;Acc:VGNC:34864]	14	533906	538402
ENSBTAG00000046031	protein_coding	C14H8orf82	chromosome 14 C8orf82 homolog [Source:VGNC Symbol;Acc:VGNC:52628]	14	415936	419453
ENSBTAG00000046172	protein_coding	ENSBTAG00000046172		16	59378990	59448189
ENSBTAG00000046220	protein_coding	ENSBTAG00000046220		3	102735258	102744921
ENSBTAG00000046334	protein_coding	ENSBTAG00000046334		4	76511048	76512989
ENSBTAG00000046435	protein_coding	OR10AG83	olfactory receptor family 10 subfamily AG member 83 [Source:VGNC Symbol;Acc:VGNC:100369]	14	159674	160615
ENSBTAG00000046494	protein_coding	CORT	cortistatin [Source:VGNC Symbol;Acc:VGNC:112691]	16	43127556	43129154
ENSBTAG00000046768	protein_coding	IGFBP1	insulin like growth factor binding protein 1 [Source:VGNC Symbol;Acc:VGNC:30083]	4	76131285	76136236
ENSBTAG00000047022	protein_coding	PSCA	prostate stem cell antigen [Source:UniProtKB Gene Name;Acc:G3MZX4]	14	1702925	1704851
ENSBTAG00000048486	protein_coding	IQANK1	IQ motif and ankyrin repeat containing 1 [Source:UniProtKB Gene Name;Acc:A0A3Q1M1A3]	14	1006401	1030711
ENSBTAG00000049058	protein_coding	INHBB	inhibin subunit beta B [Source:VGNC Symbol;Acc:VGNC:30201]	2	72106528	72113653
ENSBTAG00000049125	protein_coding	GPIHBP1	glycosylphosphatidylinositol anchored high density lipoprotein binding protein 1 [Source:VGNC Symbol;Acc:VGNC:106756]	14	1348454	1350066
ENSBTAG00000049400	protein_coding	LY6L	lymphocyte antigen 6 family member L [Source:UniProtKB Gene Name;Acc:A0AAA9TXJ1]	14	1391662	1394328
ENSBTAG00000049772	protein_coding	GTF2F2	ral transcription factor IIF subunit 2 [Source:NCBI gene (formerly Entrezgene);Acc:509259]	13	44819864	44821085
ENSBTAG00000050112	protein_coding	SCRT1	scratch family transcriptional repressor 1 [Source:VGNC Symbol;Acc:VGNC:34369]	14	594550	599937
ENSBTAG00000051248	protein_coding	ENSBTAG00000051248		4	76537661	76548755
ENSBTAG00000051745	protein_coding	LZIC	leucine zipper and CTNNBIP1 domain containing [Source:VGNC Symbol;Acc:VGNC:106811]	16	43600263	43617940
ENSBTAG00000051897	protein_coding	NMNAT1	nicotinamide nucleotide adenylyltransferase 1 [Source:VGNC Symbol;Acc:VGNC:32132]	16	43570972	43600168
ENSBTAG00000052466	protein_coding	ENSBTAG00000052466		4	76611322	76614441
ENSBTAG00000052945	protein_coding	PURB	purine rich element binding protein B [Source:VGNC Symbol;Acc:VGNC:33573]	4	76665809	76668460
ENSBTAG00000053893	protein_coding	ENSBTAG00000053893		4	76148537	76157435
ENSBTAG00000054022	protein_coding	ZNF250	zinc finger protein 250 [Source:UniProtKB Gene Name;Acc:A0A3Q1LIU8]	14	241619	247679
ENSBTAG00000054126	protein_coding	CYP11B1	cytochrome P450, subfamily XI B, polypeptide 1 [Source:NCBI gene (formerly Entrezgene);Acc:282422]	14	1550747	1558425
ENSBTAG00000054239	protein_coding	KIF1B	kinesin family member 1B [Source:UniProtKB Gene Name;Acc:A0AAA9SN02]	16	43194234	43342514
ENSBTAG00000055204	protein_coding	JRK	Jrk helix-turn-helix protein [Source:VGNC Symbol;Acc:VGNC:106789]	14	1717990	1730704
ENSBTAG00000056305	protein_coding	ENSBTAG00000056305		13	43372149	43385528
ENSBTAG00000061117	protein_coding	ENSBTAG00000061117		13	11373332	11386073
ENSBTAG00000061239	protein_coding	TIGD5	tigger transposable element derived 5 [Source:UniProtKB Gene Name;Acc:A0AAA9RX55]	14	1104019	1126354
ENSBTAG00000062846	protein_coding	ENSBTAG00000062846		13	43896536	43920164
ENSBTAG00000063197	protein_coding	ENSBTAG00000063197		16	59224949	59226135
ENSBTAG00000064979	protein_coding	OR13P16B	olfactory receptor family 13 subfamily P member 16B [Source:NCBI gene (formerly Entrezgene);Acc:112446031]	3	103034941	103035888
ENSBTAG00000065738	protein_coding	ENSBTAG00000065738		16	43564826	43593719
ENSBTAG00000065866	protein_coding	ENSBTAG00000065866		13	43479933	43490399
ENSBTAG00000066550	protein_coding	LY6K	lymphocyte antigen 6 family member K [Source:UniProtKB Gene Name;Acc:A0AAA9S364]	14	1612710	1619730
ENSBTAG00000067124	protein_coding	ZNF696	zinc finger protein 696 [Source:UniProtKB Gene Name;Acc:A0AAA9TY71]	14	1309170	1315447
ENSBTAG00000068211	protein_coding	ENSBTAG00000068211		16	59884548	59891826
ENSBTAG00000069534	protein_coding	ENSBTAG00000069534		13	43419397	43425846
ENSBTAG00000070379	protein_coding	RXFP3	relaxin family peptide receptor 3 [Source:HGNC Symbol;Acc:HGNC:24883]	20	39835996	39837405
ENSBTAG00000070420	protein_coding	OR10AK15	olfactory receptor family 10 subfamily AK member 15 [Source:NCBI gene (formerly Entrezgene);Acc:119645942]	3	103098859	103099806
ENSBTAG00000070836	protein_coding	CALML5	calmodulin like 5 [Source:NCBI gene (formerly Entrezgene);Acc:520404]	13	43143556	43144390
ENSBTAG00000071348	protein_coding	OR13P11	olfactory receptor family 13 subfamily P member 11 [Source:NCBI gene (formerly Entrezgene);Acc:614021]	3	102929904	102985231
ENSBTAG00000071477	protein_coding	OR13P12	olfactory receptor family 13 subfamily P member 12 [Source:NCBI gene (formerly Entrezgene);Acc:614050]	3	102968401	102969339
ENSBTAG00000071963	protein_coding	LYNX1	Ly6/neurotoxin 1 [Source:NCBI gene (formerly Entrezgene);Acc:516158]	14	1669497	1675352
ENSBTAG00000072040	protein_coding	OR10AK7	olfactory receptor family 10 subfamily AK member 7 [Source:NCBI gene (formerly Entrezgene);Acc:119645944]	3	103052583	103053515
ENSBTAG00000072456	protein_coding	ENSBTAG00000072456		20	39957127	40002694
ENSBTAG00000072882	protein_coding	GML	glycosylphosphatidylinositol anchored molecule like [Source:UniProtKB Gene Name;Acc:A0A3Q1MEM7]	14	1566634	1595164
ENSBTAG00000073320	protein_coding	OR13P3	olfactory receptor family 13 subfamily P member 3 [Source:NCBI gene (formerly Entrezgene);Acc:527414]	3	103009435	103010373
ENSBTAG00000074179	protein_coding	AKR1C4	aldo-keto reductase family 1, member C4 (chlordecone reductase; 3-alpha hydroxysteroid dehydrogenase, type I; dihydrodiol dehydrogenase 4) [Source:NCBI gene (formerly Entrezgene);Acc:282138]	13	43578309	43626836
ENSBTAG00000075960	protein_coding	ENSBTAG00000075960		3	102615202	102629407
ENSBTAG00000076006	protein_coding	AKR1C4	aldo-keto reductase family 1 member C4 [Source:UniProtKB Gene Name;Acc:Q3ZBG2]	13	43393624	43408307
ENSBTAG00000076341	protein_coding	20ALPHA-HSD	placental and ovary 20alpha hydroxysteroid dehydrogenase protein [Source:NCBI gene (formerly Entrezgene);Acc:100139386]	13	43804270	43821591
ENSBTAG00000076486	protein_coding	ENSBTAG00000076486		3	103585223	103587396
ENSBTAG00000077044	protein_coding	GML	glycosylphosphatidylinositol anchored molecule like [Source:NCBI gene (formerly Entrezgene);Acc:767955]	14	1513837	1542041
ENSBTAG00000077263	protein_coding	OR13P2	olfactory receptor family 13 subfamily P member 2 [Source:NCBI gene (formerly Entrezgene);Acc:527217]	3	102912554	102913492
ENSBTAG00000077622	protein_coding	ENSBTAG00000077622		13	43646403	43711489
ENSBTAG00000077715	protein_coding	ENSBTAG00000077715		13	43287966	43363639
