## Supplementary Table 11 for "Genomic Characterisation of the Irish Traditional BóRiabhach Cattle Breed"

### Sheet: Supplementary Table 11
Supplementary Table 11: Genes contained within the selection peaks identified from the smoothed CSS score analysis.
ENSEMBL ID	Type	Gene symbol	Gene name	Chromosome	Start	End
ENSBTAG00000000065	protein_coding	CRLS1	cardiolipin synthase 1 [Source:VGNC Symbol;Acc:VGNC:27719]	13	48187001	48209790
ENSBTAG00000000066	protein_coding	LRRN4	leucine rich repeat neuronal 4 [Source:VGNC Symbol;Acc:VGNC:31041]	13	48212046	48229576
ENSBTAG00000000312	protein_coding	GRINA	glutamate ionotropic receptor NMDA type subunit associated protein 1 [Source:VGNC Symbol;Acc:VGNC:29651]	14	826755	829968
ENSBTAG00000000856	protein_coding	FBXL6	F-box and leucine rich repeat protein 6 [Source:VGNC Symbol;Acc:VGNC:53864]	14	580752	583937
ENSBTAG00000000857	protein_coding	SLC52A2	solute carrier family 52 member 2 [Source:UniProtKB Gene Name;Acc:F6RPY3]	14	577443	580805
ENSBTAG00000000879	protein_coding	C14H8orf33	chromosome 14 C8orf33 homolog [Source:NCBI gene (formerly Entrezgene);Acc:513585]	14	303226	306257
ENSBTAG00000001112	protein_coding	SMOX	spermine oxidase [Source:VGNC Symbol;Acc:VGNC:35028]	13	50949831	50985484
ENSBTAG00000001314	protein_coding	TRMT6	tRNA methyltransferase 6 non-catalytic subunit [Source:VGNC Symbol;Acc:VGNC:36374]	13	48110221	48120755
ENSBTAG00000002052	protein_coding	PLOD1	procollagen-lysine,2-oxoglutarate 5-dioxygenase 1 [Source:VGNC Symbol;Acc:VGNC:33039]	16	41718717	41748319
ENSBTAG00000002104	protein_coding	RHPN1	rhophilin Rho GTPase binding protein 1 [Source:VGNC Symbol;Acc:VGNC:33956]	14	1260237	1269411
ENSBTAG00000002590	protein_coding	EXOSC10	exosome component 10 [Source:VGNC Symbol;Acc:VGNC:28656]	16	42522454	42545399
ENSBTAG00000002683	protein_coding	PFKP	phosphofructokinase, platelet [Source:VGNC Symbol;Acc:VGNC:32775]	13	45107875	45161290
ENSBTAG00000002685	protein_coding	PITRM1	pitrilysin metallopeptidase 1 [Source:VGNC Symbol;Acc:VGNC:32923]	13	45081062	45107173
ENSBTAG00000003177	protein_coding	SLC25A33	solute carrier family 25 member 33 [Source:VGNC Symbol;Acc:VGNC:34759]	16	43916567	43946764
ENSBTAG00000003180	protein_coding	TMEM201	transmembrane protein 201 [Source:VGNC Symbol;Acc:VGNC:36023]	16	43889228	43911995
ENSBTAG00000003540	protein_coding	MYT1L	myelin transcription factor 1 like [Source:VGNC Symbol;Acc:VGNC:59198]	8	111926047	112087408
ENSBTAG00000003606	protein_coding	GLI4	GLI family zinc finger 4 [Source:UniProtKB Gene Name;Acc:A0AAA9TKE2]	14	1323101	1335654
ENSBTAG00000003697	protein_coding	TARDBP	TAR DNA binding protein [Source:VGNC Symbol;Acc:VGNC:35603]	16	42598942	42605389
ENSBTAG00000004246	protein_coding	H6PD	hexose-6-phosphate dehydrogenase/glucose 1-dehydrogenase [Source:UniProtKB Gene Name;Acc:A0A3Q1LRN7]	16	44208991	44242908
ENSBTAG00000004596	protein_coding	ENSBTAG00000004596		14	1503538	1508569
ENSBTAG00000004761	protein_coding	FOXH1	forkhead box H1 [Source:VGNC Symbol;Acc:VGNC:29086]	14	466987	471186
ENSBTAG00000004969	protein_coding	LRRC14	leucine rich repeat containing 14 [Source:VGNC Symbol;Acc:VGNC:30999]	14	424696	428158
ENSBTAG00000004970	protein_coding	LRRC24	leucine rich repeat containing 24 [Source:VGNC Symbol;Acc:VGNC:31005]	14	419544	424816
ENSBTAG00000005063	protein_coding	THEM6	thioesterase superfamily member 6 [Source:VGNC Symbol;Acc:VGNC:35834]	14	1694331	1698013
ENSBTAG00000005111	protein_coding	BMP2	bone morphotic protein 2 [Source:VGNC Symbol;Acc:VGNC:26517]	13	49151441	49185280
ENSBTAG00000005304	protein_coding	SRM	spermidine synthase [Source:VGNC Symbol;Acc:VGNC:35282]	16	42564305	42568355
ENSBTAG00000005314	protein_coding	MFN2	mitofusin 2 [Source:VGNC Symbol;Acc:VGNC:31428]	16	41684093	41711310
ENSBTAG00000005933	protein_coding	CTNNBIP1	catenin beta interacting protein 1 [Source:VGNC Symbol;Acc:VGNC:27803]	16	43628237	43675446
ENSBTAG00000006385	protein_coding	ADGRB1	adhesion G protein-coupled receptor B1 [Source:VGNC Symbol;Acc:VGNC:25658]	14	1797368	1862529
ENSBTAG00000006709	protein_coding	NPPA	natriuretic peptide A [Source:VGNC Symbol;Acc:VGNC:32210]	16	41834507	41835965
ENSBTAG00000007186	protein_coding	ARHGAP39	Rho GTPase activating protein 39 [Source:VGNC Symbol;Acc:VGNC:26094]	14	359204	415367
ENSBTAG00000007223	protein_coding	FBXO2	F-box protein 2 [Source:VGNC Symbol;Acc:VGNC:28897]	16	42020915	42043598
ENSBTAG00000007648	protein_coding	NET1	neuroepithelial cell transforming 1 [Source:VGNC Symbol;Acc:VGNC:32010]	13	43162653	43197441
ENSBTAG00000007749	protein_coding	TONSL	tonsoku like, DNA repair protein [Source:VGNC Symbol;Acc:VGNC:36220]	14	495993	507279
ENSBTAG00000007753	protein_coding	KIFC2	kinesin family member C2 [Source:VGNC Symbol;Acc:VGNC:30612]	14	470794	481078
ENSBTAG00000007834	protein_coding	PPP1R16A	protein phosphatase 1 regulatory subunit 16A [Source:VGNC Symbol;Acc:VGNC:33230]	14	442717	450189
ENSBTAG00000007835	protein_coding	GPT	glutamic--pyruvic transaminase [Source:VGNC Symbol;Acc:VGNC:29616]	14	438327	442362
ENSBTAG00000007838	protein_coding	MFSD3	major facilitator superfamily domain containing 3 [Source:VGNC Symbol;Acc:VGNC:31437]	14	435003	437076
ENSBTAG00000008079	protein_coding	NRBP2	nuclear receptor binding protein 2 [Source:VGNC Symbol;Acc:VGNC:32256]	14	961358	968464
ENSBTAG00000008355	protein_coding	CPSF1	cleavage and polyadenylation specific factor 1 [Source:VGNC Symbol;Acc:VGNC:27670]	14	541564	556897
ENSBTAG00000008421	protein_coding	SCRIB	scribble planar cell polarity protein [Source:VGNC Symbol;Acc:VGNC:34365]	14	986840	1006710
ENSBTAG00000009384	protein_coding	AGTRAP	angiotensin II receptor associated protein [Source:VGNC Symbol;Acc:VGNC:25747]	16	41928434	41947966
ENSBTAG00000009515	protein_coding	CA6	carbonic anhydrase 6 [Source:VGNC Symbol;Acc:VGNC:26656]	16	44440385	44465148
ENSBTAG00000009677	protein_coding	PARP10	poly(ADP-ribose) polymerase family member 10 [Source:VGNC Symbol;Acc:VGNC:108106]	14	832845	839733
ENSBTAG00000009811	protein_coding	BOP 1.00	BOP1 ribosomal biosis factor [Source:VGNC Symbol;Acc:VGNC:26540]	14	633867	656976
ENSBTAG00000009816	protein_coding	SCX	scleraxis bHLH transcription factor [Source:VGNC Symbol;Acc:VGNC:58408]	14	645983	648219
ENSBTAG00000009974	protein_coding	TSNARE1	t-SNARE domain containing 1 [Source:VGNC Symbol;Acc:VGNC:36423]	14	1902552	2019963
ENSBTAG00000010276	protein_coding	RECQL4	RecQ like helicase 4 [Source:VGNC Symbol;Acc:VGNC:33849]	14	428464	434942
ENSBTAG00000010401	protein_coding	UBE4B	ubiquitination factor E4B [Source:VGNC Symbol;Acc:VGNC:36604]	16	43379523	43501051
ENSBTAG00000011064	protein_coding	ADCK5	aarF domain containing kinase 5 [Source:VGNC Symbol;Acc:VGNC:25641]	14	556899	570622
ENSBTAG00000011782	protein_coding	CHGB	chromogranin B [Source:VGNC Symbol;Acc:VGNC:27290]	13	48068793	48084073
ENSBTAG00000011823	protein_coding	CLSTN1	calsyntenin 1 [Source:VGNC Symbol;Acc:VGNC:27466]	16	43711963	43788005
ENSBTAG00000011922	protein_coding	PLEC	plectin [Source:VGNC Symbol;Acc:VGNC:53873]	14	839954	896629
ENSBTAG00000011939	protein_coding	LY6H	lymphocyte antigen 6 family member H [Source:VGNC Symbol;Acc:VGNC:31091]	14	1361033	1364695
ENSBTAG00000012232	protein_coding	CYC1	cytochrome c1 [Source:VGNC Symbol;Acc:VGNC:50266]	14	738124	740518
ENSBTAG00000012242	protein_coding	MAF 1.00	MAF1 homolog, negative regulator of RNA polymerase III [Source:VGNC Symbol;Acc:VGNC:31137]	14	727175	732756
ENSBTAG00000012353	protein_coding	ZNF34	zinc finger protein 34 [Source:VGNC Symbol;Acc:VGNC:37252]	14	308260	318568
ENSBTAG00000012605	protein_coding	GPR157	G protein-coupled receptor 157 [Source:VGNC Symbol;Acc:VGNC:29563]	16	44330545	44353663
ENSBTAG00000012808	protein_coding	MASP2	MBL associated serine protease 2 [Source:VGNC Symbol;Acc:VGNC:31256]	16	42581910	42597203
ENSBTAG00000013275	protein_coding	MAD2L2	mitotic arrest deficient 2 like 2 [Source:VGNC Symbol;Acc:VGNC:31132]	16	41990129	42003150
ENSBTAG00000013411	protein_coding	ENO1	enolase 1 [Source:VGNC Symbol;Acc:VGNC:97268]	16	44552543	44566776
ENSBTAG00000013527	protein_coding	PGD	phosphogluconate dehydrogenase [Source:VGNC Symbol;Acc:VGNC:32786]	16	43158617	43173656
ENSBTAG00000013531	protein_coding	CENPS	centromere protein S [Source:UniProtKB Gene Name;Acc:A0AAF6YZ47]	16	43133848	43148824
ENSBTAG00000013535	protein_coding	DFFA	DNA fragmentation factor subunit alpha [Source:NCBI gene (formerly Entrezgene);Acc:507981]	16	43110560	43124493
ENSBTAG00000013538	protein_coding	PEX14	peroxisomal biosis factor 14 [Source:VGNC Symbol;Acc:VGNC:32756]	16	42965816	43110424
ENSBTAG00000014014	protein_coding	UBIAD1	UbiA prenyltransferase domain containing 1 [Source:VGNC Symbol;Acc:VGNC:36606]	16	42376828	42387043
ENSBTAG00000014048	protein_coding	SHLD1	shieldin complex subunit 1 [Source:VGNC Symbol;Acc:VGNC:49170]	13	47900514	48029482
ENSBTAG00000014359	protein_coding	DRAXIN	dorsal inhibitory axon guidance protein [Source:VGNC Symbol;Acc:VGNC:28204]	16	41962331	41990486
ENSBTAG00000014458	protein_coding	MROH1	maestro heat like repeat family member 1 [Source:VGNC Symbol;Acc:VGNC:31609]	14	652603	702505
ENSBTAG00000014607	protein_coding	EXOSC4	exosome component 4 [Source:VGNC Symbol;Acc:VGNC:28659]	14	755134	757010
ENSBTAG00000014610	protein_coding	GPAA1	glycosylphosphatidylinositol anchor attachment 1 [Source:VGNC Symbol;Acc:VGNC:29508]	14	750591	754031
ENSBTAG00000014623	protein_coding	MCM8	minichromosome maintenance 8 homologous recombination repair factor [Source:VGNC Symbol;Acc:VGNC:31314]	13	48120744	48166976
ENSBTAG00000014642	protein_coding	NAPRT	nicotinate phosphoribosyltransferase [Source:VGNC Symbol;Acc:VGNC:31885]	14	1127505	1130653
ENSBTAG00000014643	protein_coding	EEF1D	eukaryotic translation elongation factor 1 delta [Source:VGNC Symbol;Acc:VGNC:53861]	14	1111850	1126356
ENSBTAG00000014777	protein_coding	FBXO6	F-box protein 6 [Source:VGNC Symbol;Acc:VGNC:28918]	16	42002784	42008040
ENSBTAG00000015040	protein_coding	SMPD5	sphingomyelin phosphodiesterase 5 [Source:VGNC Symbol;Acc:VGNC:108943]	14	774050	776923
ENSBTAG00000015188	protein_coding	KLF6	KLF transcription factor 6 [Source:VGNC Symbol;Acc:VGNC:56191]	13	44597299	44606041
ENSBTAG00000015325	protein_coding	MTOR	mechanistic target of rapamycin kinase [Source:VGNC Symbol;Acc:VGNC:31748]	16	42392131	42515831
ENSBTAG00000015340	protein_coding	ANGPTL7	angiopoietin like 7 [Source:VGNC Symbol;Acc:VGNC:25895]	16	42447039	42453123
ENSBTAG00000015533	protein_coding	DISP3	dispatched RND transporter family member 3 [Source:VGNC Symbol;Acc:VGNC:28076]	16	42146140	42204147
ENSBTAG00000015574	protein_coding	RBP7	retinol binding protein 7 [Source:VGNC Symbol;Acc:VGNC:33817]	16	43517997	43564495
ENSBTAG00000016203	protein_coding	ZNF16	zinc finger protein 16 [Source:UniProtKB Gene Name;Acc:F1MJD3]	14	260620	275766
ENSBTAG00000016209	protein_coding	SLURP1	secreted LY6/PLAUR domain containing 1 [Source:VGNC Symbol;Acc:VGNC:34972]	14	1689760	1691977
ENSBTAG00000016210	protein_coding	LYPD2	LY6/PLAUR domain containing 2 [Source:VGNC Symbol;Acc:VGNC:31100]	14	1684388	1687072
ENSBTAG00000016810	protein_coding	PYCR3	pyrroline-5-carboxylate reductase 3 [Source:VGNC Symbol;Acc:VGNC:33587]	14	1101508	1108734
ENSBTAG00000017040	protein_coding	LY6E	lymphocyte antigen 6 family member E [Source:VGNC Symbol;Acc:VGNC:31089]	14	1422652	1426356
ENSBTAG00000017281	protein_coding	OPLAH	5-oxoprolinase, ATP-hydrolysing [Source:VGNC Symbol;Acc:VGNC:53869]	14	764916	774578
ENSBTAG00000017740	protein_coding	TUBAL3	tubulin alpha like 3 [Source:VGNC Symbol;Acc:VGNC:36505]	13	43204874	43215082
ENSBTAG00000018272	protein_coding	RERE	arginine-glutamic acid dipeptide repeats [Source:VGNC Symbol;Acc:VGNC:33872]	16	44616328	45030946
ENSBTAG00000018455	protein_coding	COMMD5	COMM domain containing 5 [Source:VGNC Symbol;Acc:VGNC:27586]	14	336990	350316
ENSBTAG00000018456	protein_coding	ZNF7	zinc finger protein 7 [Source:VGNC Symbol;Acc:VGNC:37332]	14	332198	341578
ENSBTAG00000018805	protein_coding	ASB13	ankyrin repeat and SOCS box containing 13 [Source:VGNC Symbol;Acc:VGNC:26190]	13	43031379	43048807
ENSBTAG00000018984	protein_coding	PIK3CD	phosphatidylinositol-4,5-bisphosphate 3-kinase catalytic subunit delta [Source:VGNC Symbol;Acc:VGNC:32891]	16	43789120	43849721
ENSBTAG00000019197	protein_coding	TASOR2	transcription activation suppressor family member 2 [Source:VGNC Symbol;Acc:VGNC:28784]	13	42956925	43022527
ENSBTAG00000019388	protein_coding	KIAA2013	KIAA2013 [Source:UniProtKB Gene Name;Acc:A0AAF6Z6G5]	16	41753812	41759874
ENSBTAG00000019504	protein_coding	ADRA1D	adrenoceptor alpha 1D [Source:VGNC Symbol;Acc:VGNC:25695]	13	50911092	50933315
ENSBTAG00000019556	protein_coding	MIIP	migration and invasion inhibitory protein [Source:VGNC Symbol;Acc:VGNC:31475]	16	41661865	41672130
ENSBTAG00000019811	protein_coding	HAO1	hydroxyacid oxidase 1 [Source:VGNC Symbol;Acc:VGNC:55050]	13	50564456	50715110
ENSBTAG00000019818	protein_coding	CASZ1	castor zinc finger 1 [Source:VGNC Symbol;Acc:VGNC:50113]	16	42903233	42958938
ENSBTAG00000019864	protein_coding	MAPK15	mitogen-activated protein kinase 15 [Source:VGNC Symbol;Acc:VGNC:31217]	14	1040717	1071459
ENSBTAG00000020465	protein_coding	FERMT1	FERM domain containing kindlin 1 [Source:VGNC Symbol;Acc:VGNC:28952]	13	48251375	48312413
ENSBTAG00000020495	protein_coding	SH3YL1	SH3 and SYLF domain containing 1 [Source:VGNC Symbol;Acc:VGNC:34584]	8	112763456	112825612
ENSBTAG00000020498	protein_coding	ACP1	acid phosphatase 1 [Source:VGNC Symbol;Acc:VGNC:59193]	8	112748658	112764437
ENSBTAG00000020698	protein_coding	MTHFR	methylenetetrahydrofolate reductase [Source:VGNC Symbol;Acc:VGNC:31731]	16	41872972	41888931
ENSBTAG00000020700	protein_coding	CLCN6	chloride voltage-gated channel 6 [Source:VGNC Symbol;Acc:VGNC:27400]	16	41841830	41873724
ENSBTAG00000020751	protein_coding	HSF1	heat shock transcription factor 1 [Source:VGNC Symbol;Acc:VGNC:29981]	14	614022	633745
ENSBTAG00000021472	protein_coding	ZC3H3	zinc finger CCCH-type containing 3 [Source:VGNC Symbol;Acc:VGNC:37105]	14	1153696	1217096
ENSBTAG00000021474	protein_coding	GSDMD	gasdermin D [Source:VGNC Symbol;Acc:VGNC:29675]	14	1139942	1145879
ENSBTAG00000021639	protein_coding	ARC	activity regulated cytoskeleton associated protein [Source:VGNC Symbol;Acc:VGNC:26056]	14	1741058	1744556
ENSBTAG00000021739	protein_coding	NPPB	natriuretic peptide B [Source:VGNC Symbol;Acc:VGNC:32211]	16	41822872	41824259
ENSBTAG00000022570	protein_coding	ENSBTAG00000022570		13	43733438	43753829
ENSBTAG00000022571	protein_coding	AKR1C3	aldo-keto reductase family 1 member C3 [Source:UniProtKB Gene Name;Acc:A0AAA9U0T2]	13	43572660	43587437
ENSBTAG00000024539	protein_coding	SPSB1	splA/ryanodine receptor domain and SOCS box containing 1 [Source:NCBI gene (formerly Entrezgene);Acc:504407]	16	44108087	44138193
ENSBTAG00000024928	protein_coding	TNFRSF1B	TNF receptor superfamily member 1B [Source:VGNC Symbol;Acc:VGNC:36165]	16	41500625	41534184
ENSBTAG00000026320	protein_coding	VPS28	VPS28 subunit of ESCRT-I [Source:VGNC Symbol;Acc:VGNC:54396]	14	508035	514524
ENSBTAG00000026327	protein_coding	RPL8	ribosomal protein L8 [Source:NCBI gene (formerly Entrezgene);Acc:535056]	14	321234	323826
ENSBTAG00000026344	protein_coding	MAFA	MAF bZIP transcription factor A [Source:VGNC Symbol;Acc:VGNC:31138]	14	1225047	1226102
ENSBTAG00000026350	protein_coding	SPATC1	spermatosis and centriole associated 1 [Source:VGNC Symbol;Acc:VGNC:53879]	14	778853	806391
ENSBTAG00000026356	protein_coding	DGAT1	diacylglycerol O-acyltransferase 1 [Source:VGNC Symbol;Acc:VGNC:28020]	14	603035	612781
ENSBTAG00000027419	protein_coding	ENSBTAG00000027419		13	43770425	43784086
ENSBTAG00000032617	protein_coding	FBXO44	F-box protein 44 [Source:VGNC Symbol;Acc:VGNC:112695]	16	42023072	42028688
ENSBTAG00000034323	protein_coding	SLC2A5	solute carrier family 2 member 5 [Source:UniProtKB Gene Name;Acc:A0A3Q1M842]	16	44362138	44407096
ENSBTAG00000034498	protein_coding	LY6D	lymphocyte antigen 6 family member D [Source:VGNC Symbol;Acc:VGNC:31088]	14	1656534	1658171
ENSBTAG00000034613	protein_coding	MROH6	maestro heat like repeat family member 6 [Source:VGNC Symbol;Acc:VGNC:31612]	14	1132187	1137718
ENSBTAG00000034691	protein_coding	GFUS	GDP-L-fucose synthase [Source:VGNC Symbol;Acc:VGNC:36450]	14	1092029	1099085
ENSBTAG00000035158	protein_coding	TMEM249	transmembrane protein 249 [Source:VGNC Symbol;Acc:VGNC:53881]	14	585099	586713
ENSBTAG00000035254	protein_coding	CYHR1	cysteine and histidine rich 1 [Source:VGNC Symbol;Acc:VGNC:50269]	14	478704	494551
ENSBTAG00000035696	protein_coding	UCN3	urocortin 3 [Source:VGNC Symbol;Acc:VGNC:36639]	13	43220975	43225655
ENSBTAG00000037493	protein_coding	PUF60	poly(U) binding splicing factor 60 [Source:VGNC Symbol;Acc:VGNC:53878]	14	973616	986050
ENSBTAG00000037824	protein_coding	ENSBTAG00000037824		14	1600604	1604607
ENSBTAG00000038260	protein_coding	AKR1E2	aldo-keto reductase family 1 member E2 [Source:VGNC Symbol;Acc:VGNC:57038]	13	43870424	43881379
ENSBTAG00000038682	protein_coding	FAM83H	family with sequence similarity 83 member H [Source:VGNC Symbol;Acc:VGNC:28839]	14	1025885	1039295
ENSBTAG00000039705	protein_coding	HGH1	HGH1 homolog [Source:VGNC Symbol;Acc:VGNC:29835]	14	711117	715340
ENSBTAG00000039937	protein_coding	TNFRSF8	TNF receptor superfamily member 8 [Source:VGNC Symbol;Acc:VGNC:36170]	16	41563623	41636709
ENSBTAG00000039978	protein_coding	TSSK5	testis specific serine kinase 5 [Source:VGNC Symbol;Acc:VGNC:108952]	14	709157	712237
ENSBTAG00000040360	protein_coding	CCDC166	coiled-coil domain containing 166 [Source:VGNC Symbol;Acc:VGNC:26865]	14	1058869	1060642
ENSBTAG00000045727	protein_coding	EPPK1	epiplakin 1 [Source:VGNC Symbol;Acc:VGNC:106726]	14	940689	955681
ENSBTAG00000045791	protein_coding	ZNF623	zinc finger protein 623 [Source:VGNC Symbol;Acc:VGNC:37316]	14	1068650	1086596
ENSBTAG00000046026	protein_coding	SLC39A4	solute carrier family 39 member 4 [Source:VGNC Symbol;Acc:VGNC:34864]	14	533906	538402
ENSBTAG00000046031	protein_coding	C14H8orf82	chromosome 14 C8orf82 homolog [Source:VGNC Symbol;Acc:VGNC:52628]	14	415936	419453
ENSBTAG00000046435	protein_coding	OR10AG83	olfactory receptor family 10 subfamily AG member 83 [Source:VGNC Symbol;Acc:VGNC:100369]	14	159674	160615
ENSBTAG00000046494	protein_coding	CORT	cortistatin [Source:VGNC Symbol;Acc:VGNC:112691]	16	43127556	43129154
ENSBTAG00000047022	protein_coding	PSCA	prostate stem cell antigen [Source:UniProtKB Gene Name;Acc:G3MZX4]	14	1702925	1704851
ENSBTAG00000048486	protein_coding	IQANK1	IQ motif and ankyrin repeat containing 1 [Source:UniProtKB Gene Name;Acc:A0A3Q1M1A3]	14	1006401	1030711
ENSBTAG00000048774	protein_coding	ALKAL2	ALK and LTK ligand 2 [Source:VGNC Symbol;Acc:VGNC:106637]	8	112739125	112747654
ENSBTAG00000049125	protein_coding	GPIHBP1	glycosylphosphatidylinositol anchored high density lipoprotein binding protein 1 [Source:VGNC Symbol;Acc:VGNC:106756]	14	1348454	1350066
ENSBTAG00000049400	protein_coding	LY6L	lymphocyte antigen 6 family member L [Source:UniProtKB Gene Name;Acc:A0AAA9TXJ1]	14	1391662	1394328
ENSBTAG00000049772	protein_coding	GTF2F2	ral transcription factor IIF subunit 2 [Source:NCBI gene (formerly Entrezgene);Acc:509259]	13	44819864	44821085
ENSBTAG00000050112	protein_coding	SCRT1	scratch family transcriptional repressor 1 [Source:VGNC Symbol;Acc:VGNC:34369]	14	594550	599937
ENSBTAG00000050783	protein_coding	SNTG2	syntrophin gamma 2 [Source:VGNC Symbol;Acc:VGNC:106939]	8	112226684	112346315
ENSBTAG00000050986	protein_coding	PXDN	peroxidasin [Source:VGNC Symbol;Acc:VGNC:106885]	8	112102923	112167786
ENSBTAG00000051168	protein_coding	FAM110C	family with sequence similarity 110 member C [Source:UniProtKB Gene Name;Acc:A0A3Q1M6I9]	8	112918281	112970178
ENSBTAG00000051745	protein_coding	LZIC	leucine zipper and CTNNBIP1 domain containing [Source:VGNC Symbol;Acc:VGNC:106811]	16	43600263	43617940
ENSBTAG00000051897	protein_coding	NMNAT1	nicotinamide nucleotide adenylyltransferase 1 [Source:VGNC Symbol;Acc:VGNC:32132]	16	43570972	43600168
ENSBTAG00000054022	protein_coding	ZNF250	zinc finger protein 250 [Source:UniProtKB Gene Name;Acc:A0A3Q1LIU8]	14	241619	247679
ENSBTAG00000054126	protein_coding	CYP11B1	cytochrome P450, subfamily XI B, polypeptide 1 [Source:NCBI gene (formerly Entrezgene);Acc:282422]	14	1550747	1558425
ENSBTAG00000054239	protein_coding	KIF1B	kinesin family member 1B [Source:UniProtKB Gene Name;Acc:A0AAA9SN02]	16	43194234	43342514
ENSBTAG00000055050	protein_coding	TPO	thyroid peroxidase [Source:UniProtKB Gene Name;Acc:A0A3Q1MCC5]	8	112186243	112220290
ENSBTAG00000055204	protein_coding	JRK	Jrk helix-turn-helix protein [Source:VGNC Symbol;Acc:VGNC:106789]	14	1717990	1730704
ENSBTAG00000056305	protein_coding	ENSBTAG00000056305		13	43372149	43385528
ENSBTAG00000057706	protein_coding	TMEM18	transmembrane protein 18 [Source:UniProtKB Gene Name;Acc:A0AAA9TWS9]	8	112472794	112479340
ENSBTAG00000061239	protein_coding	TIGD5	tigger transposable element derived 5 [Source:UniProtKB Gene Name;Acc:A0AAA9RX55]	14	1104019	1126354
ENSBTAG00000062846	protein_coding	ENSBTAG00000062846		13	43896536	43920164
ENSBTAG00000065738	protein_coding	ENSBTAG00000065738		16	43564826	43593719
ENSBTAG00000065866	protein_coding	ENSBTAG00000065866		13	43479933	43490399
ENSBTAG00000066550	protein_coding	LY6K	lymphocyte antigen 6 family member K [Source:UniProtKB Gene Name;Acc:A0AAA9S364]	14	1612710	1619730
ENSBTAG00000067124	protein_coding	ZNF696	zinc finger protein 696 [Source:UniProtKB Gene Name;Acc:A0AAA9TY71]	14	1309170	1315447
ENSBTAG00000069534	protein_coding	ENSBTAG00000069534		13	43419397	43425846
ENSBTAG00000070836	protein_coding	CALML5	calmodulin like 5 [Source:NCBI gene (formerly Entrezgene);Acc:520404]	13	43143556	43144390
ENSBTAG00000071963	protein_coding	LYNX1	Ly6/neurotoxin 1 [Source:NCBI gene (formerly Entrezgene);Acc:516158]	14	1669497	1675352
ENSBTAG00000072882	protein_coding	GML	glycosylphosphatidylinositol anchored molecule like [Source:UniProtKB Gene Name;Acc:A0A3Q1MEM7]	14	1566634	1595164
ENSBTAG00000074179	protein_coding	AKR1C4	aldo-keto reductase family 1, member C4 (chlordecone reductase; 3-alpha hydroxysteroid dehydrogenase, type I; dihydrodiol dehydrogenase 4) [Source:NCBI gene (formerly Entrezgene);Acc:282138]	13	43578309	43626836
ENSBTAG00000076006	protein_coding	AKR1C4	aldo-keto reductase family 1 member C4 [Source:UniProtKB Gene Name;Acc:Q3ZBG2]	13	43393624	43408307
ENSBTAG00000076341	protein_coding	20ALPHA-HSD	placental and ovary 20alpha hydroxysteroid dehydrogenase protein [Source:NCBI gene (formerly Entrezgene);Acc:100139386]	13	43804270	43821591
ENSBTAG00000077044	protein_coding	GML	glycosylphosphatidylinositol anchored molecule like [Source:NCBI gene (formerly Entrezgene);Acc:767955]	14	1513837	1542041
ENSBTAG00000077622	protein_coding	ENSBTAG00000077622		13	43646403	43711489
ENSBTAG00000077715	protein_coding	ENSBTAG00000077715		13	43287966	43363639
