## Supplementary Table 12 for "Genomic Characterisation of the Irish Traditional BóRiabhach Cattle Breed"

### Sheet: Supplementary Table 12
Supplementary Table 12: Functional terms identified from the GSORA performed with g:COSt in g:Profiler using the smoothed CSS score gene set (177 genes)
Source	Term name	Term ID	Highlighted GO driver	g:SCC Padj.	log10Padj.	Term size	Query size	Intersection size	Effective domain size	Intersections
GO:MF	ketosteroid monooxygenase activity	GO:0047086	TRUE	5.93283e-11	10.2267	9	147	7	17796	ENSBTAG00000022570,ENSBTAG00000027419,ENSBTAG00000056305,ENSBTAG00000074179,ENSBTAG00000076006,ENSBTAG00000076341,ENSBTAG00000077622
GO:MF	aldose reductase (NADPH) activity	GO:0004032	FALSE	2.7509e-09	8.56053	13	147	7	17796	ENSBTAG00000022570,ENSBTAG00000027419,ENSBTAG00000056305,ENSBTAG00000074179,ENSBTAG00000076006,ENSBTAG00000076341,ENSBTAG00000077622
GO:MF	androsterone dehydrogenase [NAD(P)+] activity	GO:0047023	FALSE	4.30821e-08	7.3657	10	147	6	17796	ENSBTAG00000027419,ENSBTAG00000056305,ENSBTAG00000074179,ENSBTAG00000076006,ENSBTAG00000076341,ENSBTAG00000077622
GO:MF	bile acid binding	GO:0032052	TRUE	1.86996e-07	6.72817	12	147	6	17796	ENSBTAG00000027419,ENSBTAG00000056305,ENSBTAG00000074179,ENSBTAG00000076006,ENSBTAG00000076341,ENSBTAG00000077622
GO:MF	oxidoreductase activity	GO:0016491	FALSE	2.0364e-07	6.69114	675	147	25	17796	ENSBTAG00000001112,ENSBTAG00000002052,ENSBTAG00000004246,ENSBTAG00000004596,ENSBTAG00000013527,ENSBTAG00000016810,ENSBTAG00000019811,ENSBTAG00000020698,ENSBTAG00000022570,ENSBTAG00000022571,ENSBTAG00000027419,ENSBTAG00000034691,ENSBTAG00000037824,ENSBTAG00000038260,ENSBTAG00000050986,ENSBTAG00000054126,ENSBTAG00000055050,ENSBTAG00000056305,ENSBTAG00000065866,ENSBTAG00000069534,ENSBTAG00000074179,…
GO:MF	steroid dehydrogenase activity	GO:0016229	FALSE	2.24039e-06	5.64968	29	147	7	17796	ENSBTAG00000022570,ENSBTAG00000027419,ENSBTAG00000056305,ENSBTAG00000074179,ENSBTAG00000076006,ENSBTAG00000076341,ENSBTAG00000077622
GO:MF	oxidoreductase activity, acting on paired donors, with incorporation or reduction of molecular oxygen, NAD(P)H as one donor, and incorporation of one atom of oxygen	GO:0016709	FALSE	2.90215e-06	5.53728	30	147	7	17796	ENSBTAG00000022570,ENSBTAG00000027419,ENSBTAG00000056305,ENSBTAG00000074179,ENSBTAG00000076006,ENSBTAG00000076341,ENSBTAG00000077622
GO:MF	alcohol dehydrogenase (NADP+) activity	GO:0008106	FALSE	2.90215e-06	5.53728	30	147	7	17796	ENSBTAG00000022570,ENSBTAG00000027419,ENSBTAG00000056305,ENSBTAG00000074179,ENSBTAG00000076006,ENSBTAG00000076341,ENSBTAG00000077622
GO:MF	acetylcholine receptor regulator activity	GO:0030548	TRUE	1.17243e-05	4.93091	11	147	5	17796	ENSBTAG00000011939,ENSBTAG00000016209,ENSBTAG00000017040,ENSBTAG00000047022,ENSBTAG00000071963
GO:MF	neurotransmitter receptor regulator activity	GO:0099602	FALSE	1.17243e-05	4.93091	11	147	5	17796	ENSBTAG00000011939,ENSBTAG00000016209,ENSBTAG00000017040,ENSBTAG00000047022,ENSBTAG00000071963
GO:MF	steroid dehydrogenase activity, acting on the CH-OH group of donors, NAD or NADP as acceptor	GO:0033764	FALSE	1.89549e-05	4.72228	23	147	6	17796	ENSBTAG00000027419,ENSBTAG00000056305,ENSBTAG00000074179,ENSBTAG00000076006,ENSBTAG00000076341,ENSBTAG00000077622
GO:MF	oxidoreductase activity, acting on the CH-OH group of donors, NAD or NADP as acceptor	GO:0016616	FALSE	2.40122e-05	4.61957	113	147	10	17796	ENSBTAG00000004246,ENSBTAG00000013527,ENSBTAG00000022570,ENSBTAG00000027419,ENSBTAG00000034691,ENSBTAG00000056305,ENSBTAG00000074179,ENSBTAG00000076006,ENSBTAG00000076341,ENSBTAG00000077622
GO:MF	oxidoreductase activity, acting on paired donors, with incorporation or reduction of molecular oxygen	GO:0016705	FALSE	3.64911e-05	4.43781	187	147	12	17796	ENSBTAG00000002052,ENSBTAG00000004596,ENSBTAG00000022570,ENSBTAG00000027419,ENSBTAG00000037824,ENSBTAG00000054126,ENSBTAG00000055050,ENSBTAG00000056305,ENSBTAG00000074179,ENSBTAG00000076006,ENSBTAG00000076341,ENSBTAG00000077622
GO:MF	monooxygenase activity	GO:0004497	FALSE	3.94507e-05	4.40395	119	147	10	17796	ENSBTAG00000004596,ENSBTAG00000022570,ENSBTAG00000027419,ENSBTAG00000037824,ENSBTAG00000054126,ENSBTAG00000056305,ENSBTAG00000074179,ENSBTAG00000076006,ENSBTAG00000076341,ENSBTAG00000077622
GO:MF	oxidoreductase activity, acting on CH-OH group of donors	GO:0016614	FALSE	4.27361e-05	4.3692	120	147	10	17796	ENSBTAG00000004246,ENSBTAG00000013527,ENSBTAG00000022570,ENSBTAG00000027419,ENSBTAG00000034691,ENSBTAG00000056305,ENSBTAG00000074179,ENSBTAG00000076006,ENSBTAG00000076341,ENSBTAG00000077622
GO:MF	alcohol dehydrogenase [NAD(P)+] activity	GO:0018455	FALSE	5.8333e-05	4.23409	45	147	7	17796	ENSBTAG00000022570,ENSBTAG00000027419,ENSBTAG00000056305,ENSBTAG00000074179,ENSBTAG00000076006,ENSBTAG00000076341,ENSBTAG00000077622
GO:MF	monocarboxylic acid binding	GO:0033293	FALSE	0.000353383	3.45175	58	147	7	17796	ENSBTAG00000015574,ENSBTAG00000027419,ENSBTAG00000056305,ENSBTAG00000074179,ENSBTAG00000076006,ENSBTAG00000076341,ENSBTAG00000077622
GO:MF	steroid 11-beta-monooxygenase activity	GO:0004507	TRUE	0.000406074	3.39139	3	147	3	17796	ENSBTAG00000004596,ENSBTAG00000037824,ENSBTAG00000054126
GO:MF	corticosterone 18-monooxygenase activity	GO:0047783	FALSE	0.000406074	3.39139	3	147	3	17796	ENSBTAG00000004596,ENSBTAG00000037824,ENSBTAG00000054126
GO:MF	acetylcholine receptor binding	GO:0033130	TRUE	0.000663955	3.17786	10	147	4	17796	ENSBTAG00000011939,ENSBTAG00000017040,ENSBTAG00000047022,ENSBTAG00000071963
GO:MF	acetylcholine receptor inhibitor activity	GO:0030550	FALSE	0.00797454	2.09829	6	147	3	17796	ENSBTAG00000011939,ENSBTAG00000017040,ENSBTAG00000071963
GO:MF	oxidoreductase activity, acting on paired donors, with incorporation or reduction of molecular oxygen, reduced iron-sulfur protein as one donor, and incorporation of one atom of oxygen	GO:0016713	FALSE	0.00797454	2.09829	6	147	3	17796	ENSBTAG00000004596,ENSBTAG00000037824,ENSBTAG00000054126
GO:MF	carboxylic acid binding	GO:0031406	FALSE	0.0102257	1.99031	132	147	8	17796	ENSBTAG00000002052,ENSBTAG00000015574,ENSBTAG00000027419,ENSBTAG00000056305,ENSBTAG00000074179,ENSBTAG00000076006,ENSBTAG00000076341,ENSBTAG00000077622
GO:MF	organic acid binding	GO:0043177	FALSE	0.010805	1.96638	133	147	8	17796	ENSBTAG00000002052,ENSBTAG00000015574,ENSBTAG00000027419,ENSBTAG00000056305,ENSBTAG00000074179,ENSBTAG00000076006,ENSBTAG00000076341,ENSBTAG00000077622
GO:BP	tertiary alcohol metabolic process	GO:1902644	TRUE	2.01255e-13	12.6963	21	143	10	19034	ENSBTAG00000004246,ENSBTAG00000004596,ENSBTAG00000027419,ENSBTAG00000037824,ENSBTAG00000054126,ENSBTAG00000056305,ENSBTAG00000074179,ENSBTAG00000076006,ENSBTAG00000076341,ENSBTAG00000077622
GO:BP	C21-steroid hormone metabolic process	GO:0008207	FALSE	2.87706e-09	8.54105	33	143	9	19034	ENSBTAG00000004596,ENSBTAG00000027419,ENSBTAG00000037824,ENSBTAG00000054126,ENSBTAG00000056305,ENSBTAG00000074179,ENSBTAG00000076006,ENSBTAG00000076341,ENSBTAG00000077622
GO:BP	primary alcohol metabolic process	GO:0034308	FALSE	8.76204e-09	8.05739	72	143	11	19034	ENSBTAG00000004246,ENSBTAG00000004596,ENSBTAG00000026356,ENSBTAG00000027419,ENSBTAG00000037824,ENSBTAG00000054126,ENSBTAG00000056305,ENSBTAG00000074179,ENSBTAG00000076006,ENSBTAG00000076341,ENSBTAG00000077622
GO:BP	polyketide metabolic process	GO:0030638	FALSE	1.96215e-08	7.70727	9	143	6	19034	ENSBTAG00000027419,ENSBTAG00000056305,ENSBTAG00000074179,ENSBTAG00000076006,ENSBTAG00000076341,ENSBTAG00000077622
GO:BP	doxorubicin metabolic process	GO:0044598	FALSE	1.96215e-08	7.70727	9	143	6	19034	ENSBTAG00000027419,ENSBTAG00000056305,ENSBTAG00000074179,ENSBTAG00000076006,ENSBTAG00000076341,ENSBTAG00000077622
GO:BP	daunorubicin metabolic process	GO:0044597	FALSE	1.96215e-08	7.70727	9	143	6	19034	ENSBTAG00000027419,ENSBTAG00000056305,ENSBTAG00000074179,ENSBTAG00000076006,ENSBTAG00000076341,ENSBTAG00000077622
GO:BP	glycoside metabolic process	GO:0016137	FALSE	3.9104e-07	6.40778	13	143	6	19034	ENSBTAG00000027419,ENSBTAG00000056305,ENSBTAG00000074179,ENSBTAG00000076006,ENSBTAG00000076341,ENSBTAG00000077622
GO:BP	olefinic compound metabolic process	GO:0120254	FALSE	5.85138e-07	6.23274	105	143	11	19034	ENSBTAG00000004246,ENSBTAG00000004596,ENSBTAG00000026356,ENSBTAG00000027419,ENSBTAG00000037824,ENSBTAG00000054126,ENSBTAG00000056305,ENSBTAG00000074179,ENSBTAG00000076006,ENSBTAG00000076341,ENSBTAG00000077622
GO:BP	progesterone metabolic process	GO:0042448	FALSE	4.1015e-06	5.38706	18	143	6	19034	ENSBTAG00000027419,ENSBTAG00000056305,ENSBTAG00000074179,ENSBTAG00000076006,ENSBTAG00000076341,ENSBTAG00000077622
GO:BP	prostaglandin metabolic process	GO:0006693	TRUE	1.19249e-05	4.92355	36	143	7	19034	ENSBTAG00000022570,ENSBTAG00000027419,ENSBTAG00000056305,ENSBTAG00000074179,ENSBTAG00000076006,ENSBTAG00000076341,ENSBTAG00000077622
GO:BP	prostanoid metabolic process	GO:0006692	FALSE	1.46155e-05	4.83518	37	143	7	19034	ENSBTAG00000022570,ENSBTAG00000027419,ENSBTAG00000056305,ENSBTAG00000074179,ENSBTAG00000076006,ENSBTAG00000076341,ENSBTAG00000077622
GO:BP	ketone metabolic process	GO:0042180	FALSE	1.47827e-05	4.83025	142	143	11	19034	ENSBTAG00000004246,ENSBTAG00000004596,ENSBTAG00000014014,ENSBTAG00000027419,ENSBTAG00000037824,ENSBTAG00000054126,ENSBTAG00000056305,ENSBTAG00000074179,ENSBTAG00000076006,ENSBTAG00000076341,ENSBTAG00000077622
GO:BP	hormone metabolic process	GO:0042445	FALSE	1.68725e-05	4.77282	180	143	12	19034	ENSBTAG00000004246,ENSBTAG00000004596,ENSBTAG00000026356,ENSBTAG00000027419,ENSBTAG00000037824,ENSBTAG00000054126,ENSBTAG00000055050,ENSBTAG00000056305,ENSBTAG00000074179,ENSBTAG00000076006,ENSBTAG00000076341,ENSBTAG00000077622
GO:BP	secondary metabolic process	GO:0019748	FALSE	0.000740264	3.13061	40	143	6	19034	ENSBTAG00000027419,ENSBTAG00000056305,ENSBTAG00000074179,ENSBTAG00000076006,ENSBTAG00000076341,ENSBTAG00000077622
GO:BP	icosanoid metabolic process	GO:0006690	FALSE	0.00074477	3.12798	64	143	7	19034	ENSBTAG00000022570,ENSBTAG00000027419,ENSBTAG00000056305,ENSBTAG00000074179,ENSBTAG00000076006,ENSBTAG00000076341,ENSBTAG00000077622
GO:BP	steroid metabolic process	GO:0008202	FALSE	0.00146273	2.83483	223	143	11	19034	ENSBTAG00000004246,ENSBTAG00000004596,ENSBTAG00000022570,ENSBTAG00000027419,ENSBTAG00000037824,ENSBTAG00000054126,ENSBTAG00000056305,ENSBTAG00000074179,ENSBTAG00000076006,ENSBTAG00000076341,ENSBTAG00000077622
GO:BP	small molecule metabolic process	GO:0044281	FALSE	0.00181668	2.74072	1301	143	27	19034	ENSBTAG00000000857,ENSBTAG00000002683,ENSBTAG00000004246,ENSBTAG00000004596,ENSBTAG00000006709,ENSBTAG00000007835,ENSBTAG00000013411,ENSBTAG00000013527,ENSBTAG00000014014,ENSBTAG00000014642,ENSBTAG00000016810,ENSBTAG00000020698,ENSBTAG00000021739,ENSBTAG00000022570,ENSBTAG00000026356,ENSBTAG00000027419,ENSBTAG00000034691,ENSBTAG00000037824,ENSBTAG00000050986,ENSBTAG00000051897,ENSBTAG00000054126,…
GO:BP	unsaturated fatty acid metabolic process	GO:0033559	FALSE	0.00184653	2.73364	73	143	7	19034	ENSBTAG00000022570,ENSBTAG00000027419,ENSBTAG00000056305,ENSBTAG00000074179,ENSBTAG00000076006,ENSBTAG00000076341,ENSBTAG00000077622
GO:BP	cortisol metabolic process	GO:0034650	FALSE	0.00212196	2.67326	12	143	4	19034	ENSBTAG00000004246,ENSBTAG00000004596,ENSBTAG00000037824,ENSBTAG00000054126
GO:BP	primary alcohol biosynthetic process	GO:0034309	FALSE	0.00212196	2.67326	12	143	4	19034	ENSBTAG00000004246,ENSBTAG00000004596,ENSBTAG00000037824,ENSBTAG00000054126
GO:BP	alcohol metabolic process	GO:0006066	FALSE	0.0044492	2.35172	250	143	11	19034	ENSBTAG00000004246,ENSBTAG00000004596,ENSBTAG00000026356,ENSBTAG00000027419,ENSBTAG00000037824,ENSBTAG00000054126,ENSBTAG00000056305,ENSBTAG00000074179,ENSBTAG00000076006,ENSBTAG00000076341,ENSBTAG00000077622
GO:BP	regulation of hormone levels	GO:0010817	FALSE	0.0076601	2.11577	375	143	13	19034	ENSBTAG00000004246,ENSBTAG00000004596,ENSBTAG00000026344,ENSBTAG00000026356,ENSBTAG00000027419,ENSBTAG00000037824,ENSBTAG00000054126,ENSBTAG00000055050,ENSBTAG00000056305,ENSBTAG00000074179,ENSBTAG00000076006,ENSBTAG00000076341,ENSBTAG00000077622
GO:BP	ketone biosynthetic process	GO:0042181	FALSE	0.0117861	1.92863	37	143	5	19034	ENSBTAG00000004246,ENSBTAG00000004596,ENSBTAG00000014014,ENSBTAG00000037824,ENSBTAG00000054126
GO:BP	glucocorticoid biosynthetic process	GO:0006704	FALSE	0.0126653	1.89739	18	143	4	19034	ENSBTAG00000004246,ENSBTAG00000004596,ENSBTAG00000037824,ENSBTAG00000054126
GO:BP	olefinic compound biosynthetic process	GO:0120255	FALSE	0.0198204	1.70289	20	143	4	19034	ENSBTAG00000004246,ENSBTAG00000004596,ENSBTAG00000037824,ENSBTAG00000054126
GO:BP	glucocorticoid metabolic process	GO:0008211	FALSE	0.0355957	1.4486	23	143	4	19034	ENSBTAG00000004246,ENSBTAG00000004596,ENSBTAG00000037824,ENSBTAG00000054126
GO:BP	hormone biosynthetic process	GO:0042446	FALSE	0.0479597	1.31912	49	143	5	19034	ENSBTAG00000004246,ENSBTAG00000004596,ENSBTAG00000037824,ENSBTAG00000054126,ENSBTAG00000055050
GO:BP	aldosterone biosynthetic process	GO:0032342	FALSE	0.0496235	1.30431	9	143	3	19034	ENSBTAG00000004596,ENSBTAG00000037824,ENSBTAG00000054126
GO:BP	mineralocorticoid biosynthetic process	GO:0006705	FALSE	0.0496235	1.30431	9	143	3	19034	ENSBTAG00000004596,ENSBTAG00000037824,ENSBTAG00000054126
GO:CC	SCF ubiquitin ligase complex	GO:0019005	TRUE	0.0186174	1.73008	55	156	5	20134	ENSBTAG00000000856,ENSBTAG00000007223,ENSBTAG00000014777,ENSBTAG00000024539,ENSBTAG00000032617
KEGG	Folate biosynthesis	KEGG:00790	FALSE	0.000121017	3.91715	27	62	5	8246	ENSBTAG00000022571,ENSBTAG00000027419,ENSBTAG00000074179,ENSBTAG00000076341,ENSBTAG00000077622
KEGG	Steroid hormone biosynthesis	KEGG:00140	FALSE	0.00047415	3.32408	61	62	6	8246	ENSBTAG00000022571,ENSBTAG00000027419,ENSBTAG00000054126,ENSBTAG00000074179,ENSBTAG00000076341,ENSBTAG00000077622
KEGG	Metabolic pathways	KEGG:01100	FALSE	0.00237009	2.62524	1285	62	23	8246	ENSBTAG00000000065,ENSBTAG00000001112,ENSBTAG00000002052,ENSBTAG00000002683,ENSBTAG00000005304,ENSBTAG00000007835,ENSBTAG00000009515,ENSBTAG00000012232,ENSBTAG00000013411,ENSBTAG00000014642,ENSBTAG00000016810,ENSBTAG00000017281,ENSBTAG00000018984,ENSBTAG00000020698,ENSBTAG00000022571,ENSBTAG00000026356,ENSBTAG00000027419,ENSBTAG00000051897,ENSBTAG00000054126,ENSBTAG00000055050,ENSBTAG00000074179,…
KEGG	Ovarian steroidogenesis	KEGG:04913	FALSE	0.00370276	2.43147	53	62	5	8246	ENSBTAG00000022571,ENSBTAG00000027419,ENSBTAG00000074179,ENSBTAG00000076341,ENSBTAG00000077622
KEGG	Arachidonic acid metabolism	KEGG:00590	FALSE	0.0106995	1.97063	66	62	5	8246	ENSBTAG00000022571,ENSBTAG00000027419,ENSBTAG00000074179,ENSBTAG00000076341,ENSBTAG00000077622
KEGG	Chemical carcinogenesis - reactive oxygen species	KEGG:05208	FALSE	0.0334976	1.47499	182	62	7	8246	ENSBTAG00000012232,ENSBTAG00000018984,ENSBTAG00000022571,ENSBTAG00000027419,ENSBTAG00000074179,ENSBTAG00000076341,ENSBTAG00000077622
KEGG	HIF-1 signaling pathway	KEGG:04066	FALSE	0.0392046	1.40666	87	62	5	8246	ENSBTAG00000002683,ENSBTAG00000006709,ENSBTAG00000013411,ENSBTAG00000015325,ENSBTAG00000018984
REAC	Synthesis of bile acids and bile salts via 24-hydroxycholesterol	REAC:R-BTA-193775	FALSE	2.63101e-08	7.57988	15	78	7	7084	ENSBTAG00000022570,ENSBTAG00000027419,ENSBTAG00000056305,ENSBTAG00000074179,ENSBTAG00000076006,ENSBTAG00000076341,ENSBTAG00000077622
REAC	Synthesis of Prostaglandins (PG) and Thromboxanes (TX)	REAC:R-BTA-2162123	FALSE	4.6363e-08	7.33383	16	78	7	7084	ENSBTAG00000022570,ENSBTAG00000027419,ENSBTAG00000056305,ENSBTAG00000074179,ENSBTAG00000076006,ENSBTAG00000076341,ENSBTAG00000077622
REAC	Synthesis of bile acids and bile salts via 27-hydroxycholesterol	REAC:R-BTA-193807	FALSE	4.6363e-08	7.33383	16	78	7	7084	ENSBTAG00000022570,ENSBTAG00000027419,ENSBTAG00000056305,ENSBTAG00000074179,ENSBTAG00000076006,ENSBTAG00000076341,ENSBTAG00000077622
REAC	Metabolism of fat-soluble vitamins	REAC:R-BTA-6806667	FALSE	1.15034e-07	6.93917	41	78	9	7084	ENSBTAG00000014014,ENSBTAG00000022570,ENSBTAG00000027419,ENSBTAG00000049125,ENSBTAG00000056305,ENSBTAG00000074179,ENSBTAG00000076006,ENSBTAG00000076341,ENSBTAG00000077622
REAC	Prednisone ADME	REAC:R-BTA-9757110	FALSE	1.98878e-07	6.70141	19	78	7	7084	ENSBTAG00000022570,ENSBTAG00000027419,ENSBTAG00000056305,ENSBTAG00000074179,ENSBTAG00000076006,ENSBTAG00000076341,ENSBTAG00000077622
REAC	Synthesis of bile acids and bile salts via 7alpha-hydroxycholesterol	REAC:R-BTA-193368	FALSE	1.30715e-06	5.88368	24	78	7	7084	ENSBTAG00000022570,ENSBTAG00000027419,ENSBTAG00000056305,ENSBTAG00000074179,ENSBTAG00000076006,ENSBTAG00000076341,ENSBTAG00000077622
REAC	Retinoid metabolism and transport	REAC:R-BTA-975634	FALSE	1.65142e-06	5.78214	38	78	8	7084	ENSBTAG00000022570,ENSBTAG00000027419,ENSBTAG00000049125,ENSBTAG00000056305,ENSBTAG00000074179,ENSBTAG00000076006,ENSBTAG00000076341,ENSBTAG00000077622
REAC	Metabolism of vitamins and cofactors	REAC:R-BTA-196854	FALSE	1.86746e-06	5.72875	149	78	13	7084	ENSBTAG00000000857,ENSBTAG00000009677,ENSBTAG00000014014,ENSBTAG00000020698,ENSBTAG00000022570,ENSBTAG00000027419,ENSBTAG00000049125,ENSBTAG00000051897,ENSBTAG00000056305,ENSBTAG00000074179,ENSBTAG00000076006,ENSBTAG00000076341,ENSBTAG00000077622
REAC	RA biosynthesis pathway	REAC:R-BTA-5365859	FALSE	3.26634e-06	5.48594	27	78	7	7084	ENSBTAG00000022570,ENSBTAG00000027419,ENSBTAG00000056305,ENSBTAG00000074179,ENSBTAG00000076006,ENSBTAG00000076341,ENSBTAG00000077622
REAC	Synthesis of bile acids and bile salts	REAC:R-BTA-192105	FALSE	9.33701e-06	5.02979	31	78	7	7084	ENSBTAG00000022570,ENSBTAG00000027419,ENSBTAG00000056305,ENSBTAG00000074179,ENSBTAG00000076006,ENSBTAG00000076341,ENSBTAG00000077622
REAC	Metabolism of steroids	REAC:R-BTA-8957322	FALSE	4.42012e-05	4.35457	103	78	10	7084	ENSBTAG00000004596,ENSBTAG00000022570,ENSBTAG00000027419,ENSBTAG00000037824,ENSBTAG00000054126,ENSBTAG00000056305,ENSBTAG00000074179,ENSBTAG00000076006,ENSBTAG00000076341,ENSBTAG00000077622
REAC	Bile acid and bile salt metabolism	REAC:R-BTA-194068	FALSE	6.11514e-05	4.21359	40	78	7	7084	ENSBTAG00000022570,ENSBTAG00000027419,ENSBTAG00000056305,ENSBTAG00000074179,ENSBTAG00000076006,ENSBTAG00000076341,ENSBTAG00000077622
REAC	Signaling by Retinoic Acid	REAC:R-BTA-5362517	FALSE	7.30944e-05	4.13612	41	78	7	7084	ENSBTAG00000022570,ENSBTAG00000027419,ENSBTAG00000056305,ENSBTAG00000074179,ENSBTAG00000076006,ENSBTAG00000076341,ENSBTAG00000077622
REAC	Arachidonate metabolism	REAC:R-BTA-2142753	FALSE	0.000193947	3.71232	47	78	7	7084	ENSBTAG00000022570,ENSBTAG00000027419,ENSBTAG00000056305,ENSBTAG00000074179,ENSBTAG00000076006,ENSBTAG00000076341,ENSBTAG00000077622
REAC	Visual phototransduction	REAC:R-BTA-2187338	FALSE	0.000675362	3.17046	80	78	8	7084	ENSBTAG00000022570,ENSBTAG00000027419,ENSBTAG00000049125,ENSBTAG00000056305,ENSBTAG00000074179,ENSBTAG00000076006,ENSBTAG00000076341,ENSBTAG00000077622
REAC	Drug ADME	REAC:R-BTA-9748784	FALSE	0.00732606	2.13513	80	78	7	7084	ENSBTAG00000022570,ENSBTAG00000027419,ENSBTAG00000056305,ENSBTAG00000074179,ENSBTAG00000076006,ENSBTAG00000076341,ENSBTAG00000077622
REAC	Post-translational modification: synthesis of GPI-anchored proteins	REAC:R-BTA-163125	FALSE	0.0408865	1.38842	73	78	6	7084	ENSBTAG00000011939,ENSBTAG00000016210,ENSBTAG00000017040,ENSBTAG00000034498,ENSBTAG00000047022,ENSBTAG00000049125
REAC	Glucocorticoid biosynthesis	REAC:R-BTA-194002	FALSE	0.042878	1.36777	10	78	3	7084	ENSBTAG00000004596,ENSBTAG00000037824,ENSBTAG00000054126
REAC	Sensory Perception	REAC:R-BTA-9709957	FALSE	0.0430174	1.36636	141	78	8	7084	ENSBTAG00000022570,ENSBTAG00000027419,ENSBTAG00000049125,ENSBTAG00000056305,ENSBTAG00000074179,ENSBTAG00000076006,ENSBTAG00000076341,ENSBTAG00000077622
