## Supplementary Table 13 for "Genomic Characterisation of the Irish Traditional BóRiabhach Cattle Breed"

### Sheet: Supplementary Table 13
Supplementary Table 13: Functional terms identified from the GSORA performed with g:COSt in g:Profiler using the unsmoothed CSS score gene set (324 genes)
Source	Term name	Term ID	Highlighted GO driver	g:SCC Padj.	log10Padj.	Term size	Query size	Intersection size	Effective domain size	Intersections
GO:MF	ketosteroid monooxygenase activity	GO:0047086	TRUE	1.76743e-09	8.75266	9	257	7	17796	ENSBTAG00000022570,ENSBTAG00000027419,ENSBTAG00000056305,ENSBTAG00000074179,ENSBTAG00000076006,ENSBTAG00000076341,ENSBTAG00000077622
GO:MF	aldose reductase (NADPH) activity	GO:0004032	FALSE	8.01815e-08	7.09593	13	257	7	17796	ENSBTAG00000022570,ENSBTAG00000027419,ENSBTAG00000056305,ENSBTAG00000074179,ENSBTAG00000076006,ENSBTAG00000076341,ENSBTAG00000077622
GO:MF	androsterone dehydrogenase [NAD(P)+] activity	GO:0047023	FALSE	7.13473e-07	6.14662	10	257	6	17796	ENSBTAG00000027419,ENSBTAG00000056305,ENSBTAG00000074179,ENSBTAG00000076006,ENSBTAG00000076341,ENSBTAG00000077622
GO:MF	bile acid binding	GO:0032052	TRUE	3.06388e-06	5.51373	12	257	6	17796	ENSBTAG00000027419,ENSBTAG00000056305,ENSBTAG00000074179,ENSBTAG00000076006,ENSBTAG00000076341,ENSBTAG00000077622
GO:MF	acetylcholine receptor binding	GO:0033130	TRUE	5.98026e-05	4.22328	10	257	5	17796	ENSBTAG00000009307,ENSBTAG00000011939,ENSBTAG00000017040,ENSBTAG00000047022,ENSBTAG00000071963
GO:MF	steroid dehydrogenase activity	GO:0016229	FALSE	5.98546e-05	4.2229	29	257	7	17796	ENSBTAG00000022570,ENSBTAG00000027419,ENSBTAG00000056305,ENSBTAG00000074179,ENSBTAG00000076006,ENSBTAG00000076341,ENSBTAG00000077622
GO:MF	oxidoreductase activity, acting on paired donors, with incorporation or reduction of molecular oxygen, NAD(P)H as one donor, and incorporation of one atom of oxygen	GO:0016709	FALSE	7.71144e-05	4.11286	30	257	7	17796	ENSBTAG00000022570,ENSBTAG00000027419,ENSBTAG00000056305,ENSBTAG00000074179,ENSBTAG00000076006,ENSBTAG00000076341,ENSBTAG00000077622
GO:MF	alcohol dehydrogenase (NADP+) activity	GO:0008106	FALSE	7.71144e-05	4.11286	30	257	7	17796	ENSBTAG00000022570,ENSBTAG00000027419,ENSBTAG00000056305,ENSBTAG00000074179,ENSBTAG00000076006,ENSBTAG00000076341,ENSBTAG00000077622
GO:MF	acetylcholine receptor regulator activity	GO:0030548	TRUE	0.000108346	3.96519	11	257	5	17796	ENSBTAG00000011939,ENSBTAG00000016209,ENSBTAG00000017040,ENSBTAG00000047022,ENSBTAG00000071963
GO:MF	neurotransmitter receptor regulator activity	GO:0099602	FALSE	0.000108346	3.96519	11	257	5	17796	ENSBTAG00000011939,ENSBTAG00000016209,ENSBTAG00000017040,ENSBTAG00000047022,ENSBTAG00000071963
GO:MF	steroid dehydrogenase activity, acting on the CH-OH group of donors, NAD or NADP as acceptor	GO:0033764	FALSE	0.000292889	3.5333	23	257	6	17796	ENSBTAG00000027419,ENSBTAG00000056305,ENSBTAG00000074179,ENSBTAG00000076006,ENSBTAG00000076341,ENSBTAG00000077622
GO:MF	oxidoreductase activity, acting on the CH-OH group of donors, NAD or NADP as acceptor	GO:0016616	FALSE	0.000304143	3.51692	113	257	11	17796	ENSBTAG00000001727,ENSBTAG00000004246,ENSBTAG00000013527,ENSBTAG00000022570,ENSBTAG00000027419,ENSBTAG00000034691,ENSBTAG00000056305,ENSBTAG00000074179,ENSBTAG00000076006,ENSBTAG00000076341,ENSBTAG00000077622
GO:MF	oxidoreductase activity, acting on CH-OH group of donors	GO:0016614	FALSE	0.000555569	3.25526	120	257	11	17796	ENSBTAG00000001727,ENSBTAG00000004246,ENSBTAG00000013527,ENSBTAG00000022570,ENSBTAG00000027419,ENSBTAG00000034691,ENSBTAG00000056305,ENSBTAG00000074179,ENSBTAG00000076006,ENSBTAG00000076341,ENSBTAG00000077622
GO:MF	corticosterone 18-monooxygenase activity	GO:0047783	FALSE	0.00124053	2.90639	3	257	3	17796	ENSBTAG00000004596,ENSBTAG00000037824,ENSBTAG00000054126
GO:MF	steroid 11-beta-monooxygenase activity	GO:0004507	TRUE	0.00124053	2.90639	3	257	3	17796	ENSBTAG00000004596,ENSBTAG00000037824,ENSBTAG00000054126
GO:MF	alcohol dehydrogenase [NAD(P)+] activity	GO:0018455	FALSE	0.00142901	2.84497	45	257	7	17796	ENSBTAG00000022570,ENSBTAG00000027419,ENSBTAG00000056305,ENSBTAG00000074179,ENSBTAG00000076006,ENSBTAG00000076341,ENSBTAG00000077622
GO:MF	oxidoreductase activity	GO:0016491	FALSE	0.00232016	2.63448	675	257	26	17796	ENSBTAG00000000291,ENSBTAG00000001727,ENSBTAG00000002078,ENSBTAG00000004246,ENSBTAG00000004596,ENSBTAG00000006029,ENSBTAG00000012414,ENSBTAG00000013527,ENSBTAG00000016810,ENSBTAG00000017382,ENSBTAG00000022570,ENSBTAG00000022571,ENSBTAG00000027419,ENSBTAG00000034691,ENSBTAG00000037824,ENSBTAG00000038260,ENSBTAG00000046172,ENSBTAG00000054126,ENSBTAG00000056305,ENSBTAG00000065866,ENSBTAG00000069534,…
GO:MF	monooxygenase activity	GO:0004497	FALSE	0.00369441	2.43245	119	257	10	17796	ENSBTAG00000004596,ENSBTAG00000022570,ENSBTAG00000027419,ENSBTAG00000037824,ENSBTAG00000054126,ENSBTAG00000056305,ENSBTAG00000074179,ENSBTAG00000076006,ENSBTAG00000076341,ENSBTAG00000077622
GO:MF	oxidoreductase activity, acting on paired donors, with incorporation or reduction of molecular oxygen	GO:0016705	FALSE	0.00756629	2.12112	187	257	12	17796	ENSBTAG00000002078,ENSBTAG00000004596,ENSBTAG00000017382,ENSBTAG00000022570,ENSBTAG00000027419,ENSBTAG00000037824,ENSBTAG00000054126,ENSBTAG00000056305,ENSBTAG00000074179,ENSBTAG00000076006,ENSBTAG00000076341,ENSBTAG00000077622
GO:MF	monocarboxylic acid binding	GO:0033293	FALSE	0.00807053	2.0931	58	257	7	17796	ENSBTAG00000015574,ENSBTAG00000027419,ENSBTAG00000056305,ENSBTAG00000074179,ENSBTAG00000076006,ENSBTAG00000076341,ENSBTAG00000077622
GO:MF	acetylcholine receptor inhibitor activity	GO:0030550	FALSE	0.0240228	1.61938	6	257	3	17796	ENSBTAG00000011939,ENSBTAG00000017040,ENSBTAG00000071963
GO:MF	oxidoreductase activity, acting on paired donors, with incorporation or reduction of molecular oxygen, reduced iron-sulfur protein as one donor, and incorporation of one atom of oxygen	GO:0016713	FALSE	0.0240228	1.61938	6	257	3	17796	ENSBTAG00000004596,ENSBTAG00000037824,ENSBTAG00000054126
GO:BP	tertiary alcohol metabolic process	GO:1902644	TRUE	6.87942e-11	10.1624	21	251	10	19034	ENSBTAG00000004246,ENSBTAG00000004596,ENSBTAG00000027419,ENSBTAG00000037824,ENSBTAG00000054126,ENSBTAG00000056305,ENSBTAG00000074179,ENSBTAG00000076006,ENSBTAG00000076341,ENSBTAG00000077622
GO:BP	C21-steroid hormone metabolic process	GO:0008207	FALSE	5.09638e-07	6.29274	33	251	9	19034	ENSBTAG00000004596,ENSBTAG00000027419,ENSBTAG00000037824,ENSBTAG00000054126,ENSBTAG00000056305,ENSBTAG00000074179,ENSBTAG00000076006,ENSBTAG00000076341,ENSBTAG00000077622
GO:BP	polyketide metabolic process	GO:0030638	FALSE	6.71012e-07	6.17327	9	251	6	19034	ENSBTAG00000027419,ENSBTAG00000056305,ENSBTAG00000074179,ENSBTAG00000076006,ENSBTAG00000076341,ENSBTAG00000077622
GO:BP	daunorubicin metabolic process	GO:0044597	FALSE	6.71012e-07	6.17327	9	251	6	19034	ENSBTAG00000027419,ENSBTAG00000056305,ENSBTAG00000074179,ENSBTAG00000076006,ENSBTAG00000076341,ENSBTAG00000077622
GO:BP	doxorubicin metabolic process	GO:0044598	FALSE	6.71012e-07	6.17327	9	251	6	19034	ENSBTAG00000027419,ENSBTAG00000056305,ENSBTAG00000074179,ENSBTAG00000076006,ENSBTAG00000076341,ENSBTAG00000077622
GO:BP	primary alcohol metabolic process	GO:0034308	FALSE	4.17516e-06	5.37933	72	251	11	19034	ENSBTAG00000004246,ENSBTAG00000004596,ENSBTAG00000026356,ENSBTAG00000027419,ENSBTAG00000037824,ENSBTAG00000054126,ENSBTAG00000056305,ENSBTAG00000074179,ENSBTAG00000076006,ENSBTAG00000076341,ENSBTAG00000077622
GO:BP	glycoside metabolic process	GO:0016137	FALSE	1.31131e-05	4.88229	13	251	6	19034	ENSBTAG00000027419,ENSBTAG00000056305,ENSBTAG00000074179,ENSBTAG00000076006,ENSBTAG00000076341,ENSBTAG00000077622
GO:BP	prostaglandin metabolic process	GO:0006693	TRUE	2.99859e-05	4.52308	36	251	8	19034	ENSBTAG00000001727,ENSBTAG00000022570,ENSBTAG00000027419,ENSBTAG00000056305,ENSBTAG00000074179,ENSBTAG00000076006,ENSBTAG00000076341,ENSBTAG00000077622
GO:BP	prostanoid metabolic process	GO:0006692	FALSE	3.78247e-05	4.42222	37	251	8	19034	ENSBTAG00000001727,ENSBTAG00000022570,ENSBTAG00000027419,ENSBTAG00000056305,ENSBTAG00000074179,ENSBTAG00000076006,ENSBTAG00000076341,ENSBTAG00000077622
GO:BP	progesterone metabolic process	GO:0042448	FALSE	0.000134216	3.8722	18	251	6	19034	ENSBTAG00000027419,ENSBTAG00000056305,ENSBTAG00000074179,ENSBTAG00000076006,ENSBTAG00000076341,ENSBTAG00000077622
GO:BP	olefinic compound metabolic process	GO:0120254	FALSE	0.000234739	3.62941	105	251	11	19034	ENSBTAG00000004246,ENSBTAG00000004596,ENSBTAG00000026356,ENSBTAG00000027419,ENSBTAG00000037824,ENSBTAG00000054126,ENSBTAG00000056305,ENSBTAG00000074179,ENSBTAG00000076006,ENSBTAG00000076341,ENSBTAG00000077622
GO:BP	unsaturated fatty acid metabolic process	GO:0033559	FALSE	0.000810616	3.09118	73	251	9	19034	ENSBTAG00000001727,ENSBTAG00000016899,ENSBTAG00000022570,ENSBTAG00000027419,ENSBTAG00000056305,ENSBTAG00000074179,ENSBTAG00000076006,ENSBTAG00000076341,ENSBTAG00000077622
GO:BP	small molecule metabolic process	GO:0044281	FALSE	0.00202514	2.69355	1301	251	39	19034	ENSBTAG00000000857,ENSBTAG00000001727,ENSBTAG00000002479,ENSBTAG00000002683,ENSBTAG00000003994,ENSBTAG00000004059,ENSBTAG00000004246,ENSBTAG00000004596,ENSBTAG00000005583,ENSBTAG00000006029,ENSBTAG00000007690,ENSBTAG00000007835,ENSBTAG00000009520,ENSBTAG00000012377,ENSBTAG00000012982,ENSBTAG00000013527,ENSBTAG00000014014,ENSBTAG00000014642,ENSBTAG00000016810,ENSBTAG00000016899,ENSBTAG00000017071,…
GO:BP	steroid metabolic process	GO:0008202	FALSE	0.00275265	2.56025	223	251	14	19034	ENSBTAG00000004059,ENSBTAG00000004246,ENSBTAG00000004596,ENSBTAG00000018235,ENSBTAG00000022570,ENSBTAG00000027419,ENSBTAG00000037824,ENSBTAG00000044146,ENSBTAG00000054126,ENSBTAG00000056305,ENSBTAG00000074179,ENSBTAG00000076006,ENSBTAG00000076341,ENSBTAG00000077622
GO:BP	icosanoid metabolic process	GO:0006690	FALSE	0.00319023	2.49618	64	251	8	19034	ENSBTAG00000001727,ENSBTAG00000022570,ENSBTAG00000027419,ENSBTAG00000056305,ENSBTAG00000074179,ENSBTAG00000076006,ENSBTAG00000076341,ENSBTAG00000077622
GO:BP	ketone metabolic process	GO:0042180	FALSE	0.0048932	2.31041	142	251	11	19034	ENSBTAG00000004246,ENSBTAG00000004596,ENSBTAG00000014014,ENSBTAG00000027419,ENSBTAG00000037824,ENSBTAG00000054126,ENSBTAG00000056305,ENSBTAG00000074179,ENSBTAG00000076006,ENSBTAG00000076341,ENSBTAG00000077622
GO:BP	hormone metabolic process	GO:0042445	FALSE	0.00832032	2.07986	180	251	12	19034	ENSBTAG00000004246,ENSBTAG00000004596,ENSBTAG00000008101,ENSBTAG00000026356,ENSBTAG00000027419,ENSBTAG00000037824,ENSBTAG00000054126,ENSBTAG00000056305,ENSBTAG00000074179,ENSBTAG00000076006,ENSBTAG00000076341,ENSBTAG00000077622
GO:BP	secondary metabolic process	GO:0019748	FALSE	0.0217625	1.66229	40	251	6	19034	ENSBTAG00000027419,ENSBTAG00000056305,ENSBTAG00000074179,ENSBTAG00000076006,ENSBTAG00000076341,ENSBTAG00000077622
GO:BP	primary alcohol biosynthetic process	GO:0034309	FALSE	0.0224141	1.64948	12	251	4	19034	ENSBTAG00000004246,ENSBTAG00000004596,ENSBTAG00000037824,ENSBTAG00000054126
GO:BP	cortisol metabolic process	GO:0034650	FALSE	0.0224141	1.64948	12	251	4	19034	ENSBTAG00000004246,ENSBTAG00000004596,ENSBTAG00000037824,ENSBTAG00000054126
GO:BP	alcohol metabolic process	GO:0006066	FALSE	0.0488944	1.31074	250	251	13	19034	ENSBTAG00000004059,ENSBTAG00000004246,ENSBTAG00000004596,ENSBTAG00000026356,ENSBTAG00000027419,ENSBTAG00000037824,ENSBTAG00000044146,ENSBTAG00000054126,ENSBTAG00000056305,ENSBTAG00000074179,ENSBTAG00000076006,ENSBTAG00000076341,ENSBTAG00000077622
KEGG	Folate biosynthesis	KEGG:00790	FALSE	0.0018309	2.73734	27	106	5	8246	ENSBTAG00000022571,ENSBTAG00000027419,ENSBTAG00000074179,ENSBTAG00000076341,ENSBTAG00000077622
KEGG	Ovarian steroidogenesis	KEGG:04913	FALSE	0.00489703	2.31007	53	106	6	8246	ENSBTAG00000009520,ENSBTAG00000022571,ENSBTAG00000027419,ENSBTAG00000074179,ENSBTAG00000076341,ENSBTAG00000077622
KEGG	Steroid hormone biosynthesis	KEGG:00140	FALSE	0.0108994	1.9626	61	106	6	8246	ENSBTAG00000022571,ENSBTAG00000027419,ENSBTAG00000054126,ENSBTAG00000074179,ENSBTAG00000076341,ENSBTAG00000077622
KEGG	Type II diabetes mellitus	KEGG:04930	FALSE	0.0130687	1.88377	40	106	5	8246	ENSBTAG00000014119,ENSBTAG00000015325,ENSBTAG00000018984,ENSBTAG00000026344,ENSBTAG00000032288
KEGG	Chemical carcinogenesis - reactive oxygen species	KEGG:05208	FALSE	0.047309	1.32506	182	106	9	8246	ENSBTAG00000012232,ENSBTAG00000012789,ENSBTAG00000015026,ENSBTAG00000018984,ENSBTAG00000022571,ENSBTAG00000027419,ENSBTAG00000074179,ENSBTAG00000076341,ENSBTAG00000077622
KEGG	Aldosterone synthesis and secretion	KEGG:04925	FALSE	0.0484392	1.3148	80	106	6	8246	ENSBTAG00000008650,ENSBTAG00000009520,ENSBTAG00000009789,ENSBTAG00000012653,ENSBTAG00000012789,ENSBTAG00000070836
REAC	Synthesis of bile acids and bile salts via 24-hydroxycholesterol	REAC:R-BTA-193775	FALSE	5.91131e-09	8.22832	15	113	8	7084	ENSBTAG00000018235,ENSBTAG00000022570,ENSBTAG00000027419,ENSBTAG00000056305,ENSBTAG00000074179,ENSBTAG00000076006,ENSBTAG00000076341,ENSBTAG00000077622
REAC	Metabolism of vitamins and cofactors	REAC:R-BTA-196854	FALSE	3.89366e-07	6.40964	149	113	16	7084	ENSBTAG00000000857,ENSBTAG00000002479,ENSBTAG00000009617,ENSBTAG00000009677,ENSBTAG00000012982,ENSBTAG00000014014,ENSBTAG00000019345,ENSBTAG00000022570,ENSBTAG00000027419,ENSBTAG00000049125,ENSBTAG00000051897,ENSBTAG00000056305,ENSBTAG00000074179,ENSBTAG00000076006,ENSBTAG00000076341,ENSBTAG00000077622
REAC	Synthesis of bile acids and bile salts via 7alpha-hydroxycholesterol	REAC:R-BTA-193368	FALSE	5.99551e-07	6.22217	24	113	8	7084	ENSBTAG00000018235,ENSBTAG00000022570,ENSBTAG00000027419,ENSBTAG00000056305,ENSBTAG00000074179,ENSBTAG00000076006,ENSBTAG00000076341,ENSBTAG00000077622
REAC	Synthesis of bile acids and bile salts via 27-hydroxycholesterol	REAC:R-BTA-193807	FALSE	6.83783e-07	6.16508	16	113	7	7084	ENSBTAG00000022570,ENSBTAG00000027419,ENSBTAG00000056305,ENSBTAG00000074179,ENSBTAG00000076006,ENSBTAG00000076341,ENSBTAG00000077622
REAC	Synthesis of Prostaglandins (PG) and Thromboxanes (TX)	REAC:R-BTA-2162123	FALSE	6.83783e-07	6.16508	16	113	7	7084	ENSBTAG00000022570,ENSBTAG00000027419,ENSBTAG00000056305,ENSBTAG00000074179,ENSBTAG00000076006,ENSBTAG00000076341,ENSBTAG00000077622
REAC	Prednisone ADME	REAC:R-BTA-9757110	FALSE	2.89499e-06	5.53835	19	113	7	7084	ENSBTAG00000022570,ENSBTAG00000027419,ENSBTAG00000056305,ENSBTAG00000074179,ENSBTAG00000076006,ENSBTAG00000076341,ENSBTAG00000077622
REAC	Metabolism of fat-soluble vitamins	REAC:R-BTA-6806667	FALSE	3.42244e-06	5.46566	41	113	9	7084	ENSBTAG00000014014,ENSBTAG00000022570,ENSBTAG00000027419,ENSBTAG00000049125,ENSBTAG00000056305,ENSBTAG00000074179,ENSBTAG00000076006,ENSBTAG00000076341,ENSBTAG00000077622
REAC	Synthesis of bile acids and bile salts	REAC:R-BTA-192105	FALSE	5.86052e-06	5.23206	31	113	8	7084	ENSBTAG00000018235,ENSBTAG00000022570,ENSBTAG00000027419,ENSBTAG00000056305,ENSBTAG00000074179,ENSBTAG00000076006,ENSBTAG00000076341,ENSBTAG00000077622
REAC	Retinoid metabolism and transport	REAC:R-BTA-975634	FALSE	3.31095e-05	4.48005	38	113	8	7084	ENSBTAG00000022570,ENSBTAG00000027419,ENSBTAG00000049125,ENSBTAG00000056305,ENSBTAG00000074179,ENSBTAG00000076006,ENSBTAG00000076341,ENSBTAG00000077622
REAC	RA biosynthesis pathway	REAC:R-BTA-5365859	FALSE	4.59173e-05	4.33802	27	113	7	7084	ENSBTAG00000022570,ENSBTAG00000027419,ENSBTAG00000056305,ENSBTAG00000074179,ENSBTAG00000076006,ENSBTAG00000076341,ENSBTAG00000077622
REAC	Bile acid and bile salt metabolism	REAC:R-BTA-194068	FALSE	5.07047e-05	4.29495	40	113	8	7084	ENSBTAG00000018235,ENSBTAG00000022570,ENSBTAG00000027419,ENSBTAG00000056305,ENSBTAG00000074179,ENSBTAG00000076006,ENSBTAG00000076341,ENSBTAG00000077622
REAC	Metabolism of steroids	REAC:R-BTA-8957322	FALSE	0.000187404	3.72722	103	113	11	7084	ENSBTAG00000004596,ENSBTAG00000018235,ENSBTAG00000022570,ENSBTAG00000027419,ENSBTAG00000037824,ENSBTAG00000054126,ENSBTAG00000056305,ENSBTAG00000074179,ENSBTAG00000076006,ENSBTAG00000076341,ENSBTAG00000077622
REAC	Signaling by Retinoic Acid	REAC:R-BTA-5362517	FALSE	0.000966874	3.01463	41	113	7	7084	ENSBTAG00000022570,ENSBTAG00000027419,ENSBTAG00000056305,ENSBTAG00000074179,ENSBTAG00000076006,ENSBTAG00000076341,ENSBTAG00000077622
REAC	Arachidonate metabolism	REAC:R-BTA-2142753	FALSE	0.00249962	2.60213	47	113	7	7084	ENSBTAG00000022570,ENSBTAG00000027419,ENSBTAG00000056305,ENSBTAG00000074179,ENSBTAG00000076006,ENSBTAG00000076341,ENSBTAG00000077622
REAC	Visual phototransduction	REAC:R-BTA-2187338	FALSE	0.0112531	1.94873	80	113	8	7084	ENSBTAG00000022570,ENSBTAG00000027419,ENSBTAG00000049125,ENSBTAG00000056305,ENSBTAG00000074179,ENSBTAG00000076006,ENSBTAG00000076341,ENSBTAG00000077622
WP	Cori cycle	WP:WP3114	FALSE	0.0263567	1.57911	10	55	3	3275	ENSBTAG00000002683,ENSBTAG00000007835,ENSBTAG00000009617
WP	Myometrial relaxation and contraction pathways	WP:WP3276	FALSE	0.0371599	1.42993	119	55	8	3275	ENSBTAG00000003994,ENSBTAG00000009520,ENSBTAG00000009789,ENSBTAG00000012653,ENSBTAG00000012789,ENSBTAG00000014119,ENSBTAG00000020704,ENSBTAG00000046768
MIRNA	bta-mir-223	MIRNA:bta-mir-223	FALSE	0.0129268	1.88851	8	2	2	109	ENSBTAG00000011823,ENSBTAG00000020701
HP	Annular pancreas	HP:0001734	FALSE	0.0422596	1.37407	25	77	5	5241	ENSBTAG00000010276,ENSBTAG00000010401,ENSBTAG00000018965,ENSBTAG00000019818,ENSBTAG00000038716
